# Exploring Population Differences in the Human Gut Microbiome: from Microbial Abundance to Single Nucleotide Polymorphisms

**DOI:** 10.1101/2025.04.10.648293

**Authors:** Jingjing Wang, Zhenmiao Zhang, Yang Chen, Xi Zhou, Jiaxin Xiang, Chao Yang, Dmitry A. Rodionov, Andrei L. Osterman, Qinwei Qiu, Yusheng Deng, Yanmin Liu, Chengrui Wang, Xiaoxiao Shang, Li Huang, Chen Sun, Jianwen Guo, Zhimin Yang, Lijuan Han, Lixiang Zhai, Zhaoxiang Bian, Wei Jia, Xiaodong Fang, Lu Zhang

**Affiliations:** Department of Computer Science, Hong Kong Baptist University, Street, Hong Kong SAR, China; State Key Laboratory of Traditional Chinese Medicine Syndrome, The Second Affiliated Hospital of Guangzhou University of Chinese, Guangzhou, China; State Key Laboratory of Dampness Syndrome of Chinese Medicine, The Second Affiliated Hospital of Guangzhou University of Chinese, Guangzhou, China; Sanford Burnham Prebys Medical Discovery Institute, La Jolla, CA, United States; Department of Scientific Research, Kangmeihuada GeneTech Co., Ltd (KMHD), Shenzhen, China; Centre for Chinese Herbal Medicine Drug Development Limited, Hong Kong Baptist University, Hong Kong SAR, China; School of Chinese Medicine, Hong Kong Baptist University, Hong Kong SAR, China; Department of Pharmacology and Pharmacy, The University of Hong Kong, Hong Kong SAR, China; Institute for Research and Continuing Education, Hong Kong Baptist University, Shenzhen, China

**Keywords:** human gut microbiome, single nucleotide polymorphisms, microbial reference genomes, population differences

## Abstract

The human gut microbiota exhibits significant diversity across populations, influenced by factors such as geography, diet, and lifestyle, particularly between the Han Chinese and non-Chinese populations. While previous studies have predominantly focused on the taxonomic abundance of the gut microbiome, the impact of single nucleotide polymorphisms (SNPs) in driving population-specific differences remains largely underexplored.

In this study, we systematically investigated gut microbial differences between the Han Chinese and non-Chinese populations using the Human Gut Microbiome Reference Genome Catalog (HGMRGC). HGMRGC includes 271,480 non-redundant genomes from 5,785 prokaryotic species, which was generated by metagenomic sequencing data from 9,320 publicly available samples across 22 countries and 3,584 newly sequenced samples from Han Chinese individuals across 29 provinces and regions in China.

We observed geography was the primary driver of microbial variation of abundance and SNPs. We identified 625 novel population-specific genome clusters from HGMRGC with functional differences in carbohydrate utilization and 126 species exhibiting distinct prevalence related to vitamin biosynthesis, antibiotic resistance, and carbohydrate metabolism. Beta diversity analysis highlighted significant inter-population differences in both microbial abundance and SNPs, while alpha diversity analysis revealed that non-Chinese populations exhibited higher diversity in microbial abundance, and Han Chinese populations displayed greater diversity in SNPs. These results provide valuable insights into population-specific microbial diversity, laying the groundwork for future research on its functional and health implications.
