## Supplementary Tables for "Exploring Population Differences in the Human Gut Microbiome: from Microbial Abundance to Single Nucleotide Polymorphisms": Supplementary Table 2.csv

Source	Genome Category	Number of Genomes	Reference
HGG	Complete genome	1343	PMID: 30718869
HGG	High-quality genome	39611	PMID: 30718869
HGG	Medium-quality genome	301	PMID: 30718869
IGG	High-quality genome	2915	PMID: 30867587
IGG	Medium-quality genome	20	PMID: 30867587
MAGSGUT	High-quality genome	69	PMID: 30745586
MAGSGUT	Medium-quality genome	29626	PMID: 30745586
PRJNA482748	Complete genome	1505	Accession: PRJNA482748
PRJNA544527	Complete genome	3436	Accession: PRJNA544527
REPRE	High-quality genome	2062	PMID: 30661755
REPRE	Medium-quality genome	746	PMID: 30661755
RefSeq	Complete genome	60	NCBI: The Reference Sequence collection
This study	High-quality genome	133433
This study	Medium-quality genome	76836
UHGG	High-quality genome	3193	PMID: 32690973
UHGG	Medium-quality genome	914	PMID: 32690973
