## Supplementary Tables for "Exploring Population Differences in the Human Gut Microbiome: from Microbial Abundance to Single Nucleotide Polymorphisms": Supplementary Table 5.csv

Sample ID	Mapping Rate	Population	Catalog	Study Accession Number
ERR3451481	0.958838442573855	NC	UHGG	TwinsUK study
ERR3450993	0.9692965263334256	NC	UHGG	TwinsUK study
ERR3450868	0.9637055346338048	NC	UHGG	TwinsUK study
ERR3451041	0.9511067440991114	NC	UHGG	TwinsUK study
ERR3451294	0.9651071013956664	NC	UHGG	TwinsUK study
ERR3450912	0.9491712486449816	NC	UHGG	TwinsUK study
ERR3450719	0.9556186781384964	NC	UHGG	TwinsUK study
ERR3450834	0.9762629820792346	NC	UHGG	TwinsUK study
ERR3450888	0.967711126546298	NC	UHGG	TwinsUK study
ERR3451038	0.9531548512260184	NC	UHGG	TwinsUK study
ERR3451271	0.9505315650912532	NC	UHGG	TwinsUK study
ERR3451049	0.9649888551180832	NC	UHGG	TwinsUK study
ERR3451000	0.9539084201340852	NC	UHGG	TwinsUK study
ERR3451101	0.9671493363099556	NC	UHGG	TwinsUK study
ERR3451151	0.963489379547948	NC	UHGG	TwinsUK study
ERR3451608	0.9370411287271913	NC	UHGG	TwinsUK study
ERR3451394	0.9660148493432104	NC	UHGG	TwinsUK study
ERR3451486	0.9620546025774424	NC	UHGG	TwinsUK study
ERR3451230	0.9833235680606014	NC	UHGG	TwinsUK study
ERR3451057	0.9638370519250764	NC	UHGG	TwinsUK study
ERR3451019	0.9571471628093368	NC	UHGG	TwinsUK study
ERR3451109	0.9490949550660835	NC	UHGG	TwinsUK study
ERR3451462	0.9685158770088078	NC	UHGG	TwinsUK study
ERR3450753	0.9557029494876492	NC	UHGG	TwinsUK study
ERR3450618	0.946573587842536	NC	UHGG	TwinsUK study
ERR3451467	0.9401493695430564	NC	UHGG	TwinsUK study
ERR3450806	0.956922890080942	NC	UHGG	TwinsUK study
ERR3451485	0.9043923829197948	NC	UHGG	TwinsUK study
ERR3451595	0.925607615605643	NC	UHGG	TwinsUK study
ERR3451200	0.965331186959184	NC	UHGG	TwinsUK study
ERR3451298	0.9325587552266252	NC	UHGG	TwinsUK study
ERR3451227	0.9565292782187	NC	UHGG	TwinsUK study
ERR3451078	0.955179459700612	NC	UHGG	TwinsUK study
ERR3450918	0.9629744212516218	NC	UHGG	TwinsUK study
ERR3451471	0.9524118426013716	NC	UHGG	TwinsUK study
ERR3450863	0.9678926668631012	NC	UHGG	TwinsUK study
ERR3450690	0.9404521433799392	NC	UHGG	TwinsUK study
ERR3450692	0.9863495064616196	NC	UHGG	TwinsUK study
ERR3451124	0.96038470336982	NC	UHGG	TwinsUK study
ERR3451218	0.9705607539388542	NC	UHGG	TwinsUK study
ERR3451309	0.9594391745785046	NC	UHGG	TwinsUK study
ERR3450784	0.965617895122334	NC	UHGG	TwinsUK study
ERR3450822	0.9538867324915038	NC	UHGG	TwinsUK study
ERR3451366	0.9558327531463918	NC	UHGG	TwinsUK study
ERR3451274	0.9672842184731848	NC	UHGG	TwinsUK study
ERR3451060	0.9503010925504002	NC	UHGG	TwinsUK study
ERR3450984	0.9640059215811012	NC	UHGG	TwinsUK study
ERR3451437	0.954160357142904	NC	UHGG	TwinsUK study
ERR3451428	0.9690041439433033	NC	UHGG	TwinsUK study
ERR3451056	0.97718437627016	NC	UHGG	TwinsUK study
ERR3450899	0.933234600820132	NC	UHGG	TwinsUK study
ERR3451320	0.9688479047213752	NC	UHGG	TwinsUK study
ERR3451082	0.9661616362225848	NC	UHGG	TwinsUK study
ERR3450856	0.9558384529617044	NC	UHGG	TwinsUK study
ERR3451143	0.9596238658169708	NC	UHGG	TwinsUK study
ERR3451535	0.8785885690275187	NC	UHGG	TwinsUK study
ERR3451464	0.932766314938685	NC	UHGG	TwinsUK study
ERR3451287	0.9658831163847144	NC	UHGG	TwinsUK study
ERR3451516	0.961661861269341	NC	UHGG	TwinsUK study
ERR3451543	0.9623201781701972	NC	UHGG	TwinsUK study
ERR3451489	0.9345093528168712	NC	UHGG	TwinsUK study
ERR3451054	0.9608196586717564	NC	UHGG	TwinsUK study
ERR3451440	0.9175289855983848	NC	UHGG	TwinsUK study
ERR3450672	0.9381281068358186	NC	UHGG	TwinsUK study
ERR3451495	0.9585581365313198	NC	UHGG	TwinsUK study
ERR3451035	0.9564772407740316	NC	UHGG	TwinsUK study
ERR3451541	0.9267392697124294	NC	UHGG	TwinsUK study
ERR3645028	0.9525705605404016	NC	UHGG	TwinsUK study
ERR3450680	0.9702521058351862	NC	UHGG	TwinsUK study
ERR3451436	0.9585080968540016	NC	UHGG	TwinsUK study
ERR3451201	0.969348436623132	NC	UHGG	TwinsUK study
ERR3451533	0.9718106309084624	NC	UHGG	TwinsUK study
ERR3451055	0.9579456693519872	NC	UHGG	TwinsUK study
ERR3451136	0.9519219849079826	NC	UHGG	TwinsUK study
ERR3451253	0.9649627724152284	NC	UHGG	TwinsUK study
ERR3451504	0.9639500618843452	NC	UHGG	TwinsUK study
ERR3450832	0.9428889967077444	NC	UHGG	TwinsUK study
ERR3451331	0.9052692169011124	NC	UHGG	TwinsUK study
ERR3451181	0.9541078847355988	NC	UHGG	TwinsUK study
ERR3450762	0.9430998729003988	NC	UHGG	TwinsUK study
ERR3451170	0.9505467174348492	NC	UHGG	TwinsUK study
ERR3451313	0.9668043969213712	NC	UHGG	TwinsUK study
ERR3451303	0.9527960637594248	NC	UHGG	TwinsUK study
ERR3450643	0.9769970244409846	NC	UHGG	TwinsUK study
ERR3450722	0.935421649936547	NC	UHGG	TwinsUK study
ERR3450909	0.9637247376860594	NC	UHGG	TwinsUK study
ERR3451370	0.9619652453437816	NC	UHGG	TwinsUK study
ERR3450704	0.9591845469579	NC	UHGG	TwinsUK study
ERR3450928	0.9615713494635512	NC	UHGG	TwinsUK study
ERR3451435	0.9446661030023884	NC	UHGG	TwinsUK study
ERR3451278	0.965487433859798	NC	UHGG	TwinsUK study
ERR3451284	0.95241372034471	NC	UHGG	TwinsUK study
ERR3450903	0.9641248125304476	NC	UHGG	TwinsUK study
ERR3451152	0.9336130795456336	NC	UHGG	TwinsUK study
ERR3451604	0.9632743206575568	NC	UHGG	TwinsUK study
ERR3451122	0.9503266934319882	NC	UHGG	TwinsUK study
ERR3451176	0.9594861349672036	NC	UHGG	TwinsUK study
ERR3451247	0.9065753540282214	NC	UHGG	TwinsUK study
ERR3451288	0.9660499056227352	NC	UHGG	TwinsUK study
ERR3451167	0.9634438159252564	NC	UHGG	TwinsUK study
ERR3451481	0.9619877691974574	NC	HGMRGC	TwinsUK study
ERR3450993	0.9726664596832566	NC	HGMRGC	TwinsUK study
ERR3450868	0.9703341022845636	NC	HGMRGC	TwinsUK study
ERR3451041	0.9551654224509982	NC	HGMRGC	TwinsUK study
ERR3451294	0.9668303694536328	NC	HGMRGC	TwinsUK study
ERR3450912	0.9524827936472076	NC	HGMRGC	TwinsUK study
ERR3450719	0.9585295343829832	NC	HGMRGC	TwinsUK study
ERR3450834	0.9779475902972188	NC	HGMRGC	TwinsUK study
ERR3450888	0.9706800337383872	NC	HGMRGC	TwinsUK study
ERR3451038	0.9566050188139004	NC	HGMRGC	TwinsUK study
ERR3451271	0.9601852161566082	NC	HGMRGC	TwinsUK study
ERR3451049	0.9681794125711636	NC	HGMRGC	TwinsUK study
ERR3451000	0.9544498486660836	NC	HGMRGC	TwinsUK study
ERR3451101	0.9707873321820566	NC	HGMRGC	TwinsUK study
ERR3451151	0.9663186514387184	NC	HGMRGC	TwinsUK study
ERR3451608	0.9392492013870748	NC	HGMRGC	TwinsUK study
ERR3451394	0.9684751334296116	NC	HGMRGC	TwinsUK study
ERR3451486	0.9644513874697148	NC	HGMRGC	TwinsUK study
ERR3451230	0.9845265362912576	NC	HGMRGC	TwinsUK study
ERR3451057	0.9662210137026472	NC	HGMRGC	TwinsUK study
ERR3451019	0.9614982450962896	NC	HGMRGC	TwinsUK study
ERR3451109	0.95194939323031	NC	HGMRGC	TwinsUK study
ERR3451462	0.9722864455413524	NC	HGMRGC	TwinsUK study
ERR3450753	0.957975839204365	NC	HGMRGC	TwinsUK study
ERR3450618	0.9509453645696918	NC	HGMRGC	TwinsUK study
ERR3451467	0.9462535559612134	NC	HGMRGC	TwinsUK study
ERR3450806	0.9588605017558728	NC	HGMRGC	TwinsUK study
ERR3451485	0.9091690211415444	NC	HGMRGC	TwinsUK study
ERR3451595	0.9306310292681368	NC	HGMRGC	TwinsUK study
ERR3451200	0.9668467887528832	NC	HGMRGC	TwinsUK study
ERR3451298	0.9365976721268924	NC	HGMRGC	TwinsUK study
ERR3451227	0.960526772978375	NC	HGMRGC	TwinsUK study
ERR3451078	0.9593186702200508	NC	HGMRGC	TwinsUK study
ERR3450918	0.9659055808646868	NC	HGMRGC	TwinsUK study
ERR3451471	0.9568053225119466	NC	HGMRGC	TwinsUK study
ERR3450863	0.9691878316867648	NC	HGMRGC	TwinsUK study
ERR3450690	0.9435904576848084	NC	HGMRGC	TwinsUK study
ERR3450692	0.9894710359184264	NC	HGMRGC	TwinsUK study
ERR3451124	0.9648635676708232	NC	HGMRGC	TwinsUK study
ERR3451218	0.9747533670751712	NC	HGMRGC	TwinsUK study
ERR3451309	0.9654109580362876	NC	HGMRGC	TwinsUK study
ERR3450784	0.9695404451663826	NC	HGMRGC	TwinsUK study
ERR3450822	0.956025254959794	NC	HGMRGC	TwinsUK study
ERR3451366	0.9585192718656012	NC	HGMRGC	TwinsUK study
ERR3451274	0.9703884771015188	NC	HGMRGC	TwinsUK study
ERR3451060	0.9561604928517656	NC	HGMRGC	TwinsUK study
ERR3450984	0.9653765023157078	NC	HGMRGC	TwinsUK study
ERR3451437	0.9545535400204486	NC	HGMRGC	TwinsUK study
ERR3451428	0.9722777467851964	NC	HGMRGC	TwinsUK study
ERR3451056	0.9798075003288343	NC	HGMRGC	TwinsUK study
ERR3450899	0.9390291295026564	NC	HGMRGC	TwinsUK study
ERR3451320	0.9728190915559888	NC	HGMRGC	TwinsUK study
ERR3451082	0.9682018441886814	NC	HGMRGC	TwinsUK study
ERR3450856	0.9586456387572536	NC	HGMRGC	TwinsUK study
ERR3451143	0.962594806477234	NC	HGMRGC	TwinsUK study
ERR3451535	0.8858585791394009	NC	HGMRGC	TwinsUK study
ERR3451464	0.9374302452690568	NC	HGMRGC	TwinsUK study
ERR3451287	0.9680430833077456	NC	HGMRGC	TwinsUK study
ERR3451516	0.9662833103301088	NC	HGMRGC	TwinsUK study
ERR3451543	0.9716606407140886	NC	HGMRGC	TwinsUK study
ERR3451489	0.9372383694180256	NC	HGMRGC	TwinsUK study
ERR3451054	0.9643655758344672	NC	HGMRGC	TwinsUK study
ERR3451440	0.9209434440373264	NC	HGMRGC	TwinsUK study
ERR3450672	0.9402482626416024	NC	HGMRGC	TwinsUK study
ERR3451495	0.9609441734315431	NC	HGMRGC	TwinsUK study
ERR3451035	0.958677794221416	NC	HGMRGC	TwinsUK study
ERR3451541	0.9304881091868856	NC	HGMRGC	TwinsUK study
ERR3645028	0.9561412489360434	NC	HGMRGC	TwinsUK study
ERR3450680	0.9751408505766256	NC	HGMRGC	TwinsUK study
ERR3451436	0.961959873811414	NC	HGMRGC	TwinsUK study
ERR3451201	0.9705107155996738	NC	HGMRGC	TwinsUK study
ERR3451533	0.9739384208409552	NC	HGMRGC	TwinsUK study
ERR3451055	0.9621463355936304	NC	HGMRGC	TwinsUK study
ERR3451136	0.9571970314698368	NC	HGMRGC	TwinsUK study
ERR3451253	0.9674078731570448	NC	HGMRGC	TwinsUK study
ERR3451504	0.9660018137377184	NC	HGMRGC	TwinsUK study
ERR3450832	0.946903582080542	NC	HGMRGC	TwinsUK study
ERR3451331	0.914197256931942	NC	HGMRGC	TwinsUK study
ERR3451181	0.9572272594002224	NC	HGMRGC	TwinsUK study
ERR3450762	0.9453100139718236	NC	HGMRGC	TwinsUK study
ERR3451170	0.9554227331716652	NC	HGMRGC	TwinsUK study
ERR3451313	0.9695205712835604	NC	HGMRGC	TwinsUK study
ERR3451303	0.95438242959826	NC	HGMRGC	TwinsUK study
ERR3450643	0.9795989783538936	NC	HGMRGC	TwinsUK study
ERR3450722	0.9389237988735192	NC	HGMRGC	TwinsUK study
ERR3450909	0.9703990817306366	NC	HGMRGC	TwinsUK study
ERR3451370	0.9669231448171678	NC	HGMRGC	TwinsUK study
ERR3450704	0.9608227771440148	NC	HGMRGC	TwinsUK study
ERR3450928	0.9614057654154474	NC	HGMRGC	TwinsUK study
ERR3451435	0.9480000691481144	NC	HGMRGC	TwinsUK study
ERR3451278	0.97007194076988	NC	HGMRGC	TwinsUK study
ERR3451284	0.9615414225619608	NC	HGMRGC	TwinsUK study
ERR3450903	0.9668566920683536	NC	HGMRGC	TwinsUK study
ERR3451152	0.9363895442428662	NC	HGMRGC	TwinsUK study
ERR3451604	0.9643878203292972	NC	HGMRGC	TwinsUK study
ERR3451122	0.9554994188042654	NC	HGMRGC	TwinsUK study
ERR3451176	0.9644373868836964	NC	HGMRGC	TwinsUK study
ERR3451247	0.9124308124859062	NC	HGMRGC	TwinsUK study
ERR3451288	0.9695150278700356	NC	HGMRGC	TwinsUK study
ERR3451167	0.966436542176508	NC	HGMRGC	TwinsUK study
HK0030	0.9187970757305104	HC	UHGG	CNP0000334
HK0055	0.9484834095875356	HC	UHGG	CNP0000334
HK0042	0.9756975079500304	HC	UHGG	CNP0000334
HK0019	0.9311928410732352	HC	UHGG	CNP0000334
HK0006	0.9391282748758474	HC	UHGG	CNP0000334
HK0089	0.8430427581835988	HC	UHGG	CNP0000334
HK0090	0.9601723358059282	HC	UHGG	CNP0000334
HK0005	0.3525234034774297	HC	UHGG	CNP0000334
HK0028	0.9238000018652738	HC	UHGG	CNP0000334
HK0065	0.9484112049998812	HC	UHGG	CNP0000334
HK0040	0.9549858049620013	HC	UHGG	CNP0000334
HK0079	0.9759996099094967	HC	UHGG	CNP0000334
HK0049	0.9271432919501692	HC	UHGG	CNP0000334
HK0008	0.8709929123049329	HC	UHGG	CNP0000334
HK0020	0.904072395888534	HC	UHGG	CNP0000334
HK0076	0.9292305018117236	HC	UHGG	CNP0000334
HK0048	0.9477485067012557	HC	UHGG	CNP0000334
HK0012	0.9447805376112878	HC	UHGG	CNP0000334
HK0075	0.9332929262074128	HC	UHGG	CNP0000334
HK0023	0.9356353424668542	HC	UHGG	CNP0000334
HK0002	0.879918440972185	HC	UHGG	CNP0000334
HK0038	0.8902544313443612	HC	UHGG	CNP0000334
HK0053	0.9350085203175188	HC	UHGG	CNP0000334
HK0073	0.9271220228252224	HC	UHGG	CNP0000334
HK0077	0.9684777438380258	HC	UHGG	CNP0000334
HK0071	0.930955254232506	HC	UHGG	CNP0000334
HK0054	0.9413859932003232	HC	UHGG	CNP0000334
HK0085	0.8500229641707018	HC	UHGG	CNP0000334
HK0007	0.9560559928188436	HC	UHGG	CNP0000334
HK0088	0.8676413826331291	HC	UHGG	CNP0000334
HK0024	0.9578844516268912	HC	UHGG	CNP0000334
HK0031	0.9518907142385816	HC	UHGG	CNP0000334
HK0045	0.9340990189230034	HC	UHGG	CNP0000334
HK0070	0.8956603871709048	HC	UHGG	CNP0000334
HK0074	0.9291687702336248	HC	UHGG	CNP0000334
HK0034	0.957430316760344	HC	UHGG	CNP0000334
HK0033	0.9384203929190396	HC	UHGG	CNP0000334
HK0052	0.9094836862975858	HC	UHGG	CNP0000334
HK0084	0.9505873138875642	HC	UHGG	CNP0000334
HK0029	0.899831297407102	HC	UHGG	CNP0000334
HK0021	0.826186438682078	HC	UHGG	CNP0000334
HC0005	0.8891593124846492	HC	UHGG	CNP0000334
HK0043	0.9158868329806308	HC	UHGG	CNP0000334
HC0007	0.918244017639779	HC	UHGG	CNP0000334
HK0072	0.9328368292434136	HC	UHGG	CNP0000334
HC0002	0.9441888068176088	HC	UHGG	CNP0000334
HK0017	0.9639775909471214	HC	UHGG	CNP0000334
HK0001	0.8561863853285192	HC	UHGG	CNP0000334
HK0062	0.9332203290068856	HC	UHGG	CNP0000334
HK0082	0.8650544958754269	HC	UHGG	CNP0000334
HK0051	0.9625509420027596	HC	UHGG	CNP0000334
HK0014	0.9712157467729232	HC	UHGG	CNP0000334
HK0036	0.9398282878224736	HC	UHGG	CNP0000334
HK0037	0.980667043475716	HC	UHGG	CNP0000334
HK0016	0.9189254883551105	HC	UHGG	CNP0000334
HK0067	0.903192483622598	HC	UHGG	CNP0000334
HK0092	0.8488586387767587	HC	UHGG	CNP0000334
HK0083	0.9546536873855896	HC	UHGG	CNP0000334
HK0056	0.9290491545694174	HC	UHGG	CNP0000334
HK0018	0.8613063877556575	HC	UHGG	CNP0000334
HK0004	0.957844818448526	HC	UHGG	CNP0000334
HK0066	0.9410436324171636	HC	UHGG	CNP0000334
HK0032	0.9380902757958862	HC	UHGG	CNP0000334
HK0041	0.8903266147147366	HC	UHGG	CNP0000334
HK0069	0.9397072385981606	HC	UHGG	CNP0000334
HK0059	0.885754074074074	HC	UHGG	CNP0000334
HK0087	0.9129111526797512	HC	UHGG	CNP0000334
HK0061	0.9533038365306058	HC	UHGG	CNP0000334
HK0080	0.8763604341581362	HC	UHGG	CNP0000334
HC0006	0.904834778255062	HC	UHGG	CNP0000334
HK0044	0.9550146138087175	HC	UHGG	CNP0000334
HK0078	0.7721679547630428	HC	UHGG	CNP0000334
HK0046	0.9691619525173286	HC	UHGG	CNP0000334
HC0003	0.9404526445064656	HC	UHGG	CNP0000334
HK0047	0.5854927916275157	HC	UHGG	CNP0000334
HC0004	0.9375542572453032	HC	UHGG	CNP0000334
HK0063	0.9145566574616104	HC	UHGG	CNP0000334
HK0025	0.9561250677307814	HC	UHGG	CNP0000334
HK0060	0.961984920462322	HC	UHGG	CNP0000334
K0252	0.8931865741532206	HC	UHGG	CNP0000334
K0271	0.9331569328782564	HC	UHGG	CNP0000334
K0258	0.9748124153244988	HC	UHGG	CNP0000334
C0113	0.9492123582259888	HC	UHGG	CNP0000334
C0115	0.945261648799552	HC	UHGG	CNP0000334
K0004	0.9587880946169226	HC	UHGG	CNP0000334
K0014	0.9546138434404438	HC	UHGG	CNP0000334
K0179	0.9003707191371649	HC	UHGG	CNP0000334
C0048	0.9517218168010564	HC	UHGG	CNP0000334
K0158	0.9192756939628224	HC	UHGG	CNP0000334
C0019	0.9273306946524508	HC	UHGG	CNP0000334
C0006	0.9728962798370938	HC	UHGG	CNP0000334
C0057	0.9068432742977628	HC	UHGG	CNP0000334
K0122	0.9125352572715192	HC	UHGG	CNP0000334
0011	0.9186016596694816	HC	UHGG	CNP0000334
C0066	0.9630760159033808	HC	UHGG	CNP0000334
C0026	0.8862812587794016	HC	UHGG	CNP0000334
C0162	0.8897489052544252	HC	UHGG	CNP0000334
K0148	0.9461932090612396	HC	UHGG	CNP0000334
C0078	0.9579573076918384	HC	UHGG	CNP0000334
C0079	0.4356179897853789	HC	UHGG	CNP0000334
HK0030	0.9268972506096138	HC	HGMRGC	CNP0000334
HK0055	0.9519592519749764	HC	HGMRGC	CNP0000334
HK0042	0.960311959249336	HC	HGMRGC	CNP0000334
HK0019	0.935795702518105	HC	HGMRGC	CNP0000334
HK0006	0.9433009702209476	HC	HGMRGC	CNP0000334
HK0089	0.8497311472405538	HC	HGMRGC	CNP0000334
HK0090	0.9633684823269194	HC	HGMRGC	CNP0000334
HK0005	0.3760417862942289	HC	HGMRGC	CNP0000334
HK0028	0.9370072701074637	HC	HGMRGC	CNP0000334
HK0065	0.9514908022002446	HC	HGMRGC	CNP0000334
HK0040	0.9653771104729448	HC	HGMRGC	CNP0000334
HK0079	0.9789971427308324	HC	HGMRGC	CNP0000334
HK0049	0.9329547421795262	HC	HGMRGC	CNP0000334
HK0008	0.8822708149772832	HC	HGMRGC	CNP0000334
HK0020	0.9149993328614472	HC	HGMRGC	CNP0000334
HK0076	0.9421378287634476	HC	HGMRGC	CNP0000334
HK0048	0.9530876682380074	HC	HGMRGC	CNP0000334
HK0012	0.9490534089125224	HC	HGMRGC	CNP0000334
HK0075	0.9407729299949692	HC	HGMRGC	CNP0000334
HK0023	0.9430252465499084	HC	HGMRGC	CNP0000334
HK0002	0.8504984121893691	HC	HGMRGC	CNP0000334
HK0038	0.8957892162291241	HC	HGMRGC	CNP0000334
HK0053	0.9401892675501886	HC	HGMRGC	CNP0000334
HK0073	0.9346908047539766	HC	HGMRGC	CNP0000334
HK0077	0.9735230237603258	HC	HGMRGC	CNP0000334
HK0071	0.9332993109480144	HC	HGMRGC	CNP0000334
HK0054	0.946458493228112	HC	HGMRGC	CNP0000334
HK0085	0.8582875571530169	HC	HGMRGC	CNP0000334
HK0007	0.9606885711508678	HC	HGMRGC	CNP0000334
HK0088	0.8706977874390909	HC	HGMRGC	CNP0000334
HK0024	0.9603257315633048	HC	HGMRGC	CNP0000334
HK0031	0.9557199199193298	HC	HGMRGC	CNP0000334
HK0045	0.9436342439716892	HC	HGMRGC	CNP0000334
HK0070	0.9047437445967944	HC	HGMRGC	CNP0000334
HK0074	0.9421703783302908	HC	HGMRGC	CNP0000334
HK0034	0.9607420231980576	HC	HGMRGC	CNP0000334
HK0033	0.9428623328963212	HC	HGMRGC	CNP0000334
HK0052	0.9126418894854016	HC	HGMRGC	CNP0000334
HK0084	0.9565760279234886	HC	HGMRGC	CNP0000334
HK0029	0.9056675026055416	HC	HGMRGC	CNP0000334
HK0021	0.8357402537890499	HC	HGMRGC	CNP0000334
HC0005	0.8953982185552954	HC	HGMRGC	CNP0000334
HK0043	0.9212893903393164	HC	HGMRGC	CNP0000334
HC0007	0.9212346840861518	HC	HGMRGC	CNP0000334
HK0072	0.9351475714335664	HC	HGMRGC	CNP0000334
HC0002	0.9508652807450708	HC	HGMRGC	CNP0000334
HK0017	0.9666822631086708	HC	HGMRGC	CNP0000334
HK0001	0.8622827110530075	HC	HGMRGC	CNP0000334
HK0062	0.9448689217509594	HC	HGMRGC	CNP0000334
HK0082	0.8774771243011718	HC	HGMRGC	CNP0000334
HK0051	0.971663015057429	HC	HGMRGC	CNP0000334
HK0014	0.9760608769231582	HC	HGMRGC	CNP0000334
HK0036	0.9392536806876204	HC	HGMRGC	CNP0000334
HK0037	0.9854563163362992	HC	HGMRGC	CNP0000334
HK0016	0.92879013118431	HC	HGMRGC	CNP0000334
HK0067	0.9226347821151494	HC	HGMRGC	CNP0000334
HK0092	0.8537447149151676	HC	HGMRGC	CNP0000334
HK0083	0.9645191936430314	HC	HGMRGC	CNP0000334
HK0056	0.9335829559268772	HC	HGMRGC	CNP0000334
HK0018	0.8733822974930485	HC	HGMRGC	CNP0000334
HK0004	0.9653411564583076	HC	HGMRGC	CNP0000334
HK0066	0.94320896689923	HC	HGMRGC	CNP0000334
HK0032	0.9436522220314127	HC	HGMRGC	CNP0000334
HK0041	0.8831887682168612	HC	HGMRGC	CNP0000334
HK0069	0.9473829064359852	HC	HGMRGC	CNP0000334
HK0059	0.8909384201901016	HC	HGMRGC	CNP0000334
HK0087	0.9338633832663388	HC	HGMRGC	CNP0000334
HK0061	0.9570086431277556	HC	HGMRGC	CNP0000334
HK0080	0.8816748057631358	HC	HGMRGC	CNP0000334
HC0006	0.9070315874311964	HC	HGMRGC	CNP0000334
HK0044	0.9614833949627766	HC	HGMRGC	CNP0000334
HK0078	0.7799047280308674	HC	HGMRGC	CNP0000334
HK0046	0.9714510451570302	HC	HGMRGC	CNP0000334
HC0003	0.948901803651392	HC	HGMRGC	CNP0000334
HK0047	0.5988242902691886	HC	HGMRGC	CNP0000334
HC0004	0.9444639145852842	HC	HGMRGC	CNP0000334
HK0063	0.9098591834111082	HC	HGMRGC	CNP0000334
HK0025	0.9478791063128404	HC	HGMRGC	CNP0000334
HK0060	0.9642082741229006	HC	HGMRGC	CNP0000334
K0252	0.8979332507918815	HC	HGMRGC	CNP0000334
K0271	0.9437271311222636	HC	HGMRGC	CNP0000334
K0258	0.9771993530656844	HC	HGMRGC	CNP0000334
C0113	0.9587001184902658	HC	HGMRGC	CNP0000334
C0115	0.9508657951799374	HC	HGMRGC	CNP0000334
K0004	0.964556632488608	HC	HGMRGC	CNP0000334
K0014	0.9624872964919742	HC	HGMRGC	CNP0000334
K0179	0.908934920788222	HC	HGMRGC	CNP0000334
C0048	0.9566346223478948	HC	HGMRGC	CNP0000334
K0158	0.9320288321888066	HC	HGMRGC	CNP0000334
C0019	0.9356903156785358	HC	HGMRGC	CNP0000334
C0006	0.9770043207288406	HC	HGMRGC	CNP0000334
C0057	0.9169167008819834	HC	HGMRGC	CNP0000334
K0122	0.91859958898945	HC	HGMRGC	CNP0000334
0011	0.9269911270372604	HC	HGMRGC	CNP0000334
C0066	0.9690990643986928	HC	HGMRGC	CNP0000334
C0026	0.8927608989515432	HC	HGMRGC	CNP0000334
C0162	0.8901806462769812	HC	HGMRGC	CNP0000334
K0148	0.9560832410917834	HC	HGMRGC	CNP0000334
C0078	0.9621430572992076	HC	HGMRGC	CNP0000334
C0079	0.4331728910124208	HC	HGMRGC	CNP0000334
