## Supplementary Tables for "Exploring Population Differences in the Human Gut Microbiome: from Microbial Abundance to Single Nucleotide Polymorphisms": Supplementary Table 7.csv

Representative Genome ID	Estimated variance (%) (Discovery)	Estimated variance (%) (Replication)	Phylum	Class	Order	Family	Genus	Species
Representative_genome_112	5.320662201	7.203651353	Firmicutes_A	Clostridia	Lachnospirales	Lachnospiraceae	Ruminococcus_B	Ruminococcus_B gnavus
Representative_genome_114	10.50611326	15.73222618	Firmicutes_A	Clostridia	Lachnospirales	Lachnospiraceae	Mediterraneibacter	Mediterraneibacter faecis
Representative_genome_121	6.877473651	7.813518806	Firmicutes_A	Clostridia	Lachnospirales	Lachnospiraceae	Bariatricus	Bariatricus comes
Representative_genome_159	10.7362919	5.547226442	Bacteroidota	Bacteroidia	Bacteroidales	Bacteroidaceae	Prevotella	Prevotella sp900557255
Representative_genome_16	5.968741689	5.898049233	Firmicutes_A	Clostridia	Oscillospirales	Ruminococcaceae	Ruminococcus_D	Ruminococcus_D bicirculans
Representative_genome_1823	11.56621131	10.11033955	Firmicutes_A	Clostridia	Oscillospirales	Acutalibacteraceae	CAG-217	CAG-217 sp000436335
Representative_genome_212	9.867299261	8.273043566	Firmicutes_A	Clostridia	Oscillospirales	Ruminococcaceae	Gemmiger	Gemmiger formicilis
Representative_genome_265	5.092365934	5.905421719	Firmicutes_A	Clostridia	Oscillospirales	Butyricicoccaceae	Agathobaculum	Agathobaculum butyriciproducens
Representative_genome_282	21.03946689	6.932763404	Firmicutes_A	Clostridia	Lachnospirales	Lachnospiraceae	Coprococcus	Coprococcus sp900066115
Representative_genome_284	19.38379754	15.04305887	Firmicutes_A	Clostridia	Lachnospirales	Lachnospiraceae	Coprococcus	Coprococcus eutactus_A
Representative_genome_3259	9.030120876	8.186048413	Firmicutes_A	Clostridia	Oscillospirales	Ruminococcaceae	Gemmiger	Gemmiger qucibialis
Representative_genome_33	5.289185956	5.521912016	Firmicutes_A	Clostridia	Lachnospirales	Lachnospiraceae	Blautia_A	Blautia_A wexlerae_A
Representative_genome_3646	7.237066288	7.257068383	Firmicutes_A	Clostridia	Oscillospirales	Oscillospiraceae	CAG-83	CAG-83 sp000435555
Representative_genome_3710	10.9311609	10.7030795	Firmicutes_A	Clostridia_A	Christensenellales	CAG-74	UBA11524	UBA11524 sp000437595
Representative_genome_388	14.99421332	13.94932825	Firmicutes_A	Clostridia	Lachnospirales	Lachnospiraceae	Acetatifactor	Acetatifactor sp900066565
Representative_genome_389	18.40435378	13.98104462	Firmicutes_A	Clostridia	Lachnospirales	Lachnospiraceae	Acetatifactor	Acetatifactor sp900066365
Representative_genome_3964	6.612242534	5.264716575	Firmicutes_A	Clostridia	Oscillospirales	Oscillospiraceae	CAG-170	CAG-170 sp000432135
Representative_genome_447	7.856755203	5.962992721	Firmicutes_A	Clostridia	Lachnospirales	Lachnospiraceae	Fusicatenibacter	Fusicatenibacter saccharivorans
Representative_genome_448	10.38440079	7.868274916	Firmicutes_A	Clostridia	Lachnospirales	Lachnospiraceae	UMGS1375	UMGS1375 sp900066615
Representative_genome_530	17.4168271	21.10079137	Firmicutes	Bacilli	Erysipelotrichales	Erysipelatoclostridiaceae	Faecalibacillus	Faecalibacillus intestinalis
Representative_genome_541	9.890258891	5.491641888	Firmicutes_A	Clostridia	Oscillospirales	Ruminococcaceae	Faecalibacterium	Faecalibacterium prausnitzii_C
Representative_genome_544	17.33129565	10.17926609	Firmicutes_A	Clostridia	Oscillospirales	Ruminococcaceae	Faecalibacterium	Faecalibacterium prausnitzii_I
Representative_genome_548	10.08379044	8.066565009	Firmicutes_A	Clostridia	Lachnospirales	Lachnospiraceae	Agathobacter	Agathobacter rectalis
Representative_genome_553	12.26355402	5.302392948	Firmicutes_A	Clostridia	Lachnospirales	Lachnospiraceae	Agathobacter	Agathobacter faecis
Representative_genome_566	5.517534262	5.984018067	Firmicutes_A	Clostridia	Lachnospirales	Lachnospiraceae	Roseburia	Roseburia hominis
Representative_genome_668	16.2580509	15.16844168	Firmicutes_A	Clostridia	Lachnospirales	Lachnospiraceae	Eubacterium_F	Eubacterium_F sp003491505
Representative_genome_853	7.145520834	6.599415084	Firmicutes_A	Clostridia	Oscillospirales	Acutalibacteraceae	Eubacterium_R	Eubacterium_R sp000436835
