## Supplementary Tables for "Exploring Population Differences in the Human Gut Microbiome: from Microbial Abundance to Single Nucleotide Polymorphisms": Supplementary Table 8.xlsx

### Sheet: BPM
Phenotype category	Phenotype	Phenotype Variability Score	Phenotype Prevalence Score	Binary Phenotype Matrix (BPM)
				Acetatifactor sp900066365	Acetatifactor sp900066565	Agathobacter faecis	Agathobacter rectalis	Bariatricus comes	Blautia_A wexlerae_A	Coprococcus eutactus_A	Coprococcus sp900066115	Eubacterium_F sp003491505	Fusicatenibacter saccharivorans	Mediterraneibacter faecis	Roseburia hominis	Ruminococcus_B gnavus	UMGS1375 sp900066615
Amino acid synthesis	Arg	0	1	1	1	1	1	1	1	1	1	1	1	1	1	1	1
Amino acid synthesis	Lys	0	1	1	1	1	1	1	1	1	1	1	1	1	1	1	1
Amino acid synthesis	His	0	1	1	1	1	1	1	1	1	1	1	1	1	1	1	1
Amino acid synthesis	Tyr	0	1	1	1	1	1	1	1	1	1	1	1	1	1	1	1
Amino acid synthesis	Phe	0	1	1	1	1	1	1	1	1	1	1	1	1	1	1	1
Amino acid synthesis	Chor	0	1	1	1	1	1	1	1	1	1	1	1	1	1	1	1
Amino acid synthesis	Leu	0	1	1	1	1	1	1	1	1	1	1	1	1	1	1	1
Amino acid synthesis	Ile	0	1	1	1	1	1	1	1	1	1	1	1	1	1	1	1
Amino acid synthesis	Val	0	1	1	1	1	1	1	1	1	1	1	1	1	1	1	1
Amino acid synthesis	Thr	0	1	1	1	1	1	1	1	1	1	1	1	1	1	1	1
Amino acid synthesis	Ser	0	1	1	1	1	1	1	1	1	1	1	1	1	1	1	1
Amino acid synthesis	Cys	0	1	1	1	1	1	1	1	1	1	1	1	1	1	1	1
Amino acid synthesis	Gly	0	1	1	1	1	1	1	1	1	1	1	1	1	1	1	1
Amino acid synthesis	Met	0	1	1	1	1	1	1	1	1	1	1	1	1	1	1	1
Amino acid synthesis	Pro	0	1	1	1	1	1	1	1	1	1	1	1	1	1	1	1
Amino acid synthesis	Glu	0	1	1	1	1	1	1	1	1	1	1	1	1	1	1	1
Amino acid synthesis	Gln	0	1	1	1	1	1	1	1	1	1	1	1	1	1	1	1
Amino acid synthesis	Asp	0	1	1	1	1	1	1	1	1	1	1	1	1	1	1	1
Amino acid synthesis	Asn	0	1	1	1	1	1	1	1	1	1	1	1	1	1	1	1
Nucleotide synthesis	Pur	0	1	1	1	1	1	1	1	1	1	1	1	1	1	1	1
Nucleotide synthesis	Pyr	0	1	1	1	1	1	1	1	1	1	1	1	1	1	1	1
Fermentation products	Acetate	0	1	1	1	1	1	1	1	1	1	1	1	1	1	1	1
Fermentation products	Formate	0	1	1	1	1	1	1	1	1	1	1	1	1	1	1	1
Carbohydrate utilization	Fru	0	1	1	1	1	1	1	1	1	1	1	1	1	1	1	1
Amino acid synthesis	Trp	0.142857	0.928571	1	1	1	1	0	1	1	1	1	1	1	1	1	1
Fermentation products	L-Lactate	0.142857	0.928571	1	0	1	1	1	1	1	1	1	1	1	1	1	1
Vitamins/cofactors	B3	0.285714	0.857143	0	0	1	1	1	1	1	1	1	1	1	1	1	1
Bile acids	CA_d	0.285714	0.857143	1	1	1	1	1	1	1	1	0	1	0	1	1	1
Carbohydrate utilization	Mal	0.285714	0.857143	1	1	1	1	1	0	1	1	0	1	1	1	1	1
Vitamins/cofactors	B12	0.428571	0.785714	1	1	1	1	1	1	0	0	0	1	1	1	1	1
Bile acids	CA_t_DCA2	0.428571	0.785714	1	1	1	1	1	1	0	1	0	1	1	1	1	0
Respiration	mAer	0.428571	0.785714	1	1	1	1	0	0	1	1	0	1	1	1	1	1
Carbohydrate utilization	FOS	0.428571	0.785714	1	1	1	1	1	1	1	1	0	1	1	0	1	0
Carbohydrate utilization	Mel	0.428571	0.785714	1	1	1	1	1	1	1	1	0	0	1	1	1	0
Carbohydrate utilization	MOS	0.428571	0.785714	1	1	1	1	1	0	1	1	0	1	1	1	1	0
Carbohydrate utilization	RFO	0.428571	0.785714	1	1	1	1	1	1	1	1	0	0	1	1	1	0
Fermentation products	Ethanol	0.571429	0.714286	0	0	1	1	1	1	1	1	0	1	1	1	1	0
Amino acid degradation	Ser_d	0.571429	0.714286	1	1	0	1	1	1	0	1	0	1	1	1	1	0
Other catabolic pathways	Pur_ut	0.571429	0.714286	0	0	1	1	1	1	1	1	0	1	1	0	1	1
Carbohydrate utilization	Bgl	0.571429	0.714286	1	1	1	1	0	1	1	0	1	0	1	1	1	0
Carbohydrate utilization	Gal	0.571429	0.714286	1	1	1	1	1	0	1	1	0	1	0	1	0	1
Carbohydrate utilization	GlcNAc	0.571429	0.714286	1	1	0	1	1	1	0	0	0	1	1	1	1	1
Vitamins/cofactors	B1	0.714286	0.642857	0	0	1	1	1	1	1	1	1	0	1	0	0	1
Vitamins/cofactors	B2	0.714286	0.642857	0	0	1	1	1	1	1	1	1	0	0	1	0	1
Vitamins/cofactors	B9	0.714286	0.642857	1	1	0	0	1	1	1	1	1	0	1	0	0	1
Fermentation products	Butyrate	0.714286	0.642857	1	1	1	1	1	0	1	1	1	0	0	1	0	0
Carbohydrate utilization	Lac	0.714286	0.642857	1	0	0	1	1	1	0	1	0	1	1	1	0	1
Carbohydrate utilization	XOS	0.714286	0.642857	1	1	1	1	1	0	0	0	0	1	1	1	1	0
Vitamins/cofactors	B6	0.857143	0.571429	0	0	1	1	0	0	1	1	0	1	1	0	1	1
Fermentation products	D-Lactate	0.857143	0.571429	0	1	0	0	0	1	1	1	0	1	0	1	1	1
Amino acid degradation	Arg_d	0.857143	0.571429	0	0	1	1	0	1	0	0	0	1	1	1	1	1
Carbohydrate utilization	Glc	0.857143	0.571429	0	0	0	1	1	1	0	1	0	1	1	0	1	1
Carbohydrate utilization	Ara	1	0.5	1	1	1	0	1	1	0	0	1	0	0	1	0	0
Carbohydrate utilization	GNB	1	0.5	1	1	1	1	0	1	0	0	0	0	0	1	1	0
Carbohydrate utilization	LNB	1	0.5	1	1	1	1	0	1	0	0	0	0	0	1	1	0
Carbohydrate utilization	Stl	1	0.5	0	0	1	1	1	1	0	0	0	1	1	0	0	1
Vitamins/cofactors	B5	0.857143	0.428571	0	0	1	1	0	0	1	1	1	0	0	1	0	0
Other catabolic pathways	Tar_ut	0.857143	0.428571	1	0	0	1	1	1	0	0	0	1	0	1	0	0
Other catabolic pathways	Nuc_ut	0.857143	0.428571	1	1	0	0	1	1	0	0	0	0	0	1	1	0
Carbohydrate utilization	Scr	0.857143	0.428571	0	1	0	1	1	1	0	0	0	0	1	0	1	0
Bile acids	CA_t_12	0.714286	0.357143	1	1	0	0	1	0	1	1	0	0	0	0	0	0
Carbohydrate utilization	bMnOS	0.714286	0.357143	1	1	1	0	0	0	1	0	0	0	0	1	0	0
Carbohydrate utilization	GOS	0.714286	0.357143	1	0	0	1	1	1	0	0	0	1	0	0	0	0
Other catabolic pathways	Llac_ut	0.571429	0.285714	0	0	1	1	1	0	0	0	0	0	0	0	1	0
Carbohydrate utilization	Hyl	0.571429	0.285714	1	1	0	0	0	0	0	0	0	0	0	1	1	0
Vitamins/cofactors	Q	0.428571	0.214286	0	0	0	0	0	0	1	1	0	0	1	0	0	0
Fermentation products	Propionate	0.428571	0.214286	0	0	0	0	0	1	0	0	0	0	1	0	1	0
Fermentation products	Succinate	0.428571	0.214286	0	0	0	0	0	1	0	0	0	0	1	0	1	0
Amino acid degradation	Trp_d	0.428571	0.214286	0	0	0	0	0	0	1	1	0	0	0	0	1	0
Other catabolic pathways	PD_ut	0.428571	0.214286	0	0	0	0	0	1	0	0	0	0	1	0	1	0
Carbohydrate utilization	aAOS	0.428571	0.214286	0	1	1	0	0	0	0	0	0	0	0	1	0	0
Carbohydrate utilization	bMAN	0.428571	0.214286	1	1	1	0	0	0	0	0	0	0	0	0	0	0
Carbohydrate utilization	FruLys	0.428571	0.214286	0	0	0	0	0	0	0	1	0	0	1	0	1	0
Carbohydrate utilization	Fuc	0.428571	0.214286	0	0	0	0	0	1	0	0	0	0	1	0	1	0
Carbohydrate utilization	GalAs	0.428571	0.214286	1	1	0	0	0	0	0	0	0	0	0	1	0	0
Carbohydrate utilization	Xyl	0.428571	0.214286	1	1	0	0	0	1	0	0	0	0	0	0	0	0
Amino acid degradation	Trp_IA	0.285714	0.142857	0	0	0	0	0	0	1	1	0	0	0	0	0	0
Other catabolic pathways	Urea_d	0.285714	0.142857	0	0	0	0	0	1	0	0	0	0	0	0	0	1
Other catabolic pathways	GABA_ut	0.285714	0.142857	0	0	0	0	0	0	1	1	0	0	0	0	0	0
Bile acids	CA_t_3	0.285714	0.142857	1	1	0	0	0	0	0	0	0	0	0	0	0	0
Respiration	aNIR	0.285714	0.142857	0	0	0	0	0	0	0	0	0	0	0	0	1	1
Carbohydrate utilization	Fcs	0.285714	0.142857	0	0	0	0	0	0	0	0	0	0	1	0	1	0
Carbohydrate utilization	GalA	0.285714	0.142857	0	0	0	0	0	0	0	0	0	0	0	1	1	0
Carbohydrate utilization	GlcA	0.285714	0.142857	0	0	0	0	0	0	0	0	0	0	0	1	1	0
Carbohydrate utilization	GlcAs	0.285714	0.142857	0	0	0	0	0	0	0	0	1	0	0	0	1	0
Carbohydrate utilization	GlcLys	0.285714	0.142857	0	0	0	0	0	0	0	1	0	1	0	0	0	0
Carbohydrate utilization	Man	0.285714	0.142857	0	0	0	0	0	1	0	0	0	0	0	0	1	0
Carbohydrate utilization	Neu5Ac	0.285714	0.142857	0	0	0	0	0	1	0	0	0	0	0	0	1	0
Carbohydrate utilization	Rhi	0.285714	0.142857	0	1	0	0	0	0	0	0	0	0	0	0	1	0
Carbohydrate utilization	Tre	0.285714	0.142857	0	0	0	0	0	0	0	0	0	0	1	0	0	1
Amino acid degradation	GABA	0.142857	0.0714286	0	0	0	0	0	0	0	1	0	0	0	0	0	0
Amino acid degradation	Trp_TA	0.142857	0.0714286	0	0	0	0	0	0	0	0	0	0	0	0	1	0
Amino acid degradation	Pro_d	0.142857	0.0714286	0	0	0	0	1	0	0	0	0	0	0	0	0	0
Amino acid degradation	Thr_d	0.142857	0.0714286	0	0	0	0	1	0	0	0	0	0	0	0	0	0
Amino acid degradation	HP_d	0.142857	0.0714286	0	0	0	0	1	0	0	0	0	0	0	0	0	0
Amino acid degradation	Gly_d	0.142857	0.0714286	0	0	0	0	1	0	0	0	0	0	0	0	0	0
Amino acid degradation	Ala_d	0.142857	0.0714286	0	0	0	0	1	0	0	0	0	0	0	0	0	0
Other catabolic pathways	Eut_ut	0.142857	0.0714286	0	0	0	0	0	0	0	0	0	0	0	1	0	0
Other catabolic pathways	Put_ut	0.142857	0.0714286	0	0	0	0	0	0	0	1	0	0	0	0	0	0
Bile acids	CA_t_DCA1	0.142857	0.0714286	0	0	0	0	0	0	0	0	0	0	0	0	1	0
Carbohydrate utilization	Asc	0.142857	0.0714286	0	0	0	0	0	0	0	0	0	0	0	0	1	0
Carbohydrate utilization	aXyl	0.142857	0.0714286	0	0	0	0	0	1	0	0	0	0	0	0	0	0
Carbohydrate utilization	Chb	0.142857	0.0714286	0	0	0	0	0	0	0	0	0	0	0	1	0	0
Carbohydrate utilization	Glt	0.142857	0.0714286	0	0	0	0	0	0	0	0	0	0	0	0	1	0
Carbohydrate utilization	Rha	0.142857	0.0714286	0	0	0	0	0	0	0	0	0	0	0	0	1	0
Carbohydrate utilization	Rib	0.142857	0.0714286	0	0	0	0	0	0	0	0	0	0	0	0	1	0
Carbohydrate utilization	ROS	0.142857	0.0714286	0	0	0	0	0	0	0	0	0	0	0	1	0	0
Vitamins/cofactors	B7	0	0	0	0	0	0	0	0	0	0	0	0	0	0	0	0
Vitamins/cofactors	LA	0	0	0	0	0	0	0	0	0	0	0	0	0	0	0	0
Vitamins/cofactors	MQ	0	0	0	0	0	0	0	0	0	0	0	0	0	0	0	0
Other	TMA	0	0	0	0	0	0	0	0	0	0	0	0	0	0	0	0
Other	LPS	0	0	0	0	0	0	0	0	0	0	0	0	0	0	0	0
Amino acid degradation	HA	0	0	0	0	0	0	0	0	0	0	0	0	0	0	0	0
Amino acid degradation	Trp_I	0	0	0	0	0	0	0	0	0	0	0	0	0	0	0	0
Amino acid degradation	Trp_IL	0	0	0	0	0	0	0	0	0	0	0	0	0	0	0	0
Amino acid degradation	His_d	0	0	0	0	0	0	0	0	0	0	0	0	0	0	0	0
Amino acid degradation	Lys_d	0	0	0	0	0	0	0	0	0	0	0	0	0	0	0	0
Amino acid degradation	Met_d	0	0	0	0	0	0	0	0	0	0	0	0	0	0	0	0
Other catabolic pathways	But_ut	0	0	0	0	0	0	0	0	0	0	0	0	0	0	0	0
Other catabolic pathways	Tau_ut	0	0	0	0	0	0	0	0	0	0	0	0	0	0	0	0
Other catabolic pathways	Pyr_ut	0	0	0	0	0	0	0	0	0	0	0	0	0	0	0	0
Other catabolic pathways	Dlac_ut	0	0	0	0	0	0	0	0	0	0	0	0	0	0	0	0
Bile acids	CA_t_7	0	0	0	0	0	0	0	0	0	0	0	0	0	0	0	0
Respiration	DMSO_r	0	0	0	0	0	0	0	0	0	0	0	0	0	0	0	0
Respiration	TMAO_r	0	0	0	0	0	0	0	0	0	0	0	0	0	0	0	0
Respiration	NAR	0	0	0	0	0	0	0	0	0	0	0	0	0	0	0	0
Respiration	dNIR	0	0	0	0	0	0	0	0	0	0	0	0	0	0	0	0
Respiration	NOR	0	0	0	0	0	0	0	0	0	0	0	0	0	0	0	0
Respiration	NOS	0	0	0	0	0	0	0	0	0	0	0	0	0	0	0	0
Respiration	Aer	0	0	0	0	0	0	0	0	0	0	0	0	0	0	0	0
Respiration	TTR	0	0	0	0	0	0	0	0	0	0	0	0	0	0	0	0
Respiration	TSR	0	0	0	0	0	0	0	0	0	0	0	0	0	0	0	0
Respiration	SR	0	0	0	0	0	0	0	0	0	0	0	0	0	0	0	0
Carbohydrate utilization	All	0	0	0	0	0	0	0	0	0	0	0	0	0	0	0	0
Carbohydrate utilization	Atl	0	0	0	0	0	0	0	0	0	0	0	0	0	0	0	0
Carbohydrate utilization	bAOS	0	0	0	0	0	0	0	0	0	0	0	0	0	0	0	0
Carbohydrate utilization	ddGlcA	0	0	0	0	0	0	0	0	0	0	0	0	0	0	0	0
Carbohydrate utilization	Dgal	0	0	0	0	0	0	0	0	0	0	0	0	0	0	0	0
Carbohydrate utilization	dRib	0	0	0	0	0	0	0	0	0	0	0	0	0	0	0	0
Carbohydrate utilization	FruAsn	0	0	0	0	0	0	0	0	0	0	0	0	0	0	0	0
Carbohydrate utilization	GalN	0	0	0	0	0	0	0	0	0	0	0	0	0	0	0	0
Carbohydrate utilization	GalNAc	0	0	0	0	0	0	0	0	0	0	0	0	0	0	0	0
Carbohydrate utilization	Gmt	0	0	0	0	0	0	0	0	0	0	0	0	0	0	0	0
Carbohydrate utilization	Gnt	0	0	0	0	0	0	0	0	0	0	0	0	0	0	0	0
Carbohydrate utilization	Gtl	0	0	0	0	0	0	0	0	0	0	0	0	0	0	0	0
Carbohydrate utilization	Ino	0	0	0	0	0	0	0	0	0	0	0	0	0	0	0	0
Carbohydrate utilization	Lfuc	0	0	0	0	0	0	0	0	0	0	0	0	0	0	0	0
Carbohydrate utilization	Lgal	0	0	0	0	0	0	0	0	0	0	0	0	0	0	0	0
Carbohydrate utilization	Lgul	0	0	0	0	0	0	0	0	0	0	0	0	0	0	0	0
Carbohydrate utilization	ManGlt	0	0	0	0	0	0	0	0	0	0	0	0	0	0	0	0
Carbohydrate utilization	ManNAc	0	0	0	0	0	0	0	0	0	0	0	0	0	0	0	0
Carbohydrate utilization	Mtl	0	0	0	0	0	0	0	0	0	0	0	0	0	0	0	0
Carbohydrate utilization	MurNac	0	0	0	0	0	0	0	0	0	0	0	0	0	0	0	0
Carbohydrate utilization	PsiLys	0	0	0	0	0	0	0	0	0	0	0	0	0	0	0	0
Carbohydrate utilization	Rtl	0	0	0	0	0	0	0	0	0	0	0	0	0	0	0	0
Carbohydrate utilization	Sor	0	0	0	0	0	0	0	0	0	0	0	0	0	0	0	0
Carbohydrate utilization	Tag	0	0	0	0	0	0	0	0	0	0	0	0	0	0	0	0
Carbohydrate utilization	Xtl	0	0	0	0	0	0	0	0	0	0	0	0	0	0	0	0

### Sheet: PhenotypeDescription
Category	Description	Phenotype
Carbohydrate utilization	type I galactan and arabinogalactan degradation	AGI
Carbohydrate utilization	type II arabinogalactan degradation	AGII
Carbohydrate utilization	arabinan degradation	AR
Carbohydrate utilization	arabinoxylan degradation	AX
Carbohydrate utilization	arabinoxylooligosaccharide utilization	AXOS
Carbohydrate utilization	1,2-beta-oligoglucan utilization	BGL12
Carbohydrate utilization	cellobiose and cellodextrin utilization	Cld
Carbohydrate utilization	difructose dianhydride utilization (production)	DFA
Carbohydrate utilization	2'FL and 3FL utilization	FL
Carbohydrate utilization	gum arabic degradation	GA
Carbohydrate utilization	galactosylarabinose utilization	GalAf
Carbohydrate utilization	N-acetylglucosamine-6-sulfate utilization	GlcNAc6S
Carbohydrate utilization	glucomannan oligosaccharide utilization	GmOS
Carbohydrate utilization	hydroxyproline-rich glycoprotein oligoarabinofuranoside degradation	HRGP
Carbohydrate utilization	panose and isomaltooligosaccharide utilization	IMO
Carbohydrate utilization	long-chain fructooligosaccharide utilization	lcFOS
Carbohydrate utilization	long-chain HMO utilization	lcHMO
Carbohydrate utilization	LDFT utilization	LDFT
Carbohydrate utilization	LNFP I utilization	LNFPI
Carbohydrate utilization	LNnT utilization	LNnT
Carbohydrate utilization	LNT utilization	LNT
Carbohydrate utilization	melezitose utilization	Mlz
Carbohydrate utilization	mucin O-glycan degradation	Muc
Carbohydrate utilization	N-glycan core utilization	Ncore
Carbohydrate utilization	N-glycan utilization	Nglyc
Carbohydrate utilization	resistant starch degradation	RST
Carbohydrate utilization	short-chain fructooligosaccharide utilization	scFOS
Carbohydrate utilization	sialyllactose utilization	SL
Carbohydrate utilization	starch degradation	ST
Carbohydrate utilization	T antigen degradation	Tan
Carbohydrate utilization	xyloglucan degradation	XGL
Carbohydrate utilization	xyloglucan oligosaccharide utilization	XGlOS
Carbohydrate utilization	xylan degradation	XL
Carbohydrate utilization	allose utilization	All
Carbohydrate utilization	alpha-arabinooligosaccharides utilization	aAOS
Carbohydrate utilization	arabinitol utilization	Atl
Carbohydrate utilization	arabinose utilization	Ara
Carbohydrate utilization	beta-arabinooligosaccharides utilization	bAOS
Carbohydrate utilization	galactooligosaccharides utilization	GOS
Carbohydrate utilization	beta-glucosides utilization	Bgl
Carbohydrate utilization	chitobiose utilization	Chb
Carbohydrate utilization	fructooligosaccharides utilization	FOS
Carbohydrate utilization	fructose utilization	Fru
Carbohydrate utilization	fructoseasparagine utilization	FruAsn
Carbohydrate utilization	fructoselysine utilization	FruLys
Carbohydrate utilization	fucose utilization	Fuc
Carbohydrate utilization	fucosides utilization	Fcs
Carbohydrate utilization	fuconate utilization	Lfuc
Carbohydrate utilization	galactose utilization	Gal
Carbohydrate utilization	galacturonate utilization	GalA
Carbohydrate utilization	oligogalacturonate utilization	GalAs
Carbohydrate utilization	galactosamine utilization	GalN
Carbohydrate utilization	N-acetylgalactosamine utilization	GalNAc
Carbohydrate utilization	gluconate utilization	Gnt
Carbohydrate utilization	glucose utilization	Glc
Carbohydrate utilization	glucuronate utilization	GlcA
Carbohydrate utilization	glucuronides utilization	GlcAs
Carbohydrate utilization	glucoselysine utilization	GlcLys
Carbohydrate utilization	N-acetylglucosamine utilization	GlcNAc
Carbohydrate utilization	unsaturated glucuronate utilization	ddGlcA
Carbohydrate utilization	galactitol utilization	Gtl
Carbohydrate utilization	hyaluronic acid utilization	Hyl
Carbohydrate utilization	inositol utilization	Ino
Carbohydrate utilization	lacto-N-biose utilization	LNB
Carbohydrate utilization	galacto-N-biose utilization	GNB
Carbohydrate utilization	lactose utilization	Lac
Carbohydrate utilization	maltooligosaccharides utilization	MOS
Carbohydrate utilization	maltose utilization	Mal
Carbohydrate utilization	mannitol utilization	Mtl
Carbohydrate utilization	mannose utilization	Man
Carbohydrate utilization	beta-mannooligosaccharides utilization	bMnOS
Carbohydrate utilization	beta-mannan degradation	bMAN
Carbohydrate utilization	melibiose utilization	Mel
Carbohydrate utilization	N-acetylmannosamine utilization	ManNAc
Carbohydrate utilization	N-acetylmuramic acid utilization	MurNac
Carbohydrate utilization	N-acetylneuraminate utilization	Neu5Ac
Carbohydrate utilization	psicoselysine utilization	PsiLys
Carbohydrate utilization	raffinose family oligosaccharides utilization	RFO
Carbohydrate utilization	rhamnogalacturonides utilization	Rhi
Carbohydrate utilization	rhamnose utilization	Rha
Carbohydrate utilization	rhamnose oligosaccharide utilization	ROS
Carbohydrate utilization	ribitol utilization	Rtl
Carbohydrate utilization	ribose utilization	Rib
Carbohydrate utilization	sorbitol utilization	Stl
Carbohydrate utilization	sucrose utilization	Scr
Carbohydrate utilization	tagatose utilization	Tag
Carbohydrate utilization	trehalose utilization	Tre
Carbohydrate utilization	xylitol utilization	Xtl
Carbohydrate utilization	xylooligosaccharides utilization	XOS
Carbohydrate utilization	alpha-xylosides utilization	aXyl
Carbohydrate utilization	xylose utilization	Xyl
Carbohydrate utilization	ascorbate utilization	Asc
Carbohydrate utilization	D-galactonate utilization	Dgal
Carbohydrate utilization	glucosaminate utilization	Gmt
Carbohydrate utilization	glycerate utilization	Glt
Carbohydrate utilization	deoxyribose utilization	dRib
Carbohydrate utilization	L-galactonate utilization	Lgal
Carbohydrate utilization	gulonate utilization	Lgul
Carbohydrate utilization	mannosylglycerate utilization	ManGlt
Carbohydrate utilization	sorbose utilization	Sor
Vitamins/cofactors	TPP cofactor, de novo synthesis	B1
Vitamins/cofactors	FMN/FAD cofactors, de novo synthesis	B2
Vitamins/cofactors	NAD(P) cofactors, de novo synthesis	B3
Vitamins/cofactors	coenzyme A, de novo synthesis	B5
Vitamins/cofactors	PLP/PMP cofactors, de novo synthesis	B6
Vitamins/cofactors	biotin cofactor, de novo synthesis	B7
Vitamins/cofactors	folate cofactors, de novo synthesis	B9
Vitamins/cofactors	cobalamin cofactors, de novo synthesis	B12
Vitamins/cofactors	queuosine, de novo synthesis	Q
Vitamins/cofactors	lipoate cofactor, de novo synthesis	LA
Vitamins/cofactors	vitamin K, de novo synthesis	MQ
Amino acid synthesis	arginine biosynthesis	Arg
Amino acid synthesis	lysine biosynthesis	Lys
Amino acid synthesis	histidine biosynthesis	His
Amino acid synthesis	tryptophan biosynthesis	Trp
Amino acid synthesis	tyrosine biosynthesis	Tyr
Amino acid synthesis	phenylalanine biosynthesis	Phe
Amino acid synthesis	chorismate biosynthesis	Chor
Amino acid synthesis	isoleucine biosynthesis	Ile
Amino acid synthesis	valine biosynthesis	Val
Amino acid synthesis	leucine biosynthesis	Leu
Amino acid synthesis	serine biosynthesis	Ser
Amino acid synthesis	cysteine biosynthesis	Cys
Amino acid synthesis	threonine biosynthesis	Thr
Amino acid synthesis	methionine biosynthesis	Met
Amino acid synthesis	proline biosynthesis	Pro
Amino acid synthesis	glycine biosynthesis	Gly
Amino acid synthesis	glutamate biosynthesis	Glu
Amino acid synthesis	glutamine biosynthesis	Gln
Amino acid synthesis	aspartate biosynthesis	Asp
Amino acid synthesis	asparagine biosynthesis	Asn
Nucleotide synthesis	purine biosynthesis	Pur
Nucleotide synthesis	pyrimidine biosynthesis	Pyr
Fermentation products	butyrate production	Butyrate
Fermentation products	propionate production	Propionate
Fermentation products	L-lactate production	L-Lactate
Fermentation products	D-lactate production	D-Lactate
Fermentation products	acetate production	Acetate
Fermentation products	formate production	Formate
Fermentation products	succinate production	Succinate
Fermentation products	ethanol production	Ethanol
Bioactive production	Trimethylamine production	TMA
Bioactive production	GABA biosynthesis	GABA
Bioactive production	histamine production	HA
Bioactive production	indole production	Trp_I
Bioactive production	indoleacetate production	Trp_IA
Bioactive production	tryptamine production	Trp_TA
Bioactive production	indolelactate production	Trp_IL
Bioactive production	Lipopolysaccharide production	LPS
Amino acid degradation	urea degradation	Urea_d
Amino acid degradation	proline degradation	Pro_d
Amino acid degradation	hydroxyproline degradation	HP_d
Amino acid degradation	threonine degradation	Thr_d
Amino acid degradation	methionine degradation	Met_d
Amino acid degradation	histidine degradation	His_d
Amino acid degradation	lysine degradation	Lys_d
Amino acid degradation	arginine degradation	Arg_d
Amino acid degradation	serine degradation	Ser_d
Amino acid degradation	glycine degradation	Gly_d
Amino acid degradation	alanine degradation	Ala_d
Amino acid degradation	tryptophan degradation	Trp_d
Other catabolic pathways	putrescine utilization	Put_ut
Other catabolic pathways	taurine utilization	Tau_ut
Other catabolic pathways	tartrate utilization	Tar_ut
Other catabolic pathways	nucleosides utilization	Nuc_ut
Other catabolic pathways	purine utilization	Pur_ut
Other catabolic pathways	pyrimidine utilization	Pyr_ut
Other catabolic pathways	ethanolamine utilization	Eut_ut
Other catabolic pathways	butyrate utilization	But_ut
Other catabolic pathways	propanediol utilization	PD_ut
Other catabolic pathways	GABA utilization	GABA_ut
Other catabolic pathways	D-lactate utilization	Llac_ut
Other catabolic pathways	L-lactate utilization	Dlac_ut
Bile acids	cholic acid deconjugation	CA_d
Bile acids	cholic acid transformation to 3-dehydro-CA	CA_t_3
Bile acids	cholic acid transformation to 7-dehydro-CA	CA_t_7
Bile acids	cholic acid transformation to 12-dehydro-CA	CA_t_12
Bile acids	cholic acid transformation to deoxycholic acid precucrsor	CA_t_DCA1
Bile acids	precursor transformation to deoxycholic acid	CA_t_DCA2
Respiration	DMSO reduction	DMSO_r
Respiration	TMAO reduction	TMAO_r
Respiration	nitrate reduction	NAR
Respiration	nitrite reduction to ammonium	aNIR
Respiration	nitrite reduction to nitric oxide	dNIR
Respiration	nitric oxide reduction	NOR
Respiration	nitrous oxide reduction	NOS
Respiration	aerobes	Aer
Respiration	microaerobes	mAer
Respiration	tetrathionate reduction	TTR
Respiration	thiosulfate reduction	TSR
Respiration	sulfite reduction	SR
