## Supplementary Tables for "Exploring Population Differences in the Human Gut Microbiome: from Microbial Abundance to Single Nucleotide Polymorphisms": Supplementary Table 9.csv

Gene ID	Mean SNP-based alpha diversity in HC (Discovery)	Mean SNP-based alpha diversity in NC (Discovery)	P-value (Discovery)	Mean SNP-based alpha diversity in HC (Replication)	Mean SNP-based alpha diversity in NC (Replication)	P-value (Replication)	Gene name	KEGG module	KEGG module name	KEGG module primary category	KEGG module secondary category	Gene description
HFBPFBDC_00222	0.1927353869453465	0.3467531233952767	1.5567208457263605e-05	0.1718070458092152	0.3384930513061484	0.0062535339432167	-	-	No assigned	No assigned	No assigned	Sucrose-6F-phosphate phosphohydrolase
HFBPFBDC_02194	0.3403722745708834	0.2656152125146873	0.0168700600465472	0.3724070070124342	0.2861121930882801	0.0206380952613947	-	-	No assigned	No assigned	No assigned	Thiamine transporter protein (Thia_YuaJ)
HFBPFBDC_02088	0.2153094150240223	0.1221539688770222	0.0022422487831364	0.2476836020413733	0.1708139371116135	0.0362608379244235	-	-	No assigned	No assigned	No assigned	Putative diguanylate phosphodiesterase
HFBPFBDC_02192	0.3150334150084775	0.2217063492063491	0.0195811968417136	0.2709801940242011	0.1919132778629829	0.045668679236538993	-	-	No assigned	No assigned	No assigned	-
HFBPFBDC_02068	0.3268199280307103	0.1632651767747921	1.9577921826651968e-05	0.3034580335463767	0.2208770794292174	0.0180134519775124	murD	-	No assigned	No assigned	No assigned	Cell wall formation. Catalyzes the addition of glutamate to the nucleotide precursor UDP-N-acetylmuramoyl-L-alanine (UMA)
HFBPFBDC_01207	0.3604170016085727	0.2003066678805594	0.0003072600083308	0.3806464121436232	0.147454739713401	1.0559848694287596e-08	-	-	No assigned	No assigned	No assigned	-
HFBPFBDC_00499	0.3289915000250685	0.19212391444534302	9.234421476382551e-05	0.3058540896660823	0.2124478086644159	0.0017994770167895	holA	M00260	M00260: DNA polymerase III complex, bacteria	Genetic information processing	DNA polymerase	DNA-directed DNA polymerase activity
HFBPFBDC_00474	0.2268448488355394	0.16920255246185803	0.0094822582530761	0.2149074283935851	0.1570202436173515	0.005784065961426999	dapL	M00525	M00525: Lysine biosynthesis, acetyl-DAP pathway, aspartate => lysine	Nucleotide and amino acid metabolism	Lysine metabolism	Peptidase dimerisation domain
HFBPFBDC_00275	0.3267350929245934	0.231811287477954	0.0333957846896132	0.347039358811384	0.2222490068245985	0.0022574669782892	ftsE	M00256	M00256: Cell division transport system	Environmental information processing	ABC-2 type and other transport systems	ATPases associated with a variety of cellular activities
HFBPFBDC_02113	0.3130812198885108	0.2263265468269423	0.0481288536312777	0.3108714304328311	0.2154412374689702	0.0106716281623108	-	-	No assigned	No assigned	No assigned	polysaccharide deacetylase
HFBPFBDC_00999	0.3975088941433548	0.2305674123855942	0.0049694934414306	0.3573163363951375	0.2413177714042848	0.0024345684559757	rnhC	-	No assigned	No assigned	No assigned	Endonuclease that specifically degrades the RNA of RNA- DNA hybrids
HFBPFBDC_02472	0.2123271712806876	0.1329171336388205	0.0040142594874752	0.1902950535335368	0.0901304836272306	0.0006234174010488	yfiB1	-	No assigned	No assigned	No assigned	ABC transporter transmembrane region
HFBPFBDC_01535	0.13154220825243	0.0843464672841423	0.0044174933471772	0.11361812339990598	0.0580045499275195	0.00044889568052099995	ileS	M00359	M00359: Aminoacyl-tRNA biosynthesis, eukaryotes	Aminoacyl-tRNA biosynthesis	Aminoacyl-tRNA biosynthesis	amino acids such as valine, to avoid such errors it has two additional distinct tRNA(Ile)-dependent editing activities. One activity is designated as 'pretransfer' editing and involves the hydrolysis of activated Val-AMP. The other activity is designated 'posttransfer' editing and involves deacylation of mischarged Val-tRNA(Ile)
HFBPFBDC_01535	0.13154220825243	0.0843464672841423	0.0044174933471772	0.11361812339990598	0.0580045499275195	0.00044889568052099995	ileS	M00360	M00360: Aminoacyl-tRNA biosynthesis, prokaryotes	Aminoacyl-tRNA biosynthesis	Aminoacyl-tRNA biosynthesis	amino acids such as valine, to avoid such errors it has two additional distinct tRNA(Ile)-dependent editing activities. One activity is designated as 'pretransfer' editing and involves the hydrolysis of activated Val-AMP. The other activity is designated 'posttransfer' editing and involves deacylation of mischarged Val-tRNA(Ile)
HFBPFBDC_00902	0.2417812674676901	0.1448127782851928	0.0001376778593814	0.2638795833744449	0.1786114589862218	0.0017727541246695	fabD	M00082	M00082: Fatty acid biosynthesis, initiation	Carbohydrate and lipid metabolism	Fatty acid metabolism	malonyl CoA-acyl carrier protein transacylase
HFBPFBDC_00696	0.3616463645513034	0.2429914824668311	0.0005419883682154	0.3654349092406526	0.2454936663796438	0.0016764790312165	-	-	No assigned	No assigned	No assigned	DNA-binding transcription factor activity
HFBPFBDC_01605	0.2390572235455486	0.1599336686968927	0.0001592628853928	0.2483385218023009	0.15608043988789402	0.0006493018019803	priA	-	No assigned	No assigned	No assigned	Involved in the restart of stalled replication forks. Recognizes and binds the arrested nascent DNA chain at stalled replication forks. It can open the DNA duplex, via its helicase activity, and promote assembly of the primosome and loading of the major replicative helicase DnaB onto DNA
HFBPFBDC_00419	0.2251818535585608	0.1432309489452346	0.0021885797128177	0.2116920882025144	0.1579332882904464	0.0476168891040253	cydC	-	No assigned	No assigned	No assigned	(ABC) transporter
HFBPFBDC_01267	0.1698439931189576	0.0848693480945667	3.46918259991534e-05	0.1700741965038099	0.07919822481463801	2.8200867317842006e-06	nagH	M00076	M00076: Dermatan sulfate degradation	Carbohydrate and lipid metabolism	Glycosaminoglycan metabolism	beta-N-acetylglucosaminidase
HFBPFBDC_01267	0.1698439931189576	0.0848693480945667	3.46918259991534e-05	0.1700741965038099	0.07919822481463801	2.8200867317842006e-06	nagH	M00077	M00077: Chondroitin sulfate degradation	Carbohydrate and lipid metabolism	Glycosaminoglycan metabolism	beta-N-acetylglucosaminidase
HFBPFBDC_01267	0.1698439931189576	0.0848693480945667	3.46918259991534e-05	0.1700741965038099	0.07919822481463801	2.8200867317842006e-06	nagH	M00079	M00079: Keratan sulfate degradation	Carbohydrate and lipid metabolism	Glycosaminoglycan metabolism	beta-N-acetylglucosaminidase
HFBPFBDC_01610	0.3392649406531423	0.1963759420829721	0.0001629151158637	0.3073774066134135	0.1938712476184184	0.0006019762791371	rsgA	-	No assigned	No assigned	No assigned	One of several proteins that assist in the late maturation steps of the functional core of the 30S ribosomal subunit. Helps release RbfA from mature subunits. May play a role in the assembly of ribosomal proteins into the subunit. Circularly permuted GTPase that catalyzes slow GTP hydrolysis, GTPase activity is stimulated by the 30S ribosomal subunit
HFBPFBDC_00035	0.3154507350997124	0.1863210418643117	2.605878722938013e-05	0.2987938665570251	0.1909849550553622	0.0002514438450216	folC	M00126	M00126: Tetrahydrofolate biosynthesis, GTP => THF	Nucleotide and amino acid metabolism	Cofactor and vitamin biosynthesis	Belongs to the folylpolyglutamate synthase family
HFBPFBDC_00035	0.3154507350997124	0.1863210418643117	2.605878722938013e-05	0.2987938665570251	0.1909849550553622	0.0002514438450216	folC	M00841	M00841: Tetrahydrofolate biosynthesis, mediated by PTPS, GTP => THF	Nucleotide and amino acid metabolism	Cofactor and vitamin biosynthesis	Belongs to the folylpolyglutamate synthase family
HFBPFBDC_01209	0.1898608110542814	0.256580205398716	0.0009021466114578	0.1583547751880549	0.2838041191223029	3.6601805006810775e-05	murF	-	No assigned	No assigned	No assigned	Involved in cell wall formation. Catalyzes the final step in the synthesis of UDP-N-acetylmuramoyl-pentapeptide, the precursor of murein
HFBPFBDC_01492	0.3158453393971446	0.2268638050545945	0.0119729860558016	0.3329204642074192	0.2275842762819376	0.0094953396345748	mutY	-	No assigned	No assigned	No assigned	endonuclease III
HFBPFBDC_01470	0.3478978846823903	0.1904811671171965	0.007976200994686999	0.3343104916854356	0.189916367043719	0.0027384426302406	rpoA	M00183	M00183: RNA polymerase, bacteria	Genetic information processing	RNA polymerase	DNA-dependent RNA polymerase catalyzes the transcription of DNA into RNA using the four ribonucleoside triphosphates as substrates
HFBPFBDC_02090	0.3626253451432967	0.2729867387323527	0.0372388004905092	0.3878673830812982	0.2285745996577296	0.0023597989850343	spxA	-	No assigned	No assigned	No assigned	ArsC family
HFBPFBDC_00272	0.3168773680450257	0.2286514849842375	0.0173717196597341	0.3097448698201567	0.1610465779375669	0.0001691349290594	prfB	-	No assigned	No assigned	No assigned	Peptide chain release factor 2 directs the termination of translation in response to the peptide chain termination codons UGA and UAA
HFBPFBDC_00695	0.2254833644504807	0.15744177305056	0.0006346324167195	0.2188953504499508	0.1420271004753445	0.0002878302063938	ttdA	M00009	M00009: Citrate cycle (TCA cycle, Krebs cycle)	Carbohydrate and lipid metabolism	Central carbohydrate metabolism	Fumarate hydratase (Fumerase)
HFBPFBDC_00695	0.2254833644504807	0.15744177305056	0.0006346324167195	0.2188953504499508	0.1420271004753445	0.0002878302063938	ttdA	M00011	M00011: Citrate cycle, second carbon oxidation, 2-oxoglutarate => oxaloacetate	Carbohydrate and lipid metabolism	Central carbohydrate metabolism	Fumarate hydratase (Fumerase)
HFBPFBDC_00695	0.2254833644504807	0.15744177305056	0.0006346324167195	0.2188953504499508	0.1420271004753445	0.0002878302063938	ttdA	M00173	M00173: Reductive citrate cycle (Arnon-Buchanan cycle)	Energy metabolism	Carbon fixation	Fumarate hydratase (Fumerase)
HFBPFBDC_00695	0.2254833644504807	0.15744177305056	0.0006346324167195	0.2188953504499508	0.1420271004753445	0.0002878302063938	ttdA	M00374	M00374: Dicarboxylate-hydroxybutyrate cycle	Energy metabolism	Carbon fixation	Fumarate hydratase (Fumerase)
HFBPFBDC_00695	0.2254833644504807	0.15744177305056	0.0006346324167195	0.2188953504499508	0.1420271004753445	0.0002878302063938	ttdA	M00620	M00620: Incomplete reductive citrate cycle, acetyl-CoA => oxoglutarate	Energy metabolism	Carbon fixation	Fumarate hydratase (Fumerase)
HFBPFBDC_00271	0.2292704193233201	0.1674163206862374	0.0460698047647781	0.221974510749591	0.1241330517119257	0.000249714854681	secA	M00335	M00335: Sec (secretion) system	Environmental information processing	Bacterial secretion system	Part of the Sec protein translocase complex. Interacts with the SecYEG preprotein conducting channel. Has a central role in coupling the hydrolysis of ATP to the transfer of proteins into and across the cell membrane, serving as an ATP-driven molecular motor driving the stepwise translocation of polypeptide chains across the membrane
HFBPFBDC_00753	0.1168309917110806	0.1538975241028812	0.0431736135161601	0.0736695586891026	0.1241847244389883	0.0288032832940136	icd	M00009	M00009: Citrate cycle (TCA cycle, Krebs cycle)	Carbohydrate and lipid metabolism	Central carbohydrate metabolism	Isocitrate/isopropylmalate dehydrogenase
HFBPFBDC_00753	0.1168309917110806	0.1538975241028812	0.0431736135161601	0.0736695586891026	0.1241847244389883	0.0288032832940136	icd	M00010	M00010: Citrate cycle, first carbon oxidation, oxaloacetate => 2-oxoglutarate	Carbohydrate and lipid metabolism	Central carbohydrate metabolism	Isocitrate/isopropylmalate dehydrogenase
HFBPFBDC_00753	0.1168309917110806	0.1538975241028812	0.0431736135161601	0.0736695586891026	0.1241847244389883	0.0288032832940136	icd	M00173	M00173: Reductive citrate cycle (Arnon-Buchanan cycle)	Energy metabolism	Carbon fixation	Isocitrate/isopropylmalate dehydrogenase
HFBPFBDC_00753	0.1168309917110806	0.1538975241028812	0.0431736135161601	0.0736695586891026	0.1241847244389883	0.0288032832940136	icd	M00740	M00740: Methylaspartate cycle	Carbohydrate and lipid metabolism	Other carbohydrate metabolism	Isocitrate/isopropylmalate dehydrogenase
HFBPFBDC_01880	0.3466072291578558	0.1805964405964406	0.0009888113148835	0.3404472533860803	0.2547018449243681	0.0255728855232861	glcK	M00001	M00001: Glycolysis (Embden-Meyerhof pathway), glucose => pyruvate	Carbohydrate and lipid metabolism	Central carbohydrate metabolism	ROK family
HFBPFBDC_01880	0.3466072291578558	0.1805964405964406	0.0009888113148835	0.3404472533860803	0.2547018449243681	0.0255728855232861	glcK	M00549	M00549: Nucleotide sugar biosynthesis, glucose => UDP-glucose	Carbohydrate and lipid metabolism	Other carbohydrate metabolism	ROK family
HFBPFBDC_00712	0.2372804863956721	0.1194651835093011	0.0002188086076457	0.2314268195398226	0.1055230837534015	3.601029437497604e-07	-	-	No assigned	No assigned	No assigned	Membrane dipeptidase (Peptidase family M19)
HFBPFBDC_02109	0.2223211791555645	0.1480250092646588	0.0269685996769699	0.243342851253924	0.0966609298413186	3.4614660178296164e-06	-	M00009	M00009: Citrate cycle (TCA cycle, Krebs cycle)	Carbohydrate and lipid metabolism	Central carbohydrate metabolism	Belongs to the citrate synthase family
HFBPFBDC_02109	0.2223211791555645	0.1480250092646588	0.0269685996769699	0.243342851253924	0.0966609298413186	3.4614660178296164e-06	-	M00010	M00010: Citrate cycle, first carbon oxidation, oxaloacetate => 2-oxoglutarate	Carbohydrate and lipid metabolism	Central carbohydrate metabolism	Belongs to the citrate synthase family
HFBPFBDC_02109	0.2223211791555645	0.1480250092646588	0.0269685996769699	0.243342851253924	0.0966609298413186	3.4614660178296164e-06	-	M00012	M00012: Glyoxylate cycle	Carbohydrate and lipid metabolism	Other carbohydrate metabolism	Belongs to the citrate synthase family
HFBPFBDC_02109	0.2223211791555645	0.1480250092646588	0.0269685996769699	0.243342851253924	0.0966609298413186	3.4614660178296164e-06	-	M00740	M00740: Methylaspartate cycle	Carbohydrate and lipid metabolism	Other carbohydrate metabolism	Belongs to the citrate synthase family
HFBPFBDC_00458	0.2979941885242821	0.2225592186067537	0.0047648995238502	0.3240148141434888	0.2296345632393108	0.0010539495241081	rnfC	-	No assigned	No assigned	No assigned	Part of a membrane complex involved in electron transport
HFBPFBDC_01200	0.3158437230116958	0.1977310090702947	0.0028184205146855	0.2804488930777497	0.1638077732025881	0.0023383108199224	whiA	-	No assigned	No assigned	No assigned	WhiA C-terminal HTH domain
HFBPFBDC_00241	0.339859823227159	0.2269300625300624	0.0021186085429446	0.2931263852426413	0.1873455476949154	0.0045706385580192	-	-	No assigned	No assigned	No assigned	Transporter associated domain
HFBPFBDC_00498	0.2628592209579102	0.1169854644374857	7.490403124035183e-08	0.2307369980620977	0.1338138708154801	0.0001238932099187	sda	-	No assigned	No assigned	No assigned	l-serine dehydratase
HFBPFBDC_02191	0.2025738974687168	0.1073095593303561	1.8562014180801068e-05	0.2017249966737855	0.1352470312761114	0.015225149255636002	glmS	-	No assigned	No assigned	No assigned	Catalyzes the first step in hexosamine metabolism, converting fructose-6P into glucosamine-6P using glutamine as a nitrogen source
HFBPFBDC_01728	0.2811307641519563	0.2136911063978733	0.0260364319699836	0.3019796811448038	0.2263374974650951	0.0264000865862523	pfkA	M00001	M00001: Glycolysis (Embden-Meyerhof pathway), glucose => pyruvate	Carbohydrate and lipid metabolism	Central carbohydrate metabolism	Catalyzes the phosphorylation of D-fructose 6-phosphate to fructose 1,6-bisphosphate by ATP, the first committing step of glycolysis
HFBPFBDC_01728	0.2811307641519563	0.2136911063978733	0.0260364319699836	0.3019796811448038	0.2263374974650951	0.0264000865862523	pfkA	M00345	M00345: Formaldehyde assimilation, ribulose monophosphate pathway	Energy metabolism	Methane metabolism	Catalyzes the phosphorylation of D-fructose 6-phosphate to fructose 1,6-bisphosphate by ATP, the first committing step of glycolysis
HFBPFBDC_01609	0.2867928698316403	0.1157785520721967	5.939599139446297e-10	0.2712034317637001	0.11721996642410198	4.5681430893147436e-10	-	-	No assigned	No assigned	No assigned	Serine threonine protein kinase
HFBPFBDC_02085	0.3013972640145988	0.2063832620080354	0.0001985238251845	0.2679470353663472	0.1833851223522007	0.0103668586398343	rluD	-	No assigned	No assigned	No assigned	RNA pseudouridylate synthase
HFBPFBDC_00261	0.330784873207005	0.2073473695961372	0.0003312874330151	0.3289460851211708	0.2380995396378805	0.013104148094123998	rodA	-	No assigned	No assigned	No assigned	peptidoglycan glycosyltransferase activity
HFBPFBDC_00730	0.2885089778401169	0.1512740381859931	9.652133458153847e-06	0.2703035486593303	0.2031321030789361	0.0275967050860296	pflC	-	No assigned	No assigned	No assigned	glycyl-radical enzyme activating activity
HFBPFBDC_01608	0.269789951327247	0.1549718597749856	8.924124291157666e-05	0.2736383403152894	0.1547464598131368	8.260605954649113e-05	stp	-	No assigned	No assigned	No assigned	Serine/threonine phosphatases, family 2C, catalytic domain
HFBPFBDC_01877	0.3843916586701362	0.2582403628117914	0.0042901342931256	0.3412364086771489	0.2698246095468317	0.046296999635203	fadB4	-	No assigned	No assigned	No assigned	3-hydroxyacyl-CoA dehydrogenase, C-terminal domain
HFBPFBDC_02074	0.2912763193462463	0.2199771970699402	0.0453476180750673	0.3306631824377414	0.2376242932736368	0.009291395404297	rluD	-	No assigned	No assigned	No assigned	Responsible for synthesis of pseudouridine from uracil
HFBPFBDC_01583	0.202351702358066	0.1416220283644525	0.0151545890886457	0.1954865149064889	0.09449251476291802	3.209667473365639e-05	pulA	-	No assigned	No assigned	No assigned	Carbohydrate-binding module 48 (Isoamylase N-terminal domain)
HFBPFBDC_01579	0.2282607075681623	0.15729332001728602	0.0011068505202196	0.2283102665429772	0.1348864130751432	0.0003199951256924	gltP	-	No assigned	No assigned	No assigned	Sodium:dicarboxylate symporter family
