## Supplementary Tables for "Exploring Population Differences in the Human Gut Microbiome: from Microbial Abundance to Single Nucleotide Polymorphisms": Supplementary Table 10.csv

Representatove Genome ID	Genome-Level FST Value (Discovery)	Rank (Discovery)	Genome-Level FST Value (Replication)	Rank (Replication)	Phylum	Class	Order	Family	Genus	Species
Representative_genome_282	0.992785523	1	0.993658208	1	Firmicutes_A	Clostridia	Lachnospirales	Lachnospiraceae	Coprococcus	Coprococcus sp900066115
Representative_genome_440	0.992573238	2	0.99173964	2	Firmicutes_A	Clostridia	Oscillospirales	Acutalibacteraceae	Ruminococcus_E	Ruminococcus_E bromii_B
Representative_genome_3594	0.992375202	3	0.990246408	5	Firmicutes_A	Clostridia	Oscillospirales	Oscillospiraceae	CAG-103	CAG-103 sp000432375
Representative_genome_243	0.992218685	4	0.991119479	3	Bacteroidota	Bacteroidia	Bacteroidales	Bacteroidaceae	Phocaeicola	Phocaeicola dorei
Representative_genome_525	0.991907709	5	0.970014216	32	Bacteroidota	Bacteroidia	Bacteroidales	Bacteroidaceae	Paraprevotella	Paraprevotella clara
Representative_genome_411	0.991671017	6	0.97781506	17	Bacteroidota	Bacteroidia	Bacteroidales	Rikenellaceae	Alistipes	Alistipes communis
Representative_genome_238	0.990722075	7	0.972758509	27	Bacteroidota	Bacteroidia	Bacteroidales	Bacteroidaceae	Phocaeicola	Phocaeicola coprocola
Representative_genome_1315	0.990618399	8	0.989519834	6	Firmicutes_A	Clostridia	Oscillospirales	Acutalibacteraceae	Ruminococcus_E	Ruminococcus_E sp003526955
Representative_genome_369	0.989835817	9	0.97629847	19	Verrucomicrobiota	Verrucomicrobiae	Verrucomicrobiales	Akkermansiaceae	Akkermansia	Akkermansia muciniphila
Representative_genome_284	0.989149708	10	0.989109167	7	Firmicutes_A	Clostridia	Lachnospirales	Lachnospiraceae	Coprococcus	Coprococcus eutactus_A
Representative_genome_68	0.989051747	11	0.987867633	9	Bacteroidota	Bacteroidia	Bacteroidales	Bacteroidaceae	Bacteroides	Bacteroides ovatus
Representative_genome_4018	0.988829328	12	0.987021622	10	Firmicutes_A	Clostridia	Oscillospirales	Ruminococcaceae	Ruminococcus_C	Ruminococcus_C sp000433635
Representative_genome_551	0.988750992	13	0.989026991	8	Firmicutes_A	Clostridia	Lachnospirales	Lachnospiraceae	Roseburia	Roseburia intestinalis
Representative_genome_113	0.988749783	14	0.985232908	11	Firmicutes_A	Clostridia	Lachnospirales	Lachnospiraceae	Mediterraneibacter	Mediterraneibacter lactaris
Representative_genome_853	0.98819976	15	0.99041265	4	Firmicutes_A	Clostridia	Oscillospirales	Acutalibacteraceae	Eubacterium_R	Eubacterium_R sp000436835
Representative_genome_398	0.987294959	16	0.974715904	23	Bacteroidota	Bacteroidia	Bacteroidales	Barnesiellaceae	Barnesiella	Barnesiella intestinihominis
Representative_genome_357	0.98550345	17	0.983118162	12	Firmicutes_A	Clostridia	Lachnospirales	Lachnospiraceae	Lachnospira	Lachnospira rogosae_A
Representative_genome_242	0.984017993	18	0.976244027	20	Bacteroidota	Bacteroidia	Bacteroidales	Bacteroidaceae	Phocaeicola	Phocaeicola massiliensis
Representative_genome_3041	0.982035163	19	0.978571986	15	Firmicutes_A	Clostridia	Oscillospirales	Acutalibacteraceae	CAG-177	CAG-177 sp003514385
Representative_genome_448	0.981731349	20	0.982976182	13	Firmicutes_A	Clostridia	Lachnospirales	Lachnospiraceae	UMGS1375	UMGS1375 sp900066615
Representative_genome_417	0.981361919	21	0.981380555	14	Bacteroidota	Bacteroidia	Bacteroidales	Rikenellaceae	Alistipes	Alistipes shahii
Representative_genome_553	0.981311038	22	0.978117189	16	Firmicutes_A	Clostridia	Lachnospirales	Lachnospiraceae	Agathobacter	Agathobacter faecis
Representative_genome_452	0.981155155	23	0.974134937	24	Firmicutes_A	Clostridia	Lachnospirales	Lachnospiraceae	CAG-127	CAG-127 sp900319515
Representative_genome_248	0.980715283	24	0.966137871	35	Bacteroidota	Bacteroidia	Bacteroidales	Bacteroidaceae	Bacteroides	Bacteroides eggerthii
Representative_genome_668	0.980470916	25	0.975164876	22	Firmicutes_A	Clostridia	Lachnospirales	Lachnospiraceae	Eubacterium_F	Eubacterium_F sp003491505
Representative_genome_429	0.980069954	26	0.976100041	21	Bacteroidota	Bacteroidia	Bacteroidales	Bacteroidaceae	Bacteroides	Bacteroides fragilis
Representative_genome_418	0.979894401	27	0.964234412	37	Bacteroidota	Bacteroidia	Bacteroidales	Rikenellaceae	Alistipes	Alistipes finegoldii
Representative_genome_16	0.979368685	28	0.973105069	26	Firmicutes_A	Clostridia	Oscillospirales	Ruminococcaceae	Ruminococcus_D	Ruminococcus_D bicirculans
Representative_genome_3710	0.979073239	29	0.957574788	42	Firmicutes_A	Clostridia_A	Christensenellales	CAG-74	UBA11524	UBA11524 sp000437595
Representative_genome_675	0.97881418	30	0.977763089	18	Bacteroidota	Bacteroidia	Bacteroidales	Bacteroidaceae	Bacteroides	Bacteroides intestinalis
Representative_genome_67	0.978529167	31	0.89440195	64	Bacteroidota	Bacteroidia	Bacteroidales	Bacteroidaceae	Bacteroides	Bacteroides xylanisolvens
Representative_genome_3906	0.977966804	32	0.97378499	25	Firmicutes_A	Clostridia	Oscillospirales	Acutalibacteraceae	CAG-180	CAG-180 sp000432435
Representative_genome_3593	0.977659435	33	0.97054281	31	Firmicutes_A	Clostridia	Oscillospirales	Oscillospiraceae	CAG-103	CAG-103 sp900543625
Representative_genome_62	0.977466091	34	0.970899038	28	Bacteroidota	Bacteroidia	Bacteroidales	Bacteroidaceae	Bacteroides	Bacteroides caccae
Representative_genome_1823	0.977028619	35	0.970655386	30	Firmicutes_A	Clostridia	Oscillospirales	Acutalibacteraceae	CAG-217	CAG-217 sp000436335
Representative_genome_419	0.976800039	36	0.963510374	38	Bacteroidota	Bacteroidia	Bacteroidales	Rikenellaceae	Alistipes	Alistipes onderdonkii
Representative_genome_543	0.976468765	37	0.966114181	36	Firmicutes_A	Clostridia	Oscillospirales	Ruminococcaceae	Faecalibacterium	Faecalibacterium prausnitzii
Representative_genome_674	0.971893642	38	0.961979187	39	Bacteroidota	Bacteroidia	Bacteroidales	Bacteroidaceae	Bacteroides	Bacteroides cellulosilyticus
Representative_genome_549	0.969048356	39	0.966888087	34	Firmicutes_A	Clostridia	Lachnospirales	Lachnospiraceae	Roseburia	Roseburia sp900552665
Representative_genome_566	0.967997318	40	0.961121365	40	Firmicutes_A	Clostridia	Lachnospirales	Lachnospiraceae	Roseburia	Roseburia hominis
Representative_genome_548	0.967067904	41	0.958344631	41	Firmicutes_A	Clostridia	Lachnospirales	Lachnospiraceae	Agathobacter	Agathobacter rectalis
Representative_genome_632	0.966199753	42	0.97078585	29	Firmicutes_A	Clostridia	Lachnospirales	Anaerotignaceae	Anaerotignum	Anaerotignum faecicola
Representative_genome_388	0.964791717	43	0.969693754	33	Firmicutes_A	Clostridia	Lachnospirales	Lachnospiraceae	Acetatifactor	Acetatifactor sp900066565
Representative_genome_246	0.958943021	44	0.954729667	45	Bacteroidota	Bacteroidia	Bacteroidales	Bacteroidaceae	Bacteroides	Bacteroides uniformis
Representative_genome_389	0.957940522	45	0.952532528	46	Firmicutes_A	Clostridia	Lachnospirales	Lachnospiraceae	Acetatifactor	Acetatifactor sp900066365
Representative_genome_249	0.955423497	46	0.940991495	49	Bacteroidota	Bacteroidia	Bacteroidales	Bacteroidaceae	Bacteroides	Bacteroides stercoris
Representative_genome_540	0.955213067	47	0.957519329	43	Firmicutes_A	Clostridia	Oscillospirales	Ruminococcaceae	Faecalibacterium	Faecalibacterium prausnitzii_E
Representative_genome_530	0.953114171	48	0.941723937	48	Firmicutes	Bacilli	Erysipelotrichales	Erysipelatoclostridiaceae	Faecalibacillus	Faecalibacillus intestinalis
Representative_genome_541	0.952858288	49	0.95595468	44	Firmicutes_A	Clostridia	Oscillospirales	Ruminococcaceae	Faecalibacterium	Faecalibacterium prausnitzii_C
Representative_genome_2040	0.949552518	50	0.939627335	50	Firmicutes_A	Clostridia	Oscillospirales	Ruminococcaceae	Faecalibacterium	Faecalibacterium sp900539945
Representative_genome_447	0.947821319	51	0.951330378	47	Firmicutes_A	Clostridia	Lachnospirales	Lachnospiraceae	Fusicatenibacter	Fusicatenibacter saccharivorans
Representative_genome_706	0.941921534	52	0.931029478	53	Firmicutes_C	Negativicutes	Selenomonadales	Selenomonadaceae	Megamonas	Megamonas funiformis
Representative_genome_63	0.938208447	53	0.93684927	51	Bacteroidota	Bacteroidia	Bacteroidales	Bacteroidaceae	Bacteroides	Bacteroides finegoldii
Representative_genome_538	0.937875697	54	0.922115193	56	Firmicutes_A	Clostridia	Oscillospirales	Ruminococcaceae	Faecalibacterium	Faecalibacterium prausnitzii_G
Representative_genome_33	0.935687269	55	0.933694384	52	Firmicutes_A	Clostridia	Lachnospirales	Lachnospiraceae	Blautia_A	Blautia_A wexlerae_A
Representative_genome_3646	0.932645138	56	0.922422254	55	Firmicutes_A	Clostridia	Oscillospirales	Oscillospiraceae	CAG-83	CAG-83 sp000435555
Representative_genome_135	0.927883234	57	0.863752844	71	Firmicutes_A	Clostridia	Lachnospirales	Lachnospiraceae	Clostridium_Q	Clostridium_Q sp003024715
Representative_genome_542	0.927817964	58	0.918825896	57	Firmicutes_A	Clostridia	Oscillospirales	Ruminococcaceae	Faecalibacterium	Faecalibacterium prausnitzii_D
Representative_genome_85	0.923759123	59	0.913101788	59	Bacteroidota	Bacteroidia	Bacteroidales	Marinifilaceae	Odoribacter	Odoribacter splanchnicus
Representative_genome_159	0.921704537	60	0.877075868	67	Bacteroidota	Bacteroidia	Bacteroidales	Bacteroidaceae	Prevotella	Prevotella sp900557255
Representative_genome_544	0.919911899	61	0.916650494	58	Firmicutes_A	Clostridia	Oscillospirales	Ruminococcaceae	Faecalibacterium	Faecalibacterium prausnitzii_I
Representative_genome_134	0.919873562	62	0.905735214	60	Firmicutes_A	Clostridia	Oscillospirales	Oscillospiraceae	ER4	ER4 sp000765235
Representative_genome_114	0.917044858	63	0.904846201	61	Firmicutes_A	Clostridia	Lachnospirales	Lachnospiraceae	Mediterraneibacter	Mediterraneibacter faecis
Representative_genome_235	0.914462215	64	0.901918923	62	Bacteroidota	Bacteroidia	Bacteroidales	Tannerellaceae	Parabacteroides	Parabacteroides merdae
Representative_genome_121	0.913059974	65	0.870763287	70	Firmicutes_A	Clostridia	Lachnospirales	Lachnospiraceae	Bariatricus	Bariatricus comes
Representative_genome_61	0.910439591	66	0.925170028	54	Bacteroidota	Bacteroidia	Bacteroidales	Bacteroidaceae	Bacteroides	Bacteroides thetaiotaomicron
Representative_genome_212	0.907834593	67	0.897241556	63	Firmicutes_A	Clostridia	Oscillospirales	Ruminococcaceae	Gemmiger	Gemmiger formicilis
Representative_genome_3259	0.899308023	68	0.877234198	66	Firmicutes_A	Clostridia	Oscillospirales	Ruminococcaceae	Gemmiger	Gemmiger qucibialis
Representative_genome_233	0.880821775	69	0.875463714	68	Bacteroidota	Bacteroidia	Bacteroidales	Tannerellaceae	Parabacteroides	Parabacteroides distasonis
Representative_genome_132	0.861771929	70	0.775304328	76	Firmicutes_A	Clostridia	Lachnospirales	Lachnospiraceae	Enterocloster	Enterocloster sp000431375
Representative_genome_3964	0.854376627	71	0.859061257	73	Firmicutes_A	Clostridia	Oscillospirales	Oscillospiraceae	CAG-170	CAG-170 sp000432135
Representative_genome_298	0.851174066	72	0.85407952	74	Desulfobacterota	Desulfovibrionia	Desulfovibrionales	Desulfovibrionaceae	Bilophila	Bilophila wadsworthia
Representative_genome_494	0.842428575	73	0.875241061	69	Firmicutes_C	Negativicutes	Acidaminococcales	Acidaminococcaceae	Phascolarctobacterium	Phascolarctobacterium faecium
Representative_genome_629	0.839456195	74	0.862421526	72	Bacteroidota	Bacteroidia	Bacteroidales	Marinifilaceae	Butyricimonas	Butyricimonas virosa
Representative_genome_112	0.838355784	75	0.883757299	65	Firmicutes_A	Clostridia	Lachnospirales	Lachnospiraceae	Ruminococcus_B	Ruminococcus_B gnavus
Representative_genome_339	0.800323934	76	0.761893953	78	Firmicutes_A	Clostridia	Monoglobales_A	UBA1381	CAG-41	CAG-41 sp900066215
Representative_genome_265	0.787302318	77	0.763743888	77	Firmicutes_A	Clostridia	Oscillospirales	Butyricicoccaceae	Agathobaculum	Agathobaculum butyriciproducens
Representative_genome_4254	0.766881374	78	0.745597575	79	Firmicutes_A	Clostridia	Oscillospirales	Oscillospiraceae	Dysosmobacter	Dysosmobacter sp001916835
Representative_genome_309	0.716146088	79	0.737967256	80	Proteobacteria	Gammaproteobacteria	Enterobacterales	Enterobacteriaceae	Escherichia	Escherichia coli_C
Representative_genome_2071	0.709626665	80	0.674136995	81	Firmicutes_A	Clostridia	Oscillospirales	Oscillospiraceae	ER4	ER4 sp900317525
Representative_genome_692	0.686099151	81	0.812579618	75	Proteobacteria	Gammaproteobacteria	Enterobacterales	Enterobacteriaceae	Klebsiella	Klebsiella pneumoniae
