## Supplementary Tables for "Exploring Population Differences in the Human Gut Microbiome: from Microbial Abundance to Single Nucleotide Polymorphisms": Supplementary Table 11.csv

Representatove Genome ID	Gene ID	Gene Name	Average FST Values (Discovery)	Rank (Discovery)	Average FST Values (Replication)	Rank (Replication)	Gene Description	Species
Representative_genome_246	PDKDPOHA_01120	-	0.996800151	1	0.996156504	1	Psort location CytoplasmicMembrane, score 7.88	Bacteroides uniformis
Representative_genome_243	KDNCGINP_02799	-	0.99630754	2	0.995945958	2	Right handed beta helix region	Phocaeicola dorei
Representative_genome_243	KDNCGINP_01013	-	0.995877334	3	0.995070131	3	Belongs to the resistance-nodulation-cell division (RND) (TC 2.A.6) family	Phocaeicola dorei
Representative_genome_246	PDKDPOHA_01442	-	0.994399616	4	0.993770658	4	Glycoside hydrolase, family 3	Bacteroides uniformis
Representative_genome_246	PDKDPOHA_00782	-	0.994368608	5	0.993349983	5	Glycosyl hydrolases family 43	Bacteroides uniformis
Representative_genome_246	PDKDPOHA_01123	-	0.993949957	6	0.992421541	7	Peptidase M16 inactive domain	Bacteroides uniformis
Representative_genome_246	PDKDPOHA_01030	-	0.992454044	7	0.992928185	6	depolymerase	Bacteroides uniformis
Representative_genome_246	PDKDPOHA_02945	murI	0.992173281	8	0.991739782	9	Provides the (R)-glutamate required for cell wall biosynthesis	Bacteroides uniformis
Representative_genome_243	KDNCGINP_02697	-	0.991730194	9	0.991828001	8	TonB-linked outer membrane protein, SusC RagA family	Phocaeicola dorei
Representative_genome_246	PDKDPOHA_02967	-	0.990544349	10	0.99002738	10	Outer membrane protein beta-barrel family	Bacteroides uniformis
Representative_genome_243	KDNCGINP_02694	-	0.990420982	11	0.989913312	12	COG COG4753 Response regulator containing CheY-like receiver domain and AraC-type DNA-binding domain	Phocaeicola dorei
Representative_genome_243	KDNCGINP_01390	mrp	0.990005	12	0.989998347	11	Binds and transfers iron-sulfur (Fe-S) clusters to target apoproteins. Can hydrolyze ATP	Phocaeicola dorei
Representative_genome_243	KDNCGINP_00933	-	0.989886106	13	0.98911786	13	Psort location CytoplasmicMembrane, score 10.00	Phocaeicola dorei
Representative_genome_243	KDNCGINP_01397	-	0.989472037	14	0.988221279	15	Psort location CytoplasmicMembrane, score 10.00	Phocaeicola dorei
Representative_genome_246	PDKDPOHA_00728	bglB	0.989364048	15	0.98808475	16	Belongs to the glycosyl hydrolase 3 family	Bacteroides uniformis
Representative_genome_246	PDKDPOHA_01872	lolE_1	0.989244178	16	0.98709036	20	COG4591 ABC-type transport system, involved in lipoprotein release, permease component	Bacteroides uniformis
Representative_genome_243	KDNCGINP_00937	-	0.988581602	17	0.987687464	18	TonB-linked outer membrane protein, SusC RagA family	Phocaeicola dorei
Representative_genome_243	KDNCGINP_00939	-	0.988262519	18	0.987456708	19	Outer membrane protein beta-barrel family	Phocaeicola dorei
Representative_genome_440	LHODPJAI_00048	-	0.988050278	19	0.984658172	27	domain protein	Ruminococcus_E bromii_B
Representative_genome_246	PDKDPOHA_01798	hutU	0.987560618	20	0.987085414	21	Catalyzes the conversion of urocanate to 4-imidazolone- 5-propionate	Bacteroides uniformis
Representative_genome_243	KDNCGINP_00860	hisB	0.987458442	21	0.988501343	14	Histidine biosynthesis bifunctional protein HisB	Phocaeicola dorei
Representative_genome_243	KDNCGINP_02787	-	0.987324254	22	0.987770283	17	Arylsulfatase	Phocaeicola dorei
Representative_genome_243	KDNCGINP_02551	yqhD	0.986932358	23	0.9864638	23	Psort location Cytoplasmic, score	Phocaeicola dorei
Representative_genome_246	PDKDPOHA_01126	-	0.986598215	24	0.986565249	22	COG NOG06397 non supervised orthologous group	Bacteroides uniformis
Representative_genome_246	PDKDPOHA_00117	-	0.985906429	25	0.985032181	25	ATPase histidine kinase DNA gyrase B HSP90 domain protein	Bacteroides uniformis
Representative_genome_246	PDKDPOHA_01127	rarA	0.985407339	26	0.985108984	24	COG2256 ATPase related to the helicase subunit of the Holliday junction resolvase	Bacteroides uniformis
Representative_genome_246	PDKDPOHA_01080	-	0.98516194	27	0.983178078	30	Glycosyltransferase, group 2 family protein	Bacteroides uniformis
Representative_genome_246	PDKDPOHA_03152	-	0.984862963	28	0.98408491	28	ATPase histidine kinase DNA gyrase B HSP90 domain protein	Bacteroides uniformis
Representative_genome_246	PDKDPOHA_00789	-	0.984675787	29	0.982619815	32	Fibronectin type III-like domain	Bacteroides uniformis
Representative_genome_246	PDKDPOHA_00122	-	0.984615247	30	0.984663118	26	Glycosyl hydrolase family 2, sugar binding domain protein	Bacteroides uniformis
Representative_genome_246	PDKDPOHA_00788	-	0.984353803	31	0.983009855	31	Belongs to the glycosyl hydrolase 31 family	Bacteroides uniformis
Representative_genome_243	KDNCGINP_00935	mutB	0.983889102	32	0.983916681	29	Psort location Cytoplasmic, score 8.96	Phocaeicola dorei
Representative_genome_243	KDNCGINP_01116	-	0.981379771	33	0.97968437	35	Peptidase, S9A B C family, catalytic domain protein	Phocaeicola dorei
Representative_genome_243	KDNCGINP_02733	-	0.980344692	34	0.979829393	34	GDSL-like protein	Phocaeicola dorei
Representative_genome_243	KDNCGINP_02914	aroA	0.97977577	35	0.981016735	33	Catalyzes the transfer of the enolpyruvyl moiety of phosphoenolpyruvate (PEP) to the 5-hydroxyl of shikimate-3- phosphate (S3P) to produce enolpyruvyl shikimate-3-phosphate and inorganic phosphate	Phocaeicola dorei
Representative_genome_246	PDKDPOHA_00992	gpmI	0.978864211	36	0.973231889	42	Catalyzes the interconversion of 2-phosphoglycerate and 3-phosphoglycerate	Bacteroides uniformis
Representative_genome_246	PDKDPOHA_00916	-	0.978782132	37	0.972570641	44	COG1512 Beta-propeller domains of methanol dehydrogenase type	Bacteroides uniformis
Representative_genome_246	PDKDPOHA_00700	-	0.978466077	38	0.976688516	36	ATPase histidine kinase DNA gyrase B HSP90 domain protein	Bacteroides uniformis
Representative_genome_246	PDKDPOHA_01031	-	0.977742821	39	0.973202581	43	COG NOG17272 non supervised orthologous group	Bacteroides uniformis
Representative_genome_243	KDNCGINP_01329	-	0.976767805	40	0.976442569	37	COG NOG25147 non supervised orthologous group	Phocaeicola dorei
Representative_genome_243	KDNCGINP_01106	yaaT	0.975452917	41	0.973585596	41	PSP1 C-terminal domain protein	Phocaeicola dorei
Representative_genome_243	KDNCGINP_00633	-	0.974645153	42	0.975071612	39	Peptidase, M28 family	Phocaeicola dorei
Representative_genome_246	PDKDPOHA_00767	-	0.973146654	43	0.971606188	45	ATPase histidine kinase DNA gyrase B HSP90 domain protein	Bacteroides uniformis
Representative_genome_246	PDKDPOHA_02058	-	0.972514715	44	0.969660365	52	COG NOG26882 non supervised orthologous group	Bacteroides uniformis
Representative_genome_246	PDKDPOHA_01408	bglB_3	0.972483543	45	0.976130472	38	Belongs to the glycosyl hydrolase 3 family	Bacteroides uniformis
Representative_genome_246	PDKDPOHA_01108	sbcC	0.972437015	46	0.969666949	51	COG0419 ATPase involved in DNA repair	Bacteroides uniformis
Representative_genome_243	KDNCGINP_02695	xynB	0.970914998	47	0.971034714	47	pectin acetylesterase	Phocaeicola dorei
Representative_genome_246	PDKDPOHA_00307	yngK	0.970861796	48	0.970247282	49	lipoprotein YddW precursor	Bacteroides uniformis
Representative_genome_548	NLAJHOGN_00633	topA	0.970329472	49	0.973753529	40	Releases the supercoiling and torsional tension of DNA, which is introduced during the DNA replication and transcription, by transiently cleaving and rejoining one strand of the DNA duplex. Introduces a single-strand break via transesterification at a target site in duplex DNA. The scissile phosphodiester is attacked by the catalytic tyrosine of the enzyme, resulting in the formation of a DNA-(5'…	Agathobacter rectalis
Representative_genome_243	KDNCGINP_03082	-	0.969956068	50	0.971004013	48	-	Phocaeicola dorei
Representative_genome_243	KDNCGINP_00940	-	0.969054704	51	0.969719786	50	ATPase histidine kinase DNA gyrase B HSP90 domain protein	Phocaeicola dorei
Representative_genome_243	KDNCGINP_01012	-	0.969054678	52	0.971417997	46	Belongs to the metallo-dependent hydrolases superfamily. NagA family	Phocaeicola dorei
Representative_genome_243	KDNCGINP_00593	-	0.967336864	53	0.966752947	53	COG1512 Beta-propeller domains of methanol dehydrogenase type	Phocaeicola dorei
Representative_genome_243	KDNCGINP_00853	mltF	0.96659038	54	0.9646939	56	soluble lytic transglycosylase fused to an ABC-type amino acid-binding protein	Phocaeicola dorei
Representative_genome_246	PDKDPOHA_01802	hutH	0.964516101	55	0.961232482	57	Histidine ammonia-lyase	Bacteroides uniformis
Representative_genome_243	KDNCGINP_02626	-	0.964122254	56	0.960033221	58	Belongs to the glycosyl hydrolase 2 family	Phocaeicola dorei
Representative_genome_246	PDKDPOHA_02167	-	0.962588206	57	0.959384991	59	COG NOG24773 non supervised orthologous group	Bacteroides uniformis
Representative_genome_246	PDKDPOHA_01443	bglB	0.960370004	58	0.957044369	63	Belongs to the glycosyl hydrolase 3 family	Bacteroides uniformis
Representative_genome_548	NLAJHOGN_00575	dxr	0.960106725	59	0.965620663	54	Catalyzes the NADP-dependent rearrangement and reduction of 1-deoxy-D-xylulose-5-phosphate (DXP) to 2-C-methyl-D-erythritol 4-phosphate (MEP)	Agathobacter rectalis
Representative_genome_246	PDKDPOHA_01808	-	0.959624861	60	0.964751229	55	COG COG2755 Lysophospholipase L1 and related esterases	Bacteroides uniformis
Representative_genome_243	KDNCGINP_02800	-	0.959439444	61	0.957641056	62	Glycosyl hydrolase family 2, sugar binding domain protein	Phocaeicola dorei
Representative_genome_246	PDKDPOHA_00326	-	0.958040761	62	0.959328379	60	Glycosyl hydrolase family 65 central catalytic domain	Bacteroides uniformis
Representative_genome_246	PDKDPOHA_00232	-	0.957848661	63	0.958964218	61	Psort location CytoplasmicMembrane, score	Bacteroides uniformis
Representative_genome_246	PDKDPOHA_02536	cobD	0.954185365	64	0.945943084	70	Converts cobyric acid to cobinamide by the addition of aminopropanol on the F carboxylic group	Bacteroides uniformis
Representative_genome_243	KDNCGINP_01385	-	0.952167234	65	0.951916672	65	Psort location CytoplasmicMembrane, score 10.00	Phocaeicola dorei
Representative_genome_246	PDKDPOHA_02555	mltF	0.951548915	66	0.948534652	69	soluble lytic transglycosylase fused to an ABC-type amino acid-binding protein	Bacteroides uniformis
Representative_genome_246	PDKDPOHA_00231	rsmI_1	0.951312925	67	0.953259718	64	Psort location Cytoplasmic, score 8.96	Bacteroides uniformis
Representative_genome_246	PDKDPOHA_00115	dinF	0.951184012	68	0.950914002	66	MATE efflux family protein	Bacteroides uniformis
Representative_genome_246	PDKDPOHA_00929	-	0.950796313	69	0.95046838	67	COG NOG25147 non supervised orthologous group	Bacteroides uniformis
Representative_genome_243	KDNCGINP_02627	-	0.949983571	70	0.949135056	68	F5/8 type C domain	Phocaeicola dorei
Representative_genome_243	KDNCGINP_01389	-	0.947142078	71	0.942834373	71	Interacts with outer membrane receptor proteins that carry out high-affinity binding and energy dependent uptake into the periplasmic space of specific substrates. It could act to transduce energy from the cytoplasmic membrane to specific energy- requiring processes in the outer membrane, resulting in the release into the periplasm of ligands bound by these outer membrane proteins	Phocaeicola dorei
Representative_genome_246	PDKDPOHA_00914	aroE	0.946651533	72	0.937302779	72	COG0169 Shikimate 5-dehydrogenase	Bacteroides uniformis
Representative_genome_246	PDKDPOHA_02696	cepA	0.9408904	73	0.926489565	73	Putative carbohydrate binding domain	Bacteroides uniformis
Representative_genome_548	NLAJHOGN_00176	thiN	0.933509155	74	0.920993658	75	thiamine pyrophosphokinase	Agathobacter rectalis
Representative_genome_246	PDKDPOHA_00981	ygjK	0.927947618	75	0.916095515	76	Glycoside hydrolase	Bacteroides uniformis
Representative_genome_246	PDKDPOHA_02695	-	0.918973302	76	0.922566474	74	hydrolase family 2, sugar binding	Bacteroides uniformis
Representative_genome_246	PDKDPOHA_01444	-	0.916463159	77	0.90569323	78	COG2382 Enterochelin esterase	Bacteroides uniformis
Representative_genome_246	PDKDPOHA_00731	-	0.908093795	78	0.891621611	80	Psort location CytoplasmicMembrane, score 10.00	Bacteroides uniformis
Representative_genome_243	KDNCGINP_02402	-	0.903417969	79	0.90620457	77	Belongs to the glycosyl hydrolase 43 family	Phocaeicola dorei
Representative_genome_243	KDNCGINP_01393	ilvE	0.8971326	80	0.902834027	79	COG0115 Branched-chain amino acid aminotransferase 4-amino-4-deoxychorismate lyase	Phocaeicola dorei
Representative_genome_548	NLAJHOGN_00336	yybT	0.884033389	81	0.888899325	81	domain protein	Agathobacter rectalis
Representative_genome_243	KDNCGINP_02625	-	0.880820161	82	0.882574252	82	GDSL-like Lipase/Acylhydrolase family	Phocaeicola dorei
Representative_genome_246	PDKDPOHA_00261	purA	0.877716803	83	0.863327897	84	Plays an important role in the de novo pathway of purine nucleotide biosynthesis. Catalyzes the first committed step in the biosynthesis of AMP from IMP	Bacteroides uniformis
Representative_genome_246	PDKDPOHA_00915	-	0.867264657	84	0.86746456	83	of the alpha beta superfamily	Bacteroides uniformis
Representative_genome_246	PDKDPOHA_00945	-	0.850289286	85	0.849769496	85	Glycosyl hydrolase family 3 C-terminal domain protein	Bacteroides uniformis
Representative_genome_246	PDKDPOHA_01107	sbcD	0.840501634	86	0.826633136	88	SbcCD cleaves DNA hairpin structures. These structures can inhibit DNA replication and are intermediates in certain DNA recombination reactions. The complex acts as a 3'- 5' double strand exonuclease that can open hairpins. It also has a 5' single-strand endonuclease activity	Bacteroides uniformis
Representative_genome_246	PDKDPOHA_01017	dgt	0.834876733	87	0.829981727	87	Psort location Cytoplasmic, score	Bacteroides uniformis
Representative_genome_246	PDKDPOHA_03163	-	0.819220706	88	0.832811183	86	-	Bacteroides uniformis
Representative_genome_246	PDKDPOHA_02112	-	0.800888982	89	0.802290208	89	Glycosyl hydrolase family 63 C-terminal domain	Bacteroides uniformis
Representative_genome_243	KDNCGINP_01392	-	0.800745883	90	0.795920907	90	Protein of unknown function (DUF975)	Phocaeicola dorei
Representative_genome_246	PDKDPOHA_00327	-	0.769353033	91	0.776922835	91	Psort location CytoplasmicMembrane, score 10.00	Bacteroides uniformis
Representative_genome_246	PDKDPOHA_00199	-	0.73195422	92	0.716704682	92	PAS domain S-box protein	Bacteroides uniformis
Representative_genome_548	NLAJHOGN_01629	-	0.727094152	93	0.700141734	95	ABC transporter transmembrane region	Agathobacter rectalis
Representative_genome_246	PDKDPOHA_00982	-	0.722405667	94	0.708161611	94	COG3250 Beta-galactosidase beta-glucuronidase	Bacteroides uniformis
Representative_genome_246	PDKDPOHA_00167	relA	0.72146205	95	0.686114363	96	In eubacteria ppGpp (guanosine 3'-diphosphate 5-' diphosphate) is a mediator of the stringent response that coordinates a variety of cellular activities in response to changes in nutritional abundance	Bacteroides uniformis
Representative_genome_243	KDNCGINP_01396	aprN	0.704969694	96	0.685700117	97	Belongs to the peptidase S8 family	Phocaeicola dorei
Representative_genome_388	MEAMIEJC_01100	-	0.693288729	97	0.709222183	93	PFAM extracellular solute-binding protein family 1	Acetatifactor sp900066565
Representative_genome_68	AFMCGFID_03714	-	0.675135863	98	0.662841701	98	ATPase histidine kinase DNA gyrase B HSP90 domain protein	Bacteroides ovatus
Representative_genome_246	PDKDPOHA_00176	-	0.67289125	99	0.625284273	102	COG NOG29298 non supervised orthologous group	Bacteroides uniformis
Representative_genome_246	PDKDPOHA_00352	-	0.666561004	100	0.628952689	101	non supervised orthologous group	Bacteroides uniformis
Representative_genome_246	PDKDPOHA_00350	-	0.648135706	101	0.632294643	100	Psort location CytoplasmicMembrane, score 10.00	Bacteroides uniformis
Representative_genome_246	PDKDPOHA_00202	nuoL	0.645463047	102	0.606823943	104	COG1009 NADH ubiquinone oxidoreductase subunit 5 (chain L) Multisubunit Na H antiporter MnhA subunit	Bacteroides uniformis
Representative_genome_246	PDKDPOHA_03167	-	0.635304305	103	0.619655636	103	Belongs to the glycosyl hydrolase 26 family	Bacteroides uniformis
Representative_genome_246	PDKDPOHA_00771	gidA	0.632566721	104	0.601406517	106	NAD-binding protein involved in the addition of a carboxymethylaminomethyl (cmnm) group at the wobble position (U34) of certain tRNAs, forming tRNA-cmnm(5)s(2)U34	Bacteroides uniformis
Representative_genome_243	KDNCGINP_02141	hutU	0.627551792	105	0.593914992	108	Catalyzes the conversion of urocanate to 4-imidazolone- 5-propionate	Phocaeicola dorei
Representative_genome_548	NLAJHOGN_00986	-	0.614126491	106	0.647797965	99	Polysaccharide deacetylase	Agathobacter rectalis
Representative_genome_246	PDKDPOHA_00198	-	0.597068744	107	0.601652785	105	TonB-dependent receptor	Bacteroides uniformis
Representative_genome_246	PDKDPOHA_00946	-	0.595309823	108	0.585558313	109	TonB-dependent receptor	Bacteroides uniformis
Representative_genome_246	PDKDPOHA_01028	-	0.589824516	109	0.597454343	107	Cellulase N-terminal ig-like domain	Bacteroides uniformis
Representative_genome_246	PDKDPOHA_00220	-	0.532493069	110	0.532228941	111	COG COG1112 Superfamily I DNA and RNA helicases and helicase subunits	Bacteroides uniformis
Representative_genome_246	PDKDPOHA_00219	tatC	0.523780181	111	0.544921665	110	Part of the twin-arginine translocation (Tat) system that transports large folded proteins containing a characteristic twin-arginine motif in their signal peptide across membranes	Bacteroides uniformis
Representative_genome_246	PDKDPOHA_00777	ispB	0.490749977	112	0.51943993	112	Belongs to the FPP GGPP synthase family	Bacteroides uniformis
Representative_genome_246	PDKDPOHA_00194	-	0.487291033	113	0.445054448	116	Psort location Cytoplasmic, score 8.96	Bacteroides uniformis
Representative_genome_246	PDKDPOHA_00195	ybdG_2	0.485970794	114	0.471467857	114	Psort location CytoplasmicMembrane, score	Bacteroides uniformis
Representative_genome_246	PDKDPOHA_00927	-	0.475517282	115	0.441407487	117	Linear amide C-N hydrolases, choloylglycine hydrolase family	Bacteroides uniformis
Representative_genome_246	PDKDPOHA_02110	-	0.468518697	116	0.462704138	115	Glycosyl hydrolase family 20, catalytic domain	Bacteroides uniformis
Representative_genome_246	PDKDPOHA_00168	mltD	0.465221793	117	0.438115963	119	Transglycosylase SLT domain	Bacteroides uniformis
Representative_genome_246	PDKDPOHA_00947	-	0.464931445	118	0.472683609	113	response regulator	Bacteroides uniformis
Representative_genome_246	PDKDPOHA_00200	nuoN	0.461801174	119	0.404028104	121	NDH-1 shuttles electrons from NADH, via FMN and iron- sulfur (Fe-S) centers, to quinones in the respiratory chain. The immediate electron acceptor for the enzyme in this species is believed to be a menaquinone. Couples the redox reaction to proton translocation (for every two electrons transferred, four hydrogen ions are translocated across the cytoplasmic membrane), and thus conserves the redox …	Bacteroides uniformis
Representative_genome_246	PDKDPOHA_03166	-	0.454026559	120	0.43884445	118	WD40-like Beta Propeller Repeat	Bacteroides uniformis
Representative_genome_246	PDKDPOHA_03169	yicJ_1	0.427117742	121	0.408442552	120	Psort location CytoplasmicMembrane, score 10.00	Bacteroides uniformis
Representative_genome_246	PDKDPOHA_00353	-	0.37060051	122	0.390286731	122	TonB-linked outer membrane protein, SusC RagA family	Bacteroides uniformis
