## Supplementary Tables for "Exploring Population Differences in the Human Gut Microbiome: from Microbial Abundance to Single Nucleotide Polymorphisms": Supplementary Table 13.xlsx

### Sheet: KEGG Module
KEGG Module ID	Frequency in HC-PSNRGs	Frequency in HC-PSNRGs	Direction	P-value	KEGG Module Name	KEGG Module Primary category	KEGG Module Secondary category
M00001	11.4545	10.8993	Enriched in HC-PSNRGs	0.0175	M00001: Glycolysis (Embden-Meyerhof pathway), glucose => pyruvate	Carbohydrate and lipid metabolism	Central carbohydrate metabolism
M00002	6.82828	6.29496	Enriched in HC-PSNRGs	0.00482	M00002: Glycolysis, core module involving three-carbon compounds	Carbohydrate and lipid metabolism	Central carbohydrate metabolism
M00004	9.29293	7.84892	Enriched in HC-PSNRGs	0	M00004: Pentose phosphate pathway (Pentose phosphate cycle)	Carbohydrate and lipid metabolism	Central carbohydrate metabolism
M00007	8.35354	6.98561	Enriched in HC-PSNRGs	0	M00007: Pentose phosphate pathway, non-oxidative phase, fructose 6P => ribose 5P	Carbohydrate and lipid metabolism	Central carbohydrate metabolism
M00008	0.363636	0.647482	Enriched in NC-PSNRGs	5e-05	M00008: Entner-Doudoroff pathway, glucose-6P => glyceraldehyde-3P + pyruvate	Carbohydrate and lipid metabolism	Central carbohydrate metabolism
M00014	0.858586	0.503597	Enriched in HC-PSNRGs	0.00029	M00014: Glucuronate pathway (uronate pathway)	Carbohydrate and lipid metabolism	Other carbohydrate metabolism
M00028	3.77778	4.11511	Enriched in NC-PSNRGs	0.00114	M00028: Ornithine biosynthesis, glutamate => ornithine	Nucleotide and amino acid metabolism	Arginine and proline metabolism
M00034	3.22222	2.52518	Enriched in HC-PSNRGs	0	M00034: Methionine salvage pathway	Nucleotide and amino acid metabolism	Cysteine and methionine metabolism
M00035	1.36364	1.03597	Enriched in HC-PSNRGs	0.00405	M00035: Methionine degradation	Nucleotide and amino acid metabolism	Cysteine and methionine metabolism
M00038	0.131313	0.388489	Enriched in NC-PSNRGs	5e-05	M00038: Tryptophan metabolism, tryptophan => kynurenine => 2-aminomuconate	Nucleotide and amino acid metabolism	Aromatic amino acid metabolism
M00050	4.44444	3.76259	Enriched in HC-PSNRGs	0	M00050: Guanine ribonucleotide biosynthesis IMP => GDP,GTP	Nucleotide and amino acid metabolism	Purine metabolism
M00061	0.676768	1.30935	Enriched in NC-PSNRGs	0	M00061: D-Glucuronate degradation, D-glucuronate => pyruvate + D-glyceraldehyde 3P	Carbohydrate and lipid metabolism	Other carbohydrate metabolism
M00083	6.20202	5.84892	Enriched in HC-PSNRGs	0.01449	M00083: Fatty acid biosynthesis, elongation	Carbohydrate and lipid metabolism	Fatty acid metabolism
M00114	1.87879	1.73381	Enriched in HC-PSNRGs	0.04091	M00114: Ascorbate biosynthesis, plants, glucose-6P => ascorbate	Nucleotide and amino acid metabolism	Cofactor and vitamin biosynthesis
M00115	6.31313	6.83453	Enriched in NC-PSNRGs	0.00078	M00115: NAD biosynthesis, aspartate => NAD	Nucleotide and amino acid metabolism	Cofactor and vitamin biosynthesis
M00117	2.42424	1.54676	Enriched in HC-PSNRGs	0	M00117: Ubiquinone biosynthesis, prokaryotes, chorismate => ubiquinone	Nucleotide and amino acid metabolism	Cofactor and vitamin biosynthesis
M00122	2.40404	1.48921	Enriched in HC-PSNRGs	0.00087	M00122: Cobalamin biosynthesis, cobinamide => cobalamin	Nucleotide and amino acid metabolism	Cofactor and vitamin biosynthesis
M00129	1.28283	1.10072	Enriched in HC-PSNRGs	0.02641	M00129: Ascorbate biosynthesis, animals, glucose-1P => ascorbate	Nucleotide and amino acid metabolism	Cofactor and vitamin biosynthesis
M00144	1.69697	1.52518	Enriched in HC-PSNRGs	0.03958	M00144: NADH:quinone oxidoreductase, prokaryotes	Energy metabolism	ATP synthesis
M00150	0.0909091	0.0143885	Enriched in HC-PSNRGs	0.0067	M00150: Fumarate reductase, prokaryotes	Energy metabolism	ATP synthesis
M00165	10.0101	9.17986	Enriched in HC-PSNRGs	0.00195	M00165: Reductive pentose phosphate cycle (Calvin cycle)	Energy metabolism	Carbon fixation
M00167	8.30303	7.61871	Enriched in HC-PSNRGs	0.00524	M00167: Reductive pentose phosphate cycle, glyceraldehyde-3P => ribulose-5P	Energy metabolism	Carbon fixation
M00171	1.86869	2.05036	Enriched in NC-PSNRGs	0.03254	M00171: C4-dicarboxylic acid cycle, NAD - malic enzyme type	Energy metabolism	Carbon fixation
M00172	1.86869	2.05036	Enriched in NC-PSNRGs	0.03254	M00172: C4-dicarboxylic acid cycle, NADP - malic enzyme type	Energy metabolism	Carbon fixation
M00178	44.2525	46.2806	Enriched in NC-PSNRGs	0.01373	M00178: Ribosome, bacteria	Genetic information processing	Ribosome
M00179	27.1414	28.5252	Enriched in NC-PSNRGs	0.02341	M00179: Ribosome, archaea	Genetic information processing	Ribosome
M00183	3.42424	3.82734	Enriched in NC-PSNRGs	0.00134	M00183: RNA polymerase, bacteria	Genetic information processing	RNA polymerase
M00237	5.21212	5.53957	Enriched in NC-PSNRGs	0.02199	M00237: Branched-chain amino acid transport system	Environmental information processing	Phosphate and amino acid transport system
M00242	0.727273	0.52518	Enriched in HC-PSNRGs	0.00165	M00242: Zinc transport system	Environmental information processing	Metallic cation, iron-siderophore and vitamin B12 transport system
M00245	2.79798	2.98561	Enriched in NC-PSNRGs	0.01835	M00245: Cobalt/nickel transport system	Environmental information processing	Metallic cation, iron-siderophore and vitamin B12 transport system
M00246	2.79798	2.98561	Enriched in NC-PSNRGs	0.01835	M00246: Nickel transport system	Environmental information processing	Metallic cation, iron-siderophore and vitamin B12 transport system
M00247	2.72727	2.97842	Enriched in NC-PSNRGs	0.00464	M00247: Putative ABC transport system	Environmental information processing	Metallic cation, iron-siderophore and vitamin B12 transport system
M00254	6.93939	5.82734	Enriched in HC-PSNRGs	0	M00254: ABC-2 type transport system	Environmental information processing	ABC-2 type and other transport systems
M00266	0.929293	1.02878	Enriched in NC-PSNRGs	0.02384	M00266: PTS system, maltose/glucose-specific II component	Environmental information processing	Phosphotransferase system (PTS)
M00267	0.030303	0.215827	Enriched in NC-PSNRGs	1e-05	M00267: PTS system, N-acetylglucosamine-specific II component	Environmental information processing	Phosphotransferase system (PTS)
M00268	1.0404	1.15827	Enriched in NC-PSNRGs	0.04244	M00268: PTS system, alpha-glucoside-specific II component	Environmental information processing	Phosphotransferase system (PTS)
M00269	0.141414	0.848921	Enriched in NC-PSNRGs	0	M00269: PTS system, sucrose-specific II component	Environmental information processing	Phosphotransferase system (PTS)
M00270	0.434343	0.964029	Enriched in NC-PSNRGs	0	M00270: PTS system, trehalose-specific II component	Environmental information processing	Phosphotransferase system (PTS)
M00271	4.49495	2.84892	Enriched in HC-PSNRGs	0	M00271: PTS system, beta-glucoside-specific II component	Environmental information processing	Phosphotransferase system (PTS)
M00274	0.525253	0.0935252	Enriched in HC-PSNRGs	0	M00274: PTS system, mannitol-specific II component	Environmental information processing	Phosphotransferase system (PTS)
M00275	4.43434	5.28058	Enriched in NC-PSNRGs	0.00389	M00275: PTS system, cellobiose-specific II component	Environmental information processing	Phosphotransferase system (PTS)
M00276	7.46465	4.92086	Enriched in HC-PSNRGs	0	M00276: PTS system, mannose-specific II component	Environmental information processing	Phosphotransferase system (PTS)
M00277	3.9697	3.16547	Enriched in HC-PSNRGs	0	M00277: PTS system, N-acetylgalactosamine-specific II component	Environmental information processing	Phosphotransferase system (PTS)
M00281	1.41414	2.95683	Enriched in NC-PSNRGs	0	M00281: PTS system, lactose-specific II component	Environmental information processing	Phosphotransferase system (PTS)
M00283	1.71717	0.366906	Enriched in HC-PSNRGs	0	M00283: PTS system, ascorbate-specific II component	Environmental information processing	Phosphotransferase system (PTS)
M00287	0.585859	0.194245	Enriched in HC-PSNRGs	0	M00287: PTS system, galactosamine-specific II component	Environmental information processing	Phosphotransferase system (PTS)
M00308	2.38384	2.84173	Enriched in NC-PSNRGs	0.00246	M00308: Semi-phosphorylative Entner-Doudoroff pathway, gluconate => glycerate-3P	Carbohydrate and lipid metabolism	Central carbohydrate metabolism
M00333	0.565657	0.309353	Enriched in HC-PSNRGs	0.00202	M00333: Type IV secretion system	Environmental information processing	Bacterial secretion system
M00336	2.78788	2.59712	Enriched in HC-PSNRGs	0.00838	M00336: Twin-arginine translocation (Tat) system	Environmental information processing	Bacterial secretion system
M00361	2.87879	2.61871	Enriched in HC-PSNRGs	0.02971	M00361: Nucleotide sugar biosynthesis, eukaryotes	Nucleotide sugar biosynthesis	Nucleotide sugar biosynthesis
M00362	5.90909	5.51079	Enriched in HC-PSNRGs	0.02336	M00362: Nucleotide sugar biosynthesis, prokaryotes	Nucleotide sugar biosynthesis	Nucleotide sugar biosynthesis
M00368	0.777778	0.589928	Enriched in HC-PSNRGs	0.00555	M00368: Ethylene biosynthesis, methionine => ethylene	Nucleotide and amino acid metabolism	Cysteine and methionine metabolism
M00432	1.19192	0.136691	Enriched in HC-PSNRGs	0	M00432: Leucine biosynthesis, 2-oxoisovalerate => 2-oxoisocaproate	Nucleotide and amino acid metabolism	Branched-chain amino acid metabolism
M00452	0.777778	0.352518	Enriched in HC-PSNRGs	0	M00452: CusS-CusR (copper tolerance) two-component regulatory system	Environmental information processing	Two-component regulatory system
M00453	0.666667	0.122302	Enriched in HC-PSNRGs	0	M00453: QseC-QseB (quorum sensing) two-component regulatory system	Environmental information processing	Two-component regulatory system
M00527	5.42424	5.66906	Enriched in NC-PSNRGs	0.04755	M00527: Lysine biosynthesis, DAP aminotransferase pathway, aspartate => lysine	Nucleotide and amino acid metabolism	Lysine metabolism
M00535	0.585859	0.0719424	Enriched in HC-PSNRGs	0	M00535: Isoleucine biosynthesis, pyruvate => 2-oxobutanoate	Nucleotide and amino acid metabolism	Branched-chain amino acid metabolism
M00550	1.72727	0.366906	Enriched in HC-PSNRGs	0	M00550: Ascorbate degradation, ascorbate => D-xylulose-5P	Nucleotide and amino acid metabolism	Cofactor and vitamin biosynthesis
M00572	4.28283	3.92806	Enriched in HC-PSNRGs	0.00374	M00572: Pimeloyl-ACP biosynthesis, BioC-BioH pathway, malonyl-ACP => pimeloyl-ACP	Nucleotide and amino acid metabolism	Cofactor and vitamin biosynthesis
M00582	5.57576	6.01439	Enriched in NC-PSNRGs	0.00753	M00582: Energy-coupling factor transport system	Environmental information processing	Metallic cation, iron-siderophore and vitamin B12 transport system
M00609	3.13131	2.52518	Enriched in HC-PSNRGs	0	M00609: Cysteine biosynthesis, methionine => cysteine	Nucleotide and amino acid metabolism	Cysteine and methionine metabolism
M00615	0.373737	0.100719	Enriched in HC-PSNRGs	0.00076	M00615: Nitrate assimilation	Environmental information processing	Metabolic capacity
M00628	0.0505051	0.00719424	Enriched in HC-PSNRGs	0.04648	M00628: beta-Lactam resistance, AmpC system	Environmental information processing	Drug resistance
M00631	0.727273	1.35252	Enriched in NC-PSNRGs	0	M00631: D-Galacturonate degradation (bacteria), D-galacturonate => pyruvate + D-glyceraldehyde 3P	Carbohydrate and lipid metabolism	Other carbohydrate metabolism
M00706	0.111111	0.0215827	Enriched in HC-PSNRGs	0.00437	M00706: Multidrug resistance, EfrAB transporter	Environmental information processing	Drug efflux transporter/pump
M00726	0.131313	0.0215827	Enriched in HC-PSNRGs	0.01104	M00726: Cationic antimicrobial peptide (CAMP) resistance, lysyl-phosphatidylglycerol (L-PG) synthase MprF	Environmental information processing	Drug resistance
M00745	0.777778	0.352518	Enriched in HC-PSNRGs	0	M00745: Imipenem resistance, repression of porin OprD	Environmental information processing	Drug resistance
M00747	0.69697	0.366906	Enriched in HC-PSNRGs	1e-05	M00747: Bacitracin transport system	Environmental information processing	ABC-2 type and other transport systems
M00760	0.0505051	0	Enriched in HC-PSNRGs	0.01118	M00760: Erythromycin resistance, macrolide 2'-phosphotransferase I MphA	Environmental information processing	Drug resistance
M00793	1.30303	0.899281	Enriched in HC-PSNRGs	0.00732	M00793: dTDP-L-rhamnose biosynthesis	Carbohydrate and lipid metabolism	Other carbohydrate metabolism
M00807	0.323232	0.028777	Enriched in HC-PSNRGs	0.00053	M00807: PTS system, galactose-specific II component	Environmental information processing	Phosphotransferase system (PTS)
M00816	0.717172	0.47482	Enriched in HC-PSNRGs	0.0171	M00816: NisK-NisR (lantibiotic biosynthesis) two-component regulatory system	Environmental information processing	Two-component regulatory system
M00817	1.24242	0.884892	Enriched in HC-PSNRGs	0.01435	M00817: Lantibiotic transport system	Environmental information processing	ABC-2 type and other transport systems
M00845	3.51515	3.98561	Enriched in NC-PSNRGs	5e-05	Arginine biosynthesis, glutamate	Nucleotide and amino acid metabolism	Arginine and proline metabolism

### Sheet: KEGG Pathway
KEGG Pathway	Frequency in HC-PSNRGs	Frequency in HC-PSNRGs	Direction	P-value	KEGG Pathway Name	KEGG Pathway Primary category	KEGG Pathway Secondary category
map00010	25.8889	24.5396	Enriched in HC-PSNRGs	0.00097	Glycolysis / Gluconeogenesis	Metabolism	Carbohydrate metabolism
map00030	16.5152	15.0647	Enriched in HC-PSNRGs	0.00035	Pentose phosphate pathway	Metabolism	Carbohydrate metabolism
map00040	3.24242	2.81295	Enriched in HC-PSNRGs	0.01054	Pentose and glucuronate interconversions	Metabolism	Carbohydrate metabolism
map00051	20.3737	17.0647	Enriched in HC-PSNRGs	0	Fructose and mannose metabolism	Metabolism	Carbohydrate metabolism
map00052	24.5657	26.3669	Enriched in NC-PSNRGs	0.00014	Galactose metabolism	Metabolism	Carbohydrate metabolism
map00053	3.0202	1.4964	Enriched in HC-PSNRGs	0	Ascorbate and aldarate metabolism	Metabolism	Carbohydrate metabolism
map00130	2.49495	1.58273	Enriched in HC-PSNRGs	0	Ubiquinone and other terpenoid-quinone biosynthesis	Metabolism	Metabolism of cofactors and vitamins
map00190	12.1818	11.6403	Enriched in HC-PSNRGs	0.03326	Oxidative phosphorylation	Metabolism	Energy metabolism
map00230	40.303	41.6403	Enriched in NC-PSNRGs	0.01377	Purine metabolism	Metabolism	Nucleotide metabolism
map00240	29.5859	31.295	Enriched in NC-PSNRGs	0.00045	Pyrimidine metabolism	Metabolism	Nucleotide metabolism
map00250	20.3131	21.3813	Enriched in NC-PSNRGs	0.0029	Alanine, aspartate and glutamate metabolism	Metabolism	Amino acid metabolism
map00290	3.13131	1.88489	Enriched in HC-PSNRGs	0	Valine, leucine and isoleucine biosynthesis	Metabolism	Amino acid metabolism
map00300	11.798	12.2014	Enriched in NC-PSNRGs	0.04373	Lysine biosynthesis	Metabolism	Amino acid metabolism
map00311	1.78788	1.97122	Enriched in NC-PSNRGs	0.00337	Penicillin and cephalosporin biosynthesis	Metabolism	Biosynthesis of other secondary metabolites
map00333	2.44444	2.08633	Enriched in HC-PSNRGs	0.00023	Prodigiosin biosynthesis	Metabolism	Biosynthesis of other secondary metabolites
map00380	1.23232	1.4964	Enriched in NC-PSNRGs	0.00505	Tryptophan metabolism	Metabolism	Amino acid metabolism
map00500	24.3939	26.5827	Enriched in NC-PSNRGs	0.00026	Starch and sucrose metabolism	Metabolism	Carbohydrate metabolism
map00510	0.0505051	0.00719424	Enriched in HC-PSNRGs	0.04716	N-Glycan biosynthesis	Metabolism	Glycan biosynthesis and metabolism
map00520	34.2828	31.2302	Enriched in HC-PSNRGs	0	Amino sugar and nucleotide sugar metabolism	Metabolism	Carbohydrate metabolism
map00521	4.32323	3.8705	Enriched in HC-PSNRGs	0.00918	Streptomycin biosynthesis	Metabolism	Biosynthesis of other secondary metabolites
map00523	1.31313	0.920863	Enriched in HC-PSNRGs	0.00877	Polyketide sugar unit biosynthesis	Metabolism	Metabolism of terpenoids and polyketides
map00525	0.707071	0.489209	Enriched in HC-PSNRGs	0.04649	Acarbose and validamycin biosynthesis	Metabolism	Biosynthesis of other secondary metabolites
map00531	0.111111	0.00719424	Enriched in HC-PSNRGs	0.00335	Glycosaminoglycan degradation	Metabolism	Glycan biosynthesis and metabolism
map00550	13.8586	14.5827	Enriched in NC-PSNRGs	0.00098	Peptidoglycan biosynthesis	Metabolism	Glycan biosynthesis and metabolism
map00561	9.56566	9.09353	Enriched in HC-PSNRGs	0.01352	Glycerolipid metabolism	Metabolism	Lipid metabolism
map00625	2.70707	2.89928	Enriched in NC-PSNRGs	0.04458	Chloroalkane and chloroalkene degradation	Metabolism	Xenobiotics biodegradation and metabolism
map00627	1.58586	1.1223	Enriched in HC-PSNRGs	0	Aminobenzoate degradation	Metabolism	Xenobiotics biodegradation and metabolism
map00630	6.25253	7.28058	Enriched in NC-PSNRGs	0	Glyoxylate and dicarboxylate metabolism	Metabolism	Carbohydrate metabolism
map00660	0.606061	0.0719424	Enriched in HC-PSNRGs	0	C5-Branched dibasic acid metabolism	Metabolism	Carbohydrate metabolism
map00680	12.9899	13.6978	Enriched in NC-PSNRGs	0.00354	Methane metabolism	Metabolism	Energy metabolism
map00710	15.1616	13.8345	Enriched in HC-PSNRGs	0.00012	Carbon fixation in photosynthetic organisms	Metabolism	Energy metabolism
map00760	11.8081	12.9568	Enriched in NC-PSNRGs	0	Nicotinate and nicotinamide metabolism	Metabolism	Metabolism of cofactors and vitamins
map00780	5.19192	4.83453	Enriched in HC-PSNRGs	0.0066	Biotin metabolism	Metabolism	Metabolism of cofactors and vitamins
map00860	6	4.53957	Enriched in HC-PSNRGs	0.00618	Porphyrin metabolism	Metabolism	Metabolism of cofactors and vitamins
map00920	4.89899	5.3741	Enriched in NC-PSNRGs	0.00071	Sulfur metabolism	Metabolism	Energy metabolism
map00940	1.35354	0.827338	Enriched in HC-PSNRGs	1e-05	Phenylpropanoid biosynthesis	Metabolism	Biosynthesis of other secondary metabolites
map00983	4.30303	3.58273	Enriched in HC-PSNRGs	0	Drug metabolism - other enzymes	Metabolism	Xenobiotics biodegradation and metabolism
map01040	2.44444	2.07914	Enriched in HC-PSNRGs	0.00014	Biosynthesis of unsaturated fatty acids	Metabolism	Lipid metabolism
map01051	4.33333	3.31655	Enriched in HC-PSNRGs	0	Biosynthesis of ansamycins	Metabolism	Metabolism of terpenoids and polyketides
map01054	0.818182	0.942446	Enriched in NC-PSNRGs	0.009	Nonribosomal peptide structures	Metabolism	Metabolism of terpenoids and polyketides
map01210	13.2424	12.4532	Enriched in HC-PSNRGs	0.00073	2-Oxocarboxylic acid metabolism	Unknown	Unknown
map01212	8.41414	8.03597	Enriched in HC-PSNRGs	0.03446	Fatty acid metabolism	Unknown	Unknown
map01220	2.51515	2.20863	Enriched in HC-PSNRGs	0.00842	Degradation of aromatic compounds	Unknown	Unknown
map01230	78.404	75.1007	Enriched in HC-PSNRGs	0.00305	Biosynthesis of amino acids	Unknown	Unknown
map01502	5.58586	5.85612	Enriched in NC-PSNRGs	0.01026	Vancomycin resistance	Human Diseases	Drug resistance: antimicrobial
map01503	0.242424	0.0647482	Enriched in HC-PSNRGs	0.00444	Cationic antimicrobial peptide (CAMP) resistance	Human Diseases	Drug resistance: antimicrobial
map02020	14.7172	13.3957	Enriched in HC-PSNRGs	0.00515	Two-component system	Environmental Information Processing	Signal transduction
map02024	29.7576	28.5971	Enriched in HC-PSNRGs	0.03751	Quorum sensing	Cellular Processes	Cellular community - prokaryotes
map02060	32.0606	27.518	Enriched in HC-PSNRGs	0	Phosphotransferase system (PTS)	Environmental Information Processing	Membrane transport
map03010	44.2525	46.2806	Enriched in NC-PSNRGs	0.01383	Ribosome	Genetic Information Processing	Translation
map03020	3.42424	3.82734	Enriched in NC-PSNRGs	0.00137	RNA polymerase	Genetic Information Processing	Transcription
map03030	11.3636	11.9209	Enriched in NC-PSNRGs	0.00559	DNA replication	Genetic Information Processing	Replication and repair
map03060	12.5152	11.5036	Enriched in HC-PSNRGs	8e-05	Protein export	Genetic Information Processing	Folding, sorting and degradation
map03070	10.3232	9.90647	Enriched in HC-PSNRGs	0.03634	Bacterial secretion system	Environmental Information Processing	Membrane transport
map03320	1.68687	1.27338	Enriched in HC-PSNRGs	0	PPAR signaling pathway	Organismal Systems	Endocrine system
map03410	8.22222	8.65468	Enriched in NC-PSNRGs	0.00571	Base excision repair	Genetic Information Processing	Replication and repair
map03420	7.80808	8.4964	Enriched in NC-PSNRGs	0.00086	Nucleotide excision repair	Genetic Information Processing	Replication and repair
map03430	10.798	11.1871	Enriched in NC-PSNRGs	0.04739	Mismatch repair	Genetic Information Processing	Replication and repair
map03440	17.4646	18.2878	Enriched in NC-PSNRGs	0.00693	Homologous recombination	Genetic Information Processing	Replication and repair
map04066	1.82828	1.66906	Enriched in HC-PSNRGs	0.01856	HIF-1 signaling pathway	Environmental Information Processing	Signal transduction
map04212	2.9596	2.57554	Enriched in HC-PSNRGs	0.00056	Longevity regulating pathway - worm	Organismal Systems	Aging
map04213	0.909091	1.03597	Enriched in NC-PSNRGs	0.02543	Longevity regulating pathway - multiple species	Organismal Systems	Aging
map04217	4.50505	4.97122	Enriched in NC-PSNRGs	0.00015	Necroptosis	Cellular Processes	Cell growth and death
map04626	2.56566	2.20863	Enriched in HC-PSNRGs	0.00022	Plant-pathogen interaction	Organismal Systems	Environmental adaptation
map04724	1.88889	2.04317	Enriched in NC-PSNRGs	0.01215	Glutamatergic synapse	Organismal Systems	Nervous system
map04727	1.88889	2.04317	Enriched in NC-PSNRGs	0.01205	GABAergic synapse	Organismal Systems	Nervous system
map04910	1.73737	1.97122	Enriched in NC-PSNRGs	0.01027	Insulin signaling pathway	Organismal Systems	Endocrine system
map04931	2.61616	2.91367	Enriched in NC-PSNRGs	0.00549	Insulin resistance	Human Diseases	Endocrine and metabolic disease
map05010	0.868687	0.741007	Enriched in HC-PSNRGs	0.02066	Alzheimer disease	Human Diseases	Neurodegenerative disease
map05111	2.69697	2.31655	Enriched in HC-PSNRGs	0.00665	Biofilm formation - Vibrio cholerae	Cellular Processes	Cellular community - prokaryotes
map05150	0.181818	0.0359712	Enriched in HC-PSNRGs	0.00761	Staphylococcus aureus infection	Human Diseases	Infectious disease: bacterial
map05230	2.40404	2.11511	Enriched in HC-PSNRGs	0.00111	Central carbon metabolism in cancer	Human Diseases	Cancer: overview

### Sheet: Metabolic Phenotype
Metabolic phenotype	Phenotype score in HC-PSNRGs	Phenotype score in HC-PSNRGs	Direction	P-value	Phenotype Category	Phenotype Description
Arg	0.878788	0.985612	Enriched in NC-PSNRGs	0.00067	Amino acid synthesis	arginine biosynthesis
Met	0.939394	0.992806	Enriched in NC-PSNRGs	0.02254	Amino acid synthesis	methionine biosynthesis
TMA	0.0606061	0	Enriched in HC-PSNRGs	0.00516	Bioactive production	Trimethylamine production
Arg_d	0.858586	0.76259	Enriched in HC-PSNRGs	0.04478	Amino acid degradation	arginine degradation
Ser_d	0.808081	0.633094	Enriched in HC-PSNRGs	0.00246	Amino acid degradation	serine degradation
Bgl	0.959596	0.892086	Enriched in HC-PSNRGs	0.04523	Carbohydrate utilization	beta-glucosides utilization
Gal	0.111111	0.0359712	Enriched in HC-PSNRGs	0.02282	Carbohydrate utilization	galactose utilization
GalA	0	0.0647482	Enriched in NC-PSNRGs	0.00679	Carbohydrate utilization	galacturonate utilization
GalAs	0.30303	0.47482	Enriched in NC-PSNRGs	0.00538	Carbohydrate utilization	oligogalacturonate utilization
GlcNAc	0.0505051	0.158273	Enriched in NC-PSNRGs	0.00657	Carbohydrate utilization	N-acetylglucosamine utilization
Lac	0.888889	0.971223	Enriched in NC-PSNRGs	0.01089	Carbohydrate utilization	lactose utilization
Scr	0.484848	0.964029	Enriched in NC-PSNRGs	0	Carbohydrate utilization	sucrose utilization
Tre	0.626263	0.374101	Enriched in HC-PSNRGs	0.00014	Carbohydrate utilization	trehalose utilization
