## Supplementary Tables for "Exploring Population Differences in the Human Gut Microbiome: from Microbial Abundance to Single Nucleotide Polymorphisms": Supplementary Table 14.csv

Representatove Genome ID	Taxonomic Lable	Family	Species	HC Frequency (Discovery)	NC Frequency (Discovery)	P-value (Discovery)	HC Frequency (Replication)	NC Frequency (Replication)	P-value (Replication)	HC-PSPGs or NC-PSPGs
Representative_genome_4293	d__Bacteria;p__Proteobacteria;c__Gammaproteobacteria;o__Enterobacterales;f__Pasteurellaceae;g__Haemophilus_D;s__	Pasteurellaceae	Unknown	0.0503258508327299	0.0	8.93537058945938e-30	0.0583911800734993	0.0	2.1543787880411547e-14	HC-PSPGs
Representative_genome_129	d__Bacteria;p__Firmicutes_A;c__Clostridia;o__Lachnospirales;f__Lachnospiraceae;g__UBA9502;s__UBA9502 sp003506385	Lachnospiraceae	UBA9502 sp003506385	0.0677045619116582	0.0	2.6088369262676368e-40	0.0608411596570028	0.0	4.927350189213847e-15	HC-PSPGs
Representative_genome_2277	d__Bacteria;p__Firmicutes_A;c__Clostridia;o__Lachnospirales;f__Anaerotignaceae;g__HGM11808;s__HGM11808 sp900757025	Anaerotignaceae	HGM11808 sp900757025	0.1031860970311368	0.000595238095238	5.851963111827255e-60	0.1514904042466312	0.0	1.614961062213311e-38	HC-PSPGs
Representative_genome_382	d__Bacteria;p__Firmicutes_A;c__Clostridia;o__Lachnospirales;f__Lachnospiraceae;g__Eubacterium_G;s__Eubacterium_G ventriosum	Lachnospiraceae	Eubacterium_G ventriosum	0.0865314989138305	0.000595238095238	1.1046777794553725e-49	0.2511229073091057	0.0149750415973377	6.477376176295924e-53	HC-PSPGs
Representative_genome_32	d__Bacteria;p__Firmicutes_A;c__Clostridia;o__Lachnospirales;f__Lachnospiraceae;g__Blautia_A;s__Blautia_A sp003471165	Lachnospiraceae	Blautia_A sp003471165	0.2273714699493121	0.0029761904761904	2.8658071668939885e-133	0.2217231523070641	0.0183028286189683	1.6927216601558428e-42	HC-PSPGs
Representative_genome_550	d__Bacteria;p__Firmicutes_A;c__Clostridia;o__Lachnospirales;f__Lachnospiraceae;g__Roseburia;s__Roseburia sp003470905	Lachnospiraceae	Roseburia sp003470905	0.1303403330919623	0.0023809523809523	9.798812769901134e-72	0.0943242139648836	0.0016638935108153	8.35543966408258e-22	HC-PSPGs
Representative_genome_2133	d__Bacteria;p__Proteobacteria;c__Gammaproteobacteria;o__Enterobacterales;f__Enterobacteriaceae;g__Enterobacter;s__Enterobacter roggenkampii	Enterobacteriaceae	Enterobacter roggenkampii	0.0734974656046343	0.0017857142857142	7.681789253934693e-39	0.1008574928542262	0.0049916805324459	8.089786966482317e-21	HC-PSPGs
Representative_genome_694	d__Bacteria;p__Proteobacteria;c__Gammaproteobacteria;o__Enterobacterales;f__Enterobacteriaceae;g__Klebsiella;s__Klebsiella quasipneumoniae	Enterobacteriaceae	Klebsiella quasipneumoniae	0.1002896451846488	0.0029761904761904	5.156555031843254e-52	0.1000408329930584	0.0049916805324459	1.3124103047617866e-20	HC-PSPGs
Representative_genome_1893	d__Bacteria;p__Firmicutes_A;c__Clostridia;o__Lachnospirales;f__Lachnospiraceae;g__Lachnospira;s__Lachnospira sp900551945	Lachnospiraceae	Lachnospira sp900551945	0.0738595220854453	0.0023809523809523	9.602732755605566e-38	0.0636994691710902	0.0	6.834270988553253e-16	HC-PSPGs
Representative_genome_684	d__Bacteria;p__Proteobacteria;c__Gammaproteobacteria;o__Enterobacterales;f__Enterobacteriaceae;g__Enterobacter;s__Enterobacter kobei	Enterobacteriaceae	Enterobacter kobei	0.05611875452570599	0.0017857142857142	8.868799704313042e-29	0.0547162106982441	0.0	1.3849285366922961e-13	HC-PSPGs
Representative_genome_303	d__Bacteria;p__Fusobacteriota;c__Fusobacteriia;o__Fusobacteriales;f__Fusobacteriaceae;g__Fusobacterium_A;s__Fusobacterium_A mortiferum	Fusobacteriaceae	Fusobacterium_A mortiferum	0.1455467052860246	0.006547619047619001	1.2063227188985589e-71	0.0951408738260514	0.0016638935108153	5.06109807396418e-22	HC-PSPGs
Representative_genome_692	d__Bacteria;p__Proteobacteria;c__Gammaproteobacteria;o__Enterobacterales;f__Enterobacteriaceae;g__Klebsiella;s__Klebsiella pneumoniae	Enterobacteriaceae	Klebsiella pneumoniae	0.3406951484431571	0.0238095238095238	9.894922569467133e-169	0.49081257656186206	0.0282861896838602	3.221083222276579e-122	HC-PSPGs
Representative_genome_676	d__Bacteria;p__Bacteroidota;c__Bacteroidia;o__Bacteroidales;f__Bacteroidaceae;g__Bacteroides;s__Bacteroides sp900556215	Bacteroidaceae	Bacteroides sp900556215	0.1100651701665459	0.0059523809523809	9.565276386921979e-52	0.0734993875051041	0.0133111480865224	5.288816144282642e-10	HC-PSPGs
Representative_genome_693	d__Bacteria;p__Proteobacteria;c__Gammaproteobacteria;o__Enterobacterales;f__Enterobacteriaceae;g__Klebsiella;s__Klebsiella variicola	Enterobacteriaceae	Klebsiella variicola	0.1078928312816799	0.0059523809523809	1.7932252491625016e-50	0.1596570028583095	0.0066555740432612	2.220581386887106e-34	HC-PSPGs
Representative_genome_501	d__Bacteria;p__Proteobacteria;c__Gammaproteobacteria;o__Burkholderiales;f__Burkholderiaceae;g__Mesosutterella;s__Mesosutterella multiformis	Burkholderiaceae	Mesosutterella multiformis	0.3732802317161477	0.0291666666666666	3.9336015222985025e-183	0.2270314414046549	0.0149750415973377	3.25838968464618e-46	HC-PSPGs
Representative_genome_364	d__Bacteria;p__Firmicutes_A;c__Clostridia;o__Lachnospirales;f__Lachnospiraceae;g__Eubacterium_I;s__Eubacterium_I ramulus_A	Lachnospiraceae	Eubacterium_I ramulus_A	0.0854453294713975	0.0047619047619047	1.0847117037245027e-39	0.208248264597795	0.0349417637271214	3.267803807362461e-30	HC-PSPGs
Representative_genome_4540	d__Bacteria;p__Firmicutes_C;c__Negativicutes;o__Veillonellales;f__Megasphaeraceae;g__Megasphaera;s__Megasphaera sp000417505	Megasphaeraceae	Megasphaera sp000417505	0.1383055756698044	0.0101190476190476	3.9296168927656385e-61	0.1090240914659044	0.0049916805324459	9.662562746740712e-23	HC-PSPGs
Representative_genome_354	d__Bacteria;p__Bacteroidota;c__Bacteroidia;o__Bacteroidales;f__Bacteroidaceae;g__Bacteroides;s__Bacteroides bouchesdurhonensis	Bacteroidaceae	Bacteroides bouchesdurhonensis	0.0514120202751629	0.0035714285714285	1.1563267121284554e-22	0.0641077991016741	0.0066555740432612	3.503210801869155e-11	HC-PSPGs
Representative_genome_327	d__Bacteria;p__Firmicutes_C;c__Negativicutes;o__Veillonellales;f__Dialisteraceae;g__Dialister;s__Dialister hominis	Dialisteraceae	Dialister hominis	0.3435916002896452	0.0375	1.3166425997617228e-148	0.2764393630053083	0.0465890183028286	2.268505844782875e-41	HC-PSPGs
Representative_genome_133	d__Bacteria;p__Firmicutes_A;c__Clostridia;o__Lachnospirales;f__Lachnospiraceae;g__UBA3402;s__UBA3402 sp003478355	Lachnospiraceae	UBA3402 sp003478355	0.3508327299058653	0.0386904761904761	6.895403636144291e-152	0.2494895875867701	0.0133111480865224	1.78646425270158e-53	HC-PSPGs
Representative_genome_494	d__Bacteria;p__Firmicutes_C;c__Negativicutes;o__Acidaminococcales;f__Acidaminococcaceae;g__Phascolarctobacterium;s__Phascolarctobacterium faecium	Acidaminococcaceae	Phascolarctobacterium faecium	0.7338884866039103	0.1714285714285714	3.622890161997254e-308	0.606369946917109	0.3011647254575707	1.732053823246126e-41	HC-PSPGs
Representative_genome_706	d__Bacteria;p__Firmicutes_C;c__Negativicutes;o__Selenomonadales;f__Selenomonadaceae;g__Megamonas;s__Megamonas funiformis	Selenomonadaceae	Megamonas funiformis	0.3475742215785662	0.0398809523809523	6.165993394967226e-148	0.4344630461412821	0.0316139767054908	1.7964005744135284e-98	HC-PSPGs
Representative_genome_233	d__Bacteria;p__Bacteroidota;c__Bacteroidia;o__Bacteroidales;f__Tannerellaceae;g__Parabacteroides;s__Parabacteroides distasonis	Tannerellaceae	Parabacteroides distasonis	0.9507603186097032	0.6083333333333333	1.266731656539442e-183	0.9130257247856268	0.6722129783693843	2.0434200290180342e-45	HC-PSPGs
Representative_genome_1436	d__Bacteria;p__Bacteroidota;c__Bacteroidia;o__Bacteroidales;f__Marinifilaceae;g__Butyricimonas;s__Butyricimonas sp900184685	Marinifilaceae	Butyricimonas sp900184685	0.0811006517016654	0.0071428571428571	2.7759765917078725e-33	0.0502245814618211	0.0	1.4954399147804318e-12	HC-PSPGs
Representative_genome_309	d__Bacteria;p__Proteobacteria;c__Gammaproteobacteria;o__Enterobacterales;f__Enterobacteriaceae;g__Escherichia;s__Escherichia coli_C	Enterobacteriaceae	Escherichia coli_C	0.6498913830557567	0.1696428571428571	2.6247449134157272e-226	0.7227439771335239	0.41098169717138106	3.1396586050383166e-45	HC-PSPGs
Representative_genome_5208	d__Bacteria;p__Firmicutes_A;c__Clostridia;o__Oscillospirales;f__Ruminococcaceae;g__Faecalibacterium;s__Faecalibacterium sp900765105	Ruminococcaceae	Faecalibacterium sp900765105	0.1024619840695148	0.0125	1.279903340159459e-37	0.1404654961208656	0.0066555740432612	2.301441671956673e-29	HC-PSPGs
Representative_genome_776	d__Bacteria;p__Firmicutes_A;c__Clostridia;o__Oscillospirales;f__Oscillospiraceae;g__CAG-110;s__CAG-110 sp900549705	Oscillospiraceae	CAG-110 sp900549705	0.1064446053584359	0.0142857142857142	2.1199463025987688e-37	0.1384238464679461	0.0099833610648918	1.9444821890214686e-26	HC-PSPGs
Representative_genome_2075	d__Bacteria;p__Firmicutes_A;c__Clostridia;o__Oscillospirales;f__Oscillospiraceae;g__ER4;s__ER4 sp900550165	Oscillospiraceae	ER4 sp900550165	0.1046343229543808	0.0142857142857142	1.754790521884079e-36	0.0743160473662719	0.0133111480865224	3.4621920400944764e-10	HC-PSPGs
Representative_genome_64	d__Bacteria;p__Bacteroidota;c__Bacteroidia;o__Bacteroidales;f__Bacteroidaceae;g__Bacteroides;s__Bacteroides sp900066265	Bacteroidaceae	Bacteroides sp900066265	0.1386676321506155	0.0208333333333333	1.4370004333188282e-46	0.0988158432013066	0.0199667221297836	1.4650353617921617e-12	HC-PSPGs
Representative_genome_565	d__Bacteria;p__Firmicutes_A;c__Clostridia;o__Lachnospirales;f__Lachnospiraceae;g__AM51-8;s__AM51-8 sp003478275	Lachnospiraceae	AM51-8 sp003478275	0.116220130340333	0.0172619047619047	4.356885925120733e-39	0.2466312780726827	0.0881863560732113	9.746260018513306e-20	HC-PSPGs
Representative_genome_561	d__Bacteria;p__Firmicutes_A;c__Clostridia;o__Lachnospirales;f__Lachnospiraceae;g__Enterocloster;s__Enterocloster citroniae	Lachnospiraceae	Enterocloster citroniae	0.0651701665459811	0.0095238095238095	5.0015581493166585e-22	0.1167823601469987	0.0099833610648918	2.493357963898351e-21	HC-PSPGs
Representative_genome_3347	d__Bacteria;p__Bacteroidota;c__Bacteroidia;o__Bacteroidales;f__Rikenellaceae;g__Alistipes_A;s__Alistipes_A sp900539755	Rikenellaceae	Alistipes_A sp900539755	0.0894279507603186	0.0136904761904761	2.3207846474174238e-29	0.1082074316047366	0.0083194675540765	2.3680701378953685e-20	HC-PSPGs
Representative_genome_4102	d__Bacteria;p__Firmicutes_A;c__Clostridia;o__Oscillospirales;f__Oscillospiraceae;g__;s__	Oscillospiraceae	Unknown	0.2577842143374366	0.05	2.0315697588382286e-79	0.1657819518170682	0.0615640599001663	2.6998500551595315e-12	HC-PSPGs
Representative_genome_298	d__Bacteria;p__Desulfobacterota;c__Desulfovibrionia;o__Desulfovibrionales;f__Desulfovibrionaceae;g__Bilophila;s__Bilophila wadsworthia	Desulfovibrionaceae	Bilophila wadsworthia	0.7711803041274439	0.3482142857142857	1.9962795873096837e-174	0.6957942017149857	0.3594009983361065	5.195774860378647e-51	HC-PSPGs
Representative_genome_137	d__Bacteria;p__Firmicutes_A;c__Clostridia;o__Lachnospirales;f__Lachnospiraceae;g__CAG-81;s__CAG-81 sp900066535	Lachnospiraceae	CAG-81 sp900066535	0.4047791455467053	0.0976190476190476	2.72167223299114e-118	0.4573295222539812	0.016638935108153	4.053169105256227e-119	HC-PSPGs
Representative_genome_4255	d__Bacteria;p__Firmicutes_A;c__Clostridia;o__Oscillospirales;f__Oscillospiraceae;g__Dysosmobacter;s__Dysosmobacter sp900550685	Oscillospiraceae	Dysosmobacter sp900550685	0.2038377986965966	0.0392857142857142	4.964300984344917e-61	0.1714985708452429	0.0183028286189683	1.1290797332325285e-29	HC-PSPGs
Representative_genome_709	d__Bacteria;p__Bacteroidota;c__Bacteroidia;o__Bacteroidales;f__Bacteroidaceae;g__Prevotella;s__Prevotella stercorea	Bacteroidaceae	Prevotella stercorea	0.11440984793627802	0.0214285714285714	1.3291970864326374e-33	0.1265822784810126	0.0049916805324459	4.1528256621169866e-27	HC-PSPGs
Representative_genome_629	d__Bacteria;p__Bacteroidota;c__Bacteroidia;o__Bacteroidales;f__Marinifilaceae;g__Butyricimonas;s__Butyricimonas virosa	Marinifilaceae	Butyricimonas virosa	0.4902244750181028	0.1535714285714285	1.8038126104710731e-121	0.3033891384238464	0.0948419301164725	3.272751464075461e-29	HC-PSPGs
Representative_genome_381	d__Bacteria;p__Firmicutes_A;c__Clostridia;o__Lachnospirales;f__Lachnospiraceae;g__Eubacterium_G;s__Eubacterium_G sp000435815	Lachnospiraceae	Eubacterium_G sp000435815	0.1379435191889934	0.0297619047619047	3.5065039921861326e-37	0.1808901592486729	0.0449251247920133	3.868289276637944e-20	HC-PSPGs
Representative_genome_249	d__Bacteria;p__Bacteroidota;c__Bacteroidia;o__Bacteroidales;f__Bacteroidaceae;g__Bacteroides;s__Bacteroides stercoris	Bacteroidaceae	Bacteroides stercoris	0.664735698769008	0.2779761904761905	1.956703476609809e-141	0.6668027766435279	0.3161397670549085	7.164620421099643e-55	HC-PSPGs
Representative_genome_239	d__Bacteria;p__Bacteroidota;c__Bacteroidia;o__Bacteroidales;f__Bacteroidaceae;g__Phocaeicola;s__Phocaeicola plebeius_A	Bacteroidaceae	Phocaeicola plebeius_A	0.3776249094858798	0.1059523809523809	1.3839909658361556e-94	0.4838709677419355	0.0615640599001663	1.477395505303316e-96	HC-PSPGs
Representative_genome_5009	d__Bacteria;p__Firmicutes_A;c__Clostridia;o__TANB77;f__CAG-508;g__CAG-492;s__CAG-492 sp000434335	CAG-508	CAG-492 sp000434335	0.1364952932657494	0.0303571428571428	6.774939961961044e-36	0.1600653327888934	0.0532445923460898	2.103210253696754e-13	HC-PSPGs
Representative_genome_430	d__Bacteria;p__Bacteroidota;c__Bacteroidia;o__Bacteroidales;f__Bacteroidaceae;g__Bacteroides;s__Bacteroides fragilis_A	Bacteroidaceae	Bacteroides fragilis_A	0.1089790007241129	0.0244047619047619	2.4912314371018995e-28	0.0918742343813801	0.0232945091514143	5.269520421179479e-10	HC-PSPGs
Representative_genome_538	d__Bacteria;p__Firmicutes_A;c__Clostridia;o__Oscillospirales;f__Ruminococcaceae;g__Faecalibacterium;s__Faecalibacterium prausnitzii_G	Ruminococcaceae	Faecalibacterium prausnitzii_G	0.8667632150615496	0.5714285714285714	9.452185506160462e-107	0.8664761126990609	0.6422628951747088	2.047977710202216e-33	HC-PSPGs
Representative_genome_148	d__Bacteria;p__Actinobacteriota;c__Actinomycetia;o__Actinomycetales;f__Bifidobacteriaceae;g__Bifidobacterium;s__Bifidobacterium pseudocatenulatum	Bifidobacteriaceae	Bifidobacterium pseudocatenulatum	0.2863866763215061	0.0761904761904762	1.8476892163808345e-70	0.3891384238464679	0.1114808652246256	1.0958144161309486e-43	HC-PSPGs
Representative_genome_560	d__Bacteria;p__Firmicutes_A;c__Clostridia;o__Lachnospirales;f__Lachnospiraceae;g__Enterocloster;s__Enterocloster bolteae	Lachnospiraceae	Enterocloster bolteae	0.2599565532223026	0.075595238095238	1.373655066323927e-57	0.1906900775826868	0.0632279534109817	3.8851166147885084e-16	HC-PSPGs
Representative_genome_238	d__Bacteria;p__Bacteroidota;c__Bacteroidia;o__Bacteroidales;f__Bacteroidaceae;g__Phocaeicola;s__Phocaeicola coprocola	Bacteroidaceae	Phocaeicola coprocola	0.2480086893555394	0.0761904761904762	1.4281689178313924e-51	0.4226214781543487	0.0748752079866888	1.1969988360813102e-68	HC-PSPGs
Representative_genome_262	d__Bacteria;p__Firmicutes_A;c__Clostridia;o__Oscillospirales;f__Oscillospiraceae;g__Lawsonibacter;s__Lawsonibacter sp014287875	Oscillospiraceae	Lawsonibacter sp014287875	0.0800144822592324	0.0214285714285714	7.011371551184601e-18	0.0612494895875867	0.0033277870216306	1.5184416132536919e-12	HC-PSPGs
Representative_genome_3179	d__Bacteria;p__Firmicutes_A;c__Clostridia;o__Lachnospirales;f__Lachnospiraceae;g__UBA9502;s__UBA9502 sp900555625	Lachnospiraceae	UBA9502 sp900555625	0.0640839971035481	0.0172619047619047	1.7725335149263715e-14	0.1000408329930584	0.0033277870216306	6.764395058767527e-22	HC-PSPGs
Representative_genome_4596	d__Bacteria;p__Firmicutes_A;c__Clostridia;o__Lachnospirales;f__Lachnospiraceae;g__Clostridium_Q;s__Clostridium_Q sp000435655	Lachnospiraceae	Clostridium_Q sp000435655	0.0923244026068066	0.025595238095238	5.007716667762752e-20	0.0767660269497754	0.0149750415973377	4.192446529472648e-10	HC-PSPGs
Representative_genome_19	d__Bacteria;p__Firmicutes_A;c__Clostridia;o__Lachnospirales;f__Lachnospiraceae;g__Enterocloster;s__Enterocloster sp001517625	Lachnospiraceae	Enterocloster sp001517625	0.2328023171614772	0.075	2.125690063838872e-45	0.2098815843201306	0.0349417637271214	1.2292766165525891e-30	HC-PSPGs
Representative_genome_131	d__Bacteria;p__Firmicutes_A;c__Clostridia;o__Lachnospirales;f__Lachnospiraceae;g__UBA9502;s__UBA9502 sp003480315	Lachnospiraceae	UBA9502 sp003480315	0.2385952208544532	0.0779761904761904	5.8258794332746636e-46	0.2347897100857492	0.0183028286189683	5.6275951054680006e-46	HC-PSPGs
Representative_genome_132	d__Bacteria;p__Firmicutes_A;c__Clostridia;o__Lachnospirales;f__Lachnospiraceae;g__Enterocloster;s__Enterocloster sp000431375	Lachnospiraceae	Enterocloster sp000431375	0.6299782766111514	0.3172619047619047	2.5697727182563613e-92	0.6133115557370356	0.1430948419301164	4.630521629539622e-102	HC-PSPGs
Representative_genome_4252	d__Bacteria;p__Firmicutes_A;c__Clostridia;o__Oscillospirales;f__Oscillospiraceae;g__Dysosmobacter;s__Dysosmobacter sp900542115	Oscillospiraceae	Dysosmobacter sp900542115	0.44496741491672703	0.1851190476190476	3.182890950836565e-73	0.3474887709269089	0.0415973377703826	9.335183173713817e-64	HC-PSPGs
Representative_genome_3815	d__Bacteria;p__Firmicutes_A;c__Clostridia;o__Lachnospirales;f__Lachnospiraceae;g__Agathobacter;s__Agathobacter sp900543445	Lachnospiraceae	Agathobacter sp900543445	0.0629978276611151	0.019047619047619	1.032973004254867e-12	0.0959575336872192	0.0083194675540765	1.8135272674191133e-17	HC-PSPGs
Representative_genome_2068	d__Bacteria;p__Proteobacteria;c__Gammaproteobacteria;o__Burkholderiales;f__Burkholderiaceae;g__Parasutterella;s__Parasutterella sp000980495	Burkholderiaceae	Parasutterella sp000980495	0.2128892107168718	0.0744047619047619	3.159950321605296e-37	0.3135973866884443	0.0881863560732113	1.0642501753759515e-33	HC-PSPGs
Representative_genome_1683	d__Bacteria;p__Firmicutes_A;c__Clostridia;o__Oscillospirales;f__Butyricicoccaceae;g__Agathobaculum;s__Agathobaculum sp900544475	Butyricicoccaceae	Agathobaculum sp900544475	0.0753077480086893	0.0238095238095238	2.52455468490154e-14	0.1167823601469987	0.0099833610648918	2.493357963898351e-21	HC-PSPGs
Representative_genome_130	d__Bacteria;p__Firmicutes_A;c__Clostridia;o__Lachnospirales;f__Lachnospiraceae;g__UBA9502;s__UBA9502 sp003478505	Lachnospiraceae	UBA9502 sp003478505	0.2128892107168718	0.075	6.579067239648126e-37	0.1878317680685994	0.0183028286189683	1.0012271287375804e-33	HC-PSPGs
Representative_genome_563	d__Bacteria;p__Firmicutes_A;c__Clostridia;o__Lachnospirales;f__Lachnospiraceae;g__Enterocloster;s__Enterocloster aldenensis	Lachnospiraceae	Enterocloster aldenensis	0.1046343229543808	0.0339285714285714	2.594382979206744e-19	0.0559412004899959	0.016638935108153	1.0662276297364176e-05	HC-PSPGs
Representative_genome_540	d__Bacteria;p__Firmicutes_A;c__Clostridia;o__Oscillospirales;f__Ruminococcaceae;g__Faecalibacterium;s__Faecalibacterium prausnitzii_E	Ruminococcaceae	Faecalibacterium prausnitzii_E	0.2918175235336712	0.1130952380952381	1.1590693725699497e-46	0.3695385871784402	0.0615640599001663	1.8179871446874607e-59	HC-PSPGs
Representative_genome_439	d__Bacteria;p__Proteobacteria;c__Gammaproteobacteria;o__Burkholderiales;f__Burkholderiaceae;g__Parasutterella;s__Parasutterella excrementihominis	Burkholderiaceae	Parasutterella excrementihominis	0.2711803041274438	0.1053571428571428	1.2393427872619192e-42	0.3732135565536953	0.0582362728785357	2.6405022237436606e-62	HC-PSPGs
Representative_genome_2859	d__Bacteria;p__Firmicutes_A;c__Clostridia;o__Lachnospirales;f__Lachnospiraceae;g__Lachnospira;s__Lachnospira sp000436535	Lachnospiraceae	Lachnospira sp000436535	0.1976828385228095	0.0726190476190476	3.7665976990058765e-32	0.1188240097999183	0.0199667221297836	1.1497400575245223e-16	HC-PSPGs
Representative_genome_5593	d__Bacteria;p__Firmicutes_B;c__Peptococcia;o__Peptococcales;f__Peptococcaceae;g__QAKL01;s__QAKL01 sp003343815	Peptococcaceae	QAKL01 sp003343815	0.1042722664735698	0.0363095238095238	1.4522432810869153e-17	0.1037158023683136	0.016638935108153	5.547115586048619e-15	HC-PSPGs
Representative_genome_138	d__Bacteria;p__Firmicutes_A;c__Clostridia;o__Lachnospirales;f__Lachnospiraceae;g__CAG-81;s__CAG-81 sp900066055	Lachnospiraceae	CAG-81 sp900066055	0.0763939174511223	0.0261904761904761	2.8493716940743453e-13	0.1147407104940792	0.0066555740432612	5.294634831026455e-23	HC-PSPGs
Representative_genome_3633	d__Bacteria;p__Firmicutes_A;c__Clostridia;o__Oscillospirales;f__Oscillospiraceae;g__CAG-83;s__CAG-83 sp900548615	Oscillospiraceae	CAG-83 sp900548615	0.0448950036205648	0.1279761904761904	4.376285456045429e-23	0.0440996325030624	0.1647254575707154	2.029570846752816e-21	NC-PSPGs
Representative_genome_362	d__Bacteria;p__Firmicutes_A;c__Clostridia;o__Oscillospirales;f__Ruminococcaceae;g__CAG-353;s__CAG-353 sp900066885	Ruminococcaceae	CAG-353 sp900066885	0.0260680666183924	0.0851190476190476	3.754926525709967e-18	0.0449162923642302	0.1797004991680532	5.1083895883549125e-25	NC-PSPGs
Representative_genome_117	d__Bacteria;p__Firmicutes_A;c__Clostridia;o__Lachnospirales;f__Lachnospiraceae;g__Dorea_A;s__Dorea_A longicatena	Lachnospiraceae	Dorea_A longicatena	0.1028240405503258	0.2904761904761905	6.056718754715326e-56	0.2699060841159657	0.7221297836938436	3.919958008172956e-92	NC-PSPGs
Representative_genome_1682	d__Bacteria;p__Firmicutes_A;c__Clostridia;o__Peptostreptococcales;f__Peptostreptococcaceae;g__Intestinibacter;s__Intestinibacter sp900540355	Peptostreptococcaceae	Intestinibacter sp900540355	0.0152063721940622	0.0529761904761904	1.5965019972918586e-12	0.013883217639853	0.2795341098169717	3.2839486500930314e-92	NC-PSPGs
Representative_genome_5378	d__Bacteria;p__Firmicutes_A;c__Clostridia;o__TANB77;f__CAG-508;g__CAG-273;s__CAG-273 sp003534295	CAG-508	CAG-273 sp003534295	0.0322230267921795	0.1089285714285714	4.6159988350761265e-24	0.0420579828501429	0.2579034941763727	2.6148053321463824e-51	NC-PSPGs
Representative_genome_96	d__Bacteria;p__Bacteroidota;c__Bacteroidia;o__Bacteroidales;f__Rikenellaceae;g__Tidjanibacter;s__Tidjanibacter inops_A	Rikenellaceae	Tidjanibacter inops_A	0.0608254887762491	0.1952380952380952	9.6343119193309e-42	0.0351163740302164	0.3926788685524126	7.0356511353875915e-112	NC-PSPGs
Representative_genome_855	d__Bacteria;p__Firmicutes_A;c__Clostridia_A;o__Christensenellales;f__UBA1750;g__UBA7102;s__UBA7102 sp900760085	UBA1750	UBA7102 sp900760085	0.0177407675597393	0.0648809523809523	8.668919295328713e-16	0.0085749285422621	0.0798668885191347	1.1887885402310824e-19	NC-PSPGs
Representative_genome_3962	d__Bacteria;p__Firmicutes_A;c__Clostridia;o__Oscillospirales;f__Oscillospiraceae;g__CAG-170;s__CAG-170 sp002404795	Oscillospiraceae	CAG-170 sp002404795	0.1303403330919623	0.36845238095238103	5.161441584962643e-75	0.1290322580645161	0.4675540765391014	1.4060512115357006e-67	NC-PSPGs
Representative_genome_2506	d__Bacteria;p__Firmicutes_A;c__Clostridia;o__Oscillospirales;f__CAG-272;g__UMGS1312;s__UMGS1312 sp900550625	CAG-272	UMGS1312 sp900550625	0.0238957277335264	0.0904761904761904	2.0631568747727728e-22	0.0293997550020416	0.1564059900166389	1.686244955960694e-27	NC-PSPGs
Representative_genome_37	d__Bacteria;p__Firmicutes_A;c__Clostridia;o__Lachnospirales;f__Lachnospiraceae;g__Blautia_A;s__Blautia_A sp900066335	Lachnospiraceae	Blautia_A sp900066335	0.0235336712527154	0.0898809523809523	1.4160433497268052e-22	0.055124540628827996	0.3394342762063227	5.401588760233773e-70	NC-PSPGs
Representative_genome_2402	d__Bacteria;p__Firmicutes_A;c__Clostridia;o__Oscillospirales;f__Ruminococcaceae;g__UBA1394;s__UBA1394 sp900538575	Ruminococcaceae	UBA1394 sp900538575	0.0152063721940622	0.0601190476190476	1.0025371167841486e-15	0.0081665986116782	0.0665557404326123	1.563293051426208e-15	NC-PSPGs
Representative_genome_2039	d__Bacteria;p__Firmicutes_A;c__Clostridia;o__Oscillospirales;f__Ruminococcaceae;g__Faecalibacterium;s__Faecalibacterium sp900758465	Ruminococcaceae	Faecalibacterium sp900758465	0.0745836350470673	0.2630952380952381	1.3396560425840818e-64	0.0747243772968558	0.2046589018302828	2.1300571522337952e-18	NC-PSPGs
Representative_genome_480	d__Bacteria;p__Firmicutes_A;c__Clostridia;o__Lachnospirales;f__Lachnospiraceae;g__Anaerostipes;s__Anaerostipes hadrus_A	Lachnospiraceae	Anaerostipes hadrus_A	0.0278783490224475	0.1178571428571428	1.915813446787932e-32	0.0404246631278072	0.2196339434276206	1.0026673007094827e-39	NC-PSPGs
Representative_genome_3648	d__Bacteria;p__Firmicutes_A;c__Clostridia;o__Oscillospirales;f__Oscillospiraceae;g__CAG-83;s__CAG-83 sp000435975	Oscillospiraceae	CAG-83 sp000435975	0.0401882693700217	0.1654761904761904	4.5535642029499123e-45	0.0236831359738668	0.1863560732113144	4.975036948332887e-42	NC-PSPGs
Representative_genome_4734	d__Bacteria;p__Firmicutes_A;c__Clostridia_A;o__Christensenellales;f__UBA1750;g__UBA7102;s__	UBA1750	Unknown	0.0235336712527154	0.10654761904761902	4.750586061688765e-31	0.0257247856267864	0.1164725457570715	4.069840862120136e-18	NC-PSPGs
Representative_genome_3532	d__Bacteria;p__Firmicutes_A;c__Clostridia;o__Oscillospirales;f__Ruminococcaceae;g__Negativibacillus;s__Negativibacillus sp900547455	Ruminococcaceae	Negativibacillus sp900547455	0.0155684286748732	0.0732142857142857	4.303330877700423e-22	0.0110249081257656	0.0931780366056572	9.044321229446538e-22	NC-PSPGs
Representative_genome_1952	d__Bacteria;p__Firmicutes_A;c__Clostridia;o__Lachnospirales;f__Lachnospiraceae;g__UBA11774;s__UBA11774 sp003507655	Lachnospiraceae	UBA11774 sp003507655	0.0514120202751629	0.2160714285714285	2.8573585325351353e-61	0.0420579828501429	0.4342762063227953	4.8043691605625235e-122	NC-PSPGs
Representative_genome_2153	d__Bacteria;p__Firmicutes_A;c__Clostridia_A;o__Christensenellales;f__CAG-917;g__CAG-349;s__CAG-349 sp003539515	CAG-917	CAG-349 sp003539515	0.0209992758870383	0.0988095238095238	1.3429369501201548e-29	0.0167415271539403	0.0748752079866888	7.486583553195475e-12	NC-PSPGs
Representative_genome_2943	d__Bacteria;p__Firmicutes_C;c__Negativicutes;o__Veillonellales;f__Dialisteraceae;g__Dialister;s__Dialister invisus	Dialisteraceae	Dialister invisus	0.058653149891383	0.2422619047619047	1.4553978976702725e-68	0.1069824418129848	0.4009983361064891	1.662414789522479e-57	NC-PSPGs
Representative_genome_17	d__Archaea;p__Methanobacteriota;c__Methanobacteria;o__Methanobacteriales;f__Methanobacteriaceae;g__Methanobrevibacter_A;s__Methanobrevibacter_A smithii	Methanobacteriaceae	Methanobrevibacter_A smithii	0.0191889934829833	0.0922619047619047	3.578209573256798e-28	0.0837076357697019	0.2662229617304492	1.3219976800376788e-29	NC-PSPGs
Representative_genome_3183	d__Bacteria;p__Firmicutes;c__Bacilli;o__RF39;f__UBA660;g__CAG-628;s__CAG-628 sp000438415	UBA660	CAG-628 sp000438415	0.0101375814627081	0.05059523809523799	3.185930086740022e-16	0.0281747652102899	0.086522462562396	2.8355439454545833e-09	NC-PSPGs
Representative_genome_2974	d__Bacteria;p__Firmicutes_A;c__Clostridia;o__Oscillospirales;f__Acutalibacteraceae;g__UBA1417;s__UBA1417 sp003531055	Acutalibacteraceae	UBA1417 sp003531055	0.0905141202027516	0.3535714285714286	1.3373395035136407e-101	0.0906492445896284	0.5823627287853578	1.4529609769701333e-140	NC-PSPGs
Representative_genome_3963	d__Bacteria;p__Firmicutes_A;c__Clostridia;o__Oscillospirales;f__Oscillospiraceae;g__CAG-170;s__CAG-170 sp900545925	Oscillospiraceae	CAG-170 sp900545925	0.0673425054308472	0.2851190476190476	3.1882514828295026e-84	0.0984075132707227	0.3327787021630615	3.1602617507543833e-41	NC-PSPGs
Representative_genome_3840	d__Bacteria;p__Firmicutes_A;c__Clostridia;o__Oscillospirales;f__CAG-382;g__UBA1206;s__UBA1206 sp000433115	CAG-382	UBA1206 sp000433115	0.0112237509051412	0.0601190476190476	4.999560694246251e-20	0.0187831768068599	0.0798668885191347	4.657328024663777e-12	NC-PSPGs
Representative_genome_554	d__Bacteria;p__Firmicutes_A;c__Clostridia;o__Lachnospirales;f__Lachnospiraceae;g__CAG-45;s__CAG-45 sp000438375	Lachnospiraceae	CAG-45 sp000438375	0.0126719768283852	0.0678571428571428	1.8818253186549724e-22	0.0249081257656186	0.0898502495840266	2.107459395104562e-11	NC-PSPGs
Representative_genome_3459	d__Bacteria;p__Firmicutes_A;c__Clostridia_A;o__Christensenellales;f__CAG-138;g__UBA1685;s__UBA1685 sp002320595	CAG-138	UBA1685 sp002320595	0.0086893555394641	0.05059523809523799	6.3519816686435544e-18	0.0208248264597795	0.1347753743760399	5.308744894127818e-27	NC-PSPGs
Representative_genome_1812	d__Bacteria;p__Bacteroidota;c__Bacteroidia;o__Bacteroidales;f__Rikenellaceae;g__Alistipes;s__Alistipes sp000434235	Rikenellaceae	Alistipes sp000434235	0.0141202027516292	0.0821428571428571	2.158114367676329e-28	0.0069416088199265	0.1547420965058236	9.01293849755947e-51	NC-PSPGs
Representative_genome_2323	d__Bacteria;p__Firmicutes_A;c__Clostridia;o__Lachnospirales;f__Lachnospiraceae;g__CAG-194;s__CAG-194 sp000432915	Lachnospiraceae	CAG-194 sp000432915	0.0238957277335264	0.1380952380952381	4.488947844196889e-48	0.0396080032666394	0.1381031613976705	9.685769272482688e-17	NC-PSPGs
Representative_genome_2014	d__Bacteria;p__Firmicutes_A;c__Clostridia;o__Lachnospirales;f__Lachnospiraceae;g__Acetatifactor;s__Acetatifactor sp003447295	Lachnospiraceae	Acetatifactor sp003447295	0.0191889934829833	0.1166666666666666	1.0398255033283279e-41	0.0249081257656186	0.1231281198003327	1.6519851260983854e-20	NC-PSPGs
Representative_genome_3995	d__Bacteria;p__Firmicutes_A;c__Clostridia;o__Oscillospirales;f__Acutalibacteraceae;g__Eubacterium_R;s__Eubacterium_R sp003526845	Acutalibacteraceae	Eubacterium_R sp003526845	0.0079652425778421	0.0523809523809523	8.393379916487697e-20	0.0208248264597795	0.0715474209650582	6.225759578721997e-09	NC-PSPGs
Representative_genome_3018	d__Bacteria;p__Firmicutes_A;c__Clostridia_A;o__Christensenellales;f__CAG-74;g__SFMI01;s__SFMI01 sp004556155	CAG-74	SFMI01 sp004556155	0.0155684286748732	0.1	5.457487879230623e-37	0.013474887709268999	0.1830282861896838	3.0466824717738808e-52	NC-PSPGs
Representative_genome_4148	d__Bacteria;p__Firmicutes_A;c__Clostridia;o__Oscillospirales;f__Oscillospiraceae;g__UBA5446;s__UBA5446 sp900545405	Oscillospiraceae	UBA5446 sp900545405	0.0094134685010861	0.0642857142857142	1.1643788886861642e-24	0.0024499795835034	0.1048252911813644	8.812542053046141e-39	NC-PSPGs
Representative_genome_539	d__Bacteria;p__Firmicutes_A;c__Clostridia;o__Oscillospirales;f__Ruminococcaceae;g__Faecalibacterium;s__Faecalibacterium prausnitzii_H	Ruminococcaceae	Faecalibacterium prausnitzii_H	0.0162925416364952	0.1172619047619047	3.922588589091853e-46	0.0281747652102899	0.1198003327787021	1.1884784193589328e-17	NC-PSPGs
Representative_genome_4686	d__Bacteria;p__Bacteroidota;c__Bacteroidia;o__Bacteroidales;f__Bacteroidaceae;g__Prevotella;s__Prevotella sp003447235	Bacteroidaceae	Prevotella sp003447235	0.0184648805213613	0.1416666666666666	5.0605280887059415e-58	0.022866476112698996	0.0765391014975041	2.881438222876152e-09	NC-PSPGs
Representative_genome_4365	d__Bacteria;p__Firmicutes_A;c__Clostridia;o__Oscillospirales;f__Oscillospiraceae;g__F23-B02;s__F23-B02 sp001916715	Oscillospiraceae	F23-B02 sp001916715	0.0217233888486603	0.1636904761904762	9.232426953391771e-67	0.041649652919559	0.21630615640598996	8.183088538227816e-38	NC-PSPGs
Representative_genome_2772	d__Bacteria;p__Cyanobacteria;c__Vampirovibrionia;o__Gastranaerophilales;f__Gastranaerophilaceae;g__CAG-196;s__CAG-196 sp002102975	Gastranaerophilaceae	CAG-196 sp002102975	0.0199131064446053	0.15654761904761902	2.680459355559532e-65	0.0220498162515312	0.1114808652246256	6.1433683925110435e-19	NC-PSPGs
Representative_genome_423	d__Bacteria;p__Firmicutes_A;c__Clostridia;o__Lachnospirales;f__Lachnospiraceae;g__Butyrivibrio_A;s__Butyrivibrio_A crossotus	Lachnospiraceae	Butyrivibrio_A crossotus	0.0130340333091962	0.1113095238095238	1.3139294713763722e-47	0.032258064516129	0.1314475873544093	1.3392327085113276e-18	NC-PSPGs
Representative_genome_41	d__Bacteria;p__Firmicutes_A;c__Clostridia;o__Lachnospirales;f__Lachnospiraceae;g__Blautia_A;s__Blautia_A sp900548245	Lachnospiraceae	Blautia_A sp900548245	0.0061549601737871	0.056547619047619	3.698864401618488e-25	0.0106165781951817	0.1181364392678868	4.592073478038427e-31	NC-PSPGs
Representative_genome_2339	d__Bacteria;p__Firmicutes_A;c__Clostridia_A;o__Christensenellales;f__CAG-314;g__CAG-314;s__CAG-314 sp000437915	CAG-314	CAG-314 sp000437915	0.0155684286748732	0.1357142857142857	4.982582924283697e-59	0.0204164965291955	0.1231281198003327	1.324400101639651e-23	NC-PSPGs
Representative_genome_2366	d__Bacteria;p__Firmicutes_A;c__Clostridia;o__Oscillospirales;f__Ruminococcaceae;g__Gemmiger;s__Gemmiger sp900540775	Ruminococcaceae	Gemmiger sp900540775	0.0188269370021723	0.1696428571428571	1.1349735550339743e-75	0.027358105349122003	0.2678868552412645	8.265688042068286e-69	NC-PSPGs
Representative_genome_453	d__Bacteria;p__Firmicutes_A;c__Clostridia;o__Oscillospirales;f__Ruminococcaceae;g__UBA1394;s__UBA1394 sp900066845	Ruminococcaceae	UBA1394 sp900066845	0.0076031860970311	0.0761904761904762	6.995453549146311e-35	0.0097999183340138	0.1064891846921797	9.216829490404154e-28	NC-PSPGs
Representative_genome_1292	d__Bacteria;p__Firmicutes_A;c__Clostridia;o__Peptostreptococcales;f__Anaerovoracaceae;g__CAG-238;s__CAG-238 sp900551415	Anaerovoracaceae	CAG-238 sp900551415	0.0126719768283852	0.1226190476190476	1.4154183619351898e-55	0.0065332788893425	0.1148086522462562	2.7981612115767205e-35	NC-PSPGs
Representative_genome_2169	d__Bacteria;p__Actinobacteriota;c__Coriobacteriia;o__Coriobacteriales;f__Eggerthellaceae;g__Slackia_A;s__Slackia_A isoflavoniconvertens	Eggerthellaceae	Slackia_A isoflavoniconvertens	0.0065170166545981	0.0678571428571428	1.4119979553973298e-31	0.0310330747243773	0.1414309484193011	4.8827697884140995e-22	NC-PSPGs
Representative_genome_4841	d__Bacteria;p__Firmicutes_A;c__Clostridia;o__TANB77;f__CAG-508;g__CAG-273;s__CAG-273 sp000438355	CAG-508	CAG-273 sp000438355	0.0104996379435191	0.1077380952380952	7.715677979817302e-50	0.0106165781951817	0.1597337770382695	5.506506651473807e-47	NC-PSPGs
Representative_genome_3969	d__Bacteria;p__Firmicutes_A;c__Clostridia;o__Oscillospirales;f__Oscillospiraceae;g__CAG-170;s__CAG-170 sp003516765	Oscillospiraceae	CAG-170 sp003516765	0.0362056480811006	0.3023809523809523	3.8621464149294294e-138	0.0453246222948142	0.281198003327787	7.389734928906396e-57	NC-PSPGs
Representative_genome_1762	d__Bacteria;p__Proteobacteria;c__Alphaproteobacteria;o__RF32;f__CAG-239;g__CAG-495;s__CAG-495 sp000436375	CAG-239	CAG-495 sp000436375	0.0137581462708182	0.1428571428571428	6.251789458460701e-67	0.0179665169456921	0.0765391014975041	1.2805195613779563e-11	NC-PSPGs
Representative_genome_3230	d__Bacteria;p__Firmicutes_A;c__Clostridia;o__Oscillospirales;f__CAG-382;g__UCG-010;s__UCG-010 sp003150215	CAG-382	UCG-010 sp003150215	0.004706734250543	0.0535714285714285	6.775105278770522e-26	0.0048999591670069	0.1647254575707154	6.022892590628665e-59	NC-PSPGs
Representative_genome_954	d__Bacteria;p__Bacteroidota;c__Bacteroidia;o__Bacteroidales;f__UBA11471;g__UBA11471;s__UBA11471 sp000434215	UBA11471	UBA11471 sp000434215	0.0112237509051412	0.1369047619047619	7.550561633445449e-68	0.008983258472846	0.1148086522462562	7.776810732835427e-32	NC-PSPGs
Representative_genome_2541	d__Bacteria;p__Actinobacteriota;c__Coriobacteriia;o__Coriobacteriales;f__Eggerthellaceae;g__Ellagibacter;s__Ellagibacter isourolithinifaciens	Eggerthellaceae	Ellagibacter isourolithinifaciens	0.0039826212889209995	0.0601190476190476	1.2599455012407825e-31	0.0093915884034299	0.1281198003327787	2.352245221634948e-36	NC-PSPGs
Representative_genome_4995	d__Bacteria;p__Firmicutes_A;c__Clostridia;o__TANB77;f__CAG-508;g__CAG-273;s__CAG-273 sp000435755	CAG-508	CAG-273 sp000435755	0.005430847212165001	0.0851190476190476	4.169999043636357e-45	0.0118415679869334	0.1198003327787021	2.8527224004174024e-30	NC-PSPGs
Representative_genome_2589	d__Bacteria;p__Proteobacteria;c__Alphaproteobacteria;o__RF32;f__CAG-239;g__CAG-267;s__CAG-267 sp001917135	CAG-239	CAG-267 sp001917135	0.0065170166545981	0.1255952380952381	1.4801488834472843e-70	0.0073499387505104	0.0765391014975041	8.415905592933446e-20	NC-PSPGs
Representative_genome_1820	d__Bacteria;p__Firmicutes_A;c__Clostridia;o__Lachnospirales;f__Lachnospiraceae;g__Eubacterium_F;s__Eubacterium_F sp000433735	Lachnospiraceae	Eubacterium_F sp000433735	0.005068790731354	0.1053571428571428	6.034715491275429e-60	0.0085749285422621	0.1064891846921797	3.062364888255812e-29	NC-PSPGs
Representative_genome_2341	d__Bacteria;p__Firmicutes;c__Bacilli;o__ML615J-28;f__CAG-313;g__CAG-313;s__CAG-313 sp000433035	CAG-313	CAG-313 sp000433035	0.0039826212889209995	0.0863095238095238	1.967261643602122e-49	0.0204164965291955	0.08153078202995	1.2284531592668347e-11	NC-PSPGs
Representative_genome_3943	d__Bacteria;p__Firmicutes_A;c__Clostridia;o__Oscillospirales;f__Acutalibacteraceae;g__Acutalibacter;s__Acutalibacter sp000435395	Acutalibacteraceae	Acutalibacter sp000435395	0.002172338884866	0.0732142857142857	2.5935446214695846e-45	0.0020416496529195	0.0532445923460898	2.1541047612077116e-18	NC-PSPGs
Representative_genome_4516	d__Bacteria;p__Firmicutes_A;c__Clostridia;o__Lachnospirales;f__Lachnospiraceae;g__Eubacterium_F;s__Eubacterium_F sp900539115	Lachnospiraceae	Eubacterium_F sp900539115	0.004706734250543	0.1732142857142857	6.5549876910036776e-111	0.0130665577786851	0.1980033277870216	8.029770464634552e-59	NC-PSPGs
Representative_genome_3182	d__Bacteria;p__Firmicutes;c__Bacilli;o__RF39;f__UBA660;g__CAG-628;s__CAG-628 sp003524085	UBA660	CAG-628 sp003524085	0.001086169442433	0.0553571428571428	3.9325288908058285e-36	0.0065332788893425	0.1098169717138103	2.5527449075878427e-33	NC-PSPGs
Representative_genome_2780	d__Bacteria;p__Firmicutes;c__Bacilli;o__Acholeplasmatales;f__Anaeroplasmataceae;g__CAG-307;s__CAG-307 sp001916215	Anaeroplasmataceae	CAG-307 sp001916215	0.001448225923244	0.0797619047619047	2.107791922951948e-52	0.0085749285422621	0.0665557404326123	3.7123950364312345e-15	NC-PSPGs
Representative_genome_4364	d__Bacteria;p__Firmicutes_A;c__Clostridia;o__Oscillospirales;f__Oscillospiraceae;g__F23-B02;s__F23-B02 sp002472405	Oscillospiraceae	F23-B02 sp002472405	0.001086169442433	0.0720238095238095	4.0995725861462634e-48	0.0028583095140873	0.0948419301164725	1.0536665713834852e-33	NC-PSPGs
Representative_genome_149	d__Bacteria;p__Actinobacteriota;c__Actinomycetia;o__Actinomycetales;f__Bifidobacteriaceae;g__Bifidobacterium;s__Bifidobacterium catenulatum	Bifidobacteriaceae	Bifidobacterium catenulatum	0.000724112961622	0.0523809523809523	2.6465430717018136e-35	0.0	0.1697171381031613	6.868674368021527e-76	NC-PSPGs
Representative_genome_2543	d__Bacteria;p__Firmicutes;c__Bacilli;o__RF39;f__UBA660;g__CAG-533;s__CAG-533 sp000434495	UBA660	CAG-533 sp000434495	0.000724112961622	0.0547619047619047	5.156789344274138e-37	0.0077582686810943	0.0748752079866888	8.977350966673686e-19	NC-PSPGs
Representative_genome_4397	d__Bacteria;p__Actinobacteriota;c__Coriobacteriia;o__Coriobacteriales;f__Eggerthellaceae;g__CAG-1427;s__CAG-1427 sp000436075	Eggerthellaceae	CAG-1427 sp000436075	0.001086169442433	0.1232142857142857	3.8368959799716326e-86	0.0016333197223356	0.2096505823627288	7.3992910485481e-88	NC-PSPGs
Representative_genome_552	d__Bacteria;p__Firmicutes_A;c__Clostridia;o__Lachnospirales;f__Lachnospiraceae;g__Agathobacter;s__Agathobacter sp000434275	Lachnospiraceae	Agathobacter sp000434275	0.0	0.0898809523809523	2.1783877671694207e-66	0.0004083299305839	0.0881863560732113	2.6927543050040965e-37	NC-PSPGs
