## Supplementary Tables for "Exploring Population Differences in the Human Gut Microbiome: from Microbial Abundance to Single Nucleotide Polymorphisms": Supplementary Table 16.csv

Representatove Genome ID	Average SNP-based Alpha diversity (Discovery, HC)	Average SNP-based Alpha diversity (Discovery, NC)	P-value (Discovery)	Average SNP-based Alpha diversity (Replication, HC)	Average SNP-based Alpha diversity (Replication, NC)	P-value (Replication)	Diversity Comparison	Phylum	Class	Order	Family	Genus	Species
Representative_genome_1664	0.1748631302565048	0.2727668696980962	5.325100123231897e-05	0.2298249567848345	0.29200459161896297	0.0006827517931711553	NC > HC	Firmicutes	Bacilli	Lactobacillales	Streptococcaceae	Streptococcus	Streptococcus thermophilus
Representative_genome_1762	0.0045420442263379	0.0109421719906562	5.325100123231897e-05	0.0027097848764178	0.0043762994815716	0.024825439818996032	NC > HC	Proteobacteria	Alphaproteobacteria	RF32	CAG-239	CAG-495	CAG-495 sp000436375
Representative_genome_21	0.13766967616699802	0.2445946831889642	5.325100123231897e-05	0.13835308983276198	0.2218219482346752	0.015516866107934329	NC > HC	Firmicutes_A	Clostridia	Lachnospirales	Lachnospiraceae	Blautia_A	Blautia_A caecimuris
Representative_genome_116	0.0637116494378321	0.1077055788228949	0.020585694526196355	0.0662367220309464	0.1188307677606826	0.00013749862501374988	NC > HC	Firmicutes_A	Clostridia	Lachnospirales	Lachnospiraceae	Lachnoclostridium_B	Lachnoclostridium_B sp900066555
Representative_genome_1755	0.0116232335229495	0.0245203525829028	5.325100123231897e-05	0.0115315218615335	0.0242294451223949	0.00554394456055396	NC > HC	Firmicutes_A	Clostridia_A	Christensenellales	CAG-138	Phil1	Phil1 sp001940855
Representative_genome_123	0.0133495514649485	0.0351376356582977	0.0001015194526417309	0.0218166549499302	0.0330198484590959	0.025319746802531698	NC > HC	Firmicutes_A	Clostridia	Lachnospirales	Lachnospiraceae	Ruminococcus_A	Ruminococcus_A sp003011855
Representative_genome_2039	0.0289296030563435	0.1178416795132555	5.325100123231897e-05	0.0342711510945016	0.1153517174939798	0.00013749862501374988	NC > HC	Firmicutes_A	Clostridia	Oscillospirales	Ruminococcaceae	Faecalibacterium	Faecalibacterium sp900758465
Representative_genome_2041	0.0038878947197522	0.013466378233235002	5.325100123231897e-05	0.0043618795651152	0.0162008506164938	0.00013749862501374988	NC > HC	Firmicutes_A	Clostridia	Oscillospirales	Ruminococcaceae	Faecalibacterium	Faecalibacterium prausnitzii_J
Representative_genome_118	0.0593089150110367	0.0332985001352732	0.00014879851201487986	0.0621354976628356	0.0235387916751407	0.00013749862501374988	HC > NC	Firmicutes_A	Clostridia	Lachnospirales	Lachnospiraceae	Dorea_A	Dorea_A longicatena_B
Representative_genome_147	0.0572727214134933	0.0953395954387455	5.325100123231897e-05	0.056127094340607996	0.0800977747005293	0.0004888840000488884	NC > HC	Actinobacteriota	Actinomycetia	Actinomycetales	Bifidobacteriaceae	Bifidobacterium	Bifidobacterium adolescentis
Representative_genome_148	0.028752381486398	0.0153086807246096	0.000607593924060543	0.0262397942491102	0.0137719513770575	0.024825439818996032	HC > NC	Actinobacteriota	Actinomycetia	Actinomycetales	Bifidobacteriaceae	Bifidobacterium	Bifidobacterium pseudocatenulatum
Representative_genome_2044	0.0259683813718404	0.0909218736125233	5.325100123231897e-05	0.0362545794135924	0.064072042416228	0.00087999120008745	NC > HC	Firmicutes_A	Clostridia	Oscillospirales	Ruminococcaceae	Faecalibacterium	Faecalibacterium sp900539885
Representative_genome_112	0.1356301200640644	0.1091980398355359	0.009277316133721087	0.1214684511367087	0.0611746217976536	0.00013749862501374988	HC > NC	Firmicutes_A	Clostridia	Lachnospirales	Lachnospiraceae	Ruminococcus_B	Ruminococcus_B gnavus
Representative_genome_113	0.0055884409465022	0.0147507468663293	5.325100123231897e-05	0.0075858364114612	0.0131240726726372	0.002329388470820691	NC > HC	Firmicutes_A	Clostridia	Lachnospirales	Lachnospiraceae	Mediterraneibacter	Mediterraneibacter lactaris
Representative_genome_2366	0.021545727298476	0.0867948717829916	5.325100123231897e-05	0.033385005634328994	0.079638507791293	0.0021322863694434925	NC > HC	Firmicutes_A	Clostridia	Oscillospirales	Ruminococcaceae	Gemmiger	Gemmiger sp900540775
Representative_genome_2400	0.1209479982366327	0.1897179249915621	5.325100123231897e-05	0.1352362144177511	0.1805373687754497	0.0017032087743633388	NC > HC	Firmicutes_A	Clostridia_A	Christensenellales	CAG-138	SFEL01	SFEL01 sp004557245
Representative_genome_2071	0.1635950690388005	0.1992819518722307	5.325100123231897e-05	0.1783804698766333	0.2118365158524969	0.0021322863694434925	NC > HC	Firmicutes_A	Clostridia	Oscillospirales	Oscillospiraceae	ER4	ER4 sp900317525
Representative_genome_16	0.011593543089536999	0.021289254487097998	5.325100123231897e-05	0.0114605935313455	0.0175239100841445	0.00013749862501374988	NC > HC	Firmicutes_A	Clostridia	Oscillospirales	Ruminococcaceae	Ruminococcus_D	Ruminococcus_D bicirculans
Representative_genome_121	0.06322315914397701	0.0878100317743471	5.325100123231897e-05	0.0747381373856941	0.0847302757140216	0.04586231509947655	NC > HC	Firmicutes_A	Clostridia	Lachnospirales	Lachnospiraceae	Bariatricus	Bariatricus comes
Representative_genome_26	0.0109721428425272	0.0425503474380662	0.0031109423419038262	0.0134470782985299	0.0224028504011128	0.03346372786272115	NC > HC	Firmicutes_A	Clostridia	Monoglobales	Monoglobaceae	Monoglobus	Monoglobus pectinilyticus
Representative_genome_139	0.0806238411926317	0.1408662228736977	5.325100123231897e-05	0.0860749908826737	0.1589146723707975	0.00013749862501374988	NC > HC	Firmicutes_A	Clostridia	Lachnospirales	Lachnospiraceae	Eisenbergiella	Eisenbergiella sp900066775
Representative_genome_256	0.0869261164316642	0.2007369076879238	5.325100123231897e-05	0.0754600635107016	0.2484383474117531	0.00013749862501374988	NC > HC	Firmicutes_A	Clostridia	Oscillospirales	Oscillospiraceae	Lawsonibacter	Lawsonibacter asaccharolyticus
Representative_genome_265	0.1349625368527476	0.1655408394090183	0.0001015194526417309	0.1386710569963601	0.2007345920843569	0.00013749862501374988	NC > HC	Firmicutes_A	Clostridia	Oscillospirales	Butyricicoccaceae	Agathobaculum	Agathobaculum butyriciproducens
Representative_genome_29	0.1074526381567671	0.0723355016808959	0.03490972389546165	0.157503810950798	0.0983140282975089	0.0005892798214874994	HC > NC	Firmicutes_A	Clostridia	Lachnospirales	Lachnospiraceae	Blautia_A	Blautia_A sp900066145
Representative_genome_278	0.1309315814491312	0.0237429246588348	5.325100123231897e-05	0.1142064556282948	0.0391964693092739	0.00013749862501374988	HC > NC	Bacteroidota	Bacteroidia	Bacteroidales	Tannerellaceae	Parabacteroides	Parabacteroides goldsteinii
Representative_genome_301	0.1382903966779634	0.2661452202746088	5.325100123231897e-05	0.1379683841864286	0.2804419308550502	0.00024905411323245257	NC > HC	Firmicutes_A	Clostridia	Oscillospirales	Oscillospiraceae	Lawsonibacter	Lawsonibacter sp900066645
Representative_genome_2943	0.1253552968159978	0.0513804660011026	5.325100123231897e-05	0.1473876727351489	0.0493213560307869	0.00013749862501374988	HC > NC	Firmicutes_C	Negativicutes	Veillonellales	Dialisteraceae	Dialister	Dialister invisus
Representative_genome_284	0.0057577123517414	0.0124223545477559	5.325100123231897e-05	0.0068294725853258	0.0097455336538217	0.029236071275650637	NC > HC	Firmicutes_A	Clostridia	Lachnospirales	Lachnospiraceae	Coprococcus	Coprococcus eutactus_A
Representative_genome_135	0.0771991925647971	0.0530657443381179	5.325100123231897e-05	0.0904676115474446	0.0493937823015129	0.00013749862501374988	HC > NC	Firmicutes_A	Clostridia	Lachnospirales	Lachnospiraceae	Clostridium_Q	Clostridium_Q sp003024715
Representative_genome_2974	0.05204400924609599	0.124027674922803	5.325100123231897e-05	0.069652227730801	0.1203961759469915	0.00013749862501374988	NC > HC	Firmicutes_A	Clostridia	Oscillospirales	Acutalibacteraceae	UBA1417	UBA1417 sp003531055
Representative_genome_2040	0.044559245116039	0.0400614879861317	0.030026070109669144	0.0611989100899918	0.0397289693092526	0.00013749862501374988	HC > NC	Firmicutes_A	Clostridia	Oscillospirales	Ruminococcaceae	Faecalibacterium	Faecalibacterium sp900539945
Representative_genome_269	0.0151989461813271	0.0199560694674275	0.002081608143194392	0.0144031076491195	0.0221162893358985	0.00013749862501374988	NC > HC	Actinobacteriota	Actinomycetia	Actinomycetales	Bifidobacteriaceae	Bifidobacterium	Bifidobacterium longum
Representative_genome_328	0.0097979281258228	0.0184587083248015	5.325100123231897e-05	0.0106188566836079	0.0173711318154364	0.00013749862501374988	NC > HC	Bacteroidota	Bacteroidia	Bacteroidales	Rikenellaceae	Alistipes_A	Alistipes_A ihumii
Representative_genome_3633	0.0646571044742825	0.0969339947325565	0.005960455416904878	0.0569876473574408	0.0996658288184723	0.004905356351841446	NC > HC	Firmicutes_A	Clostridia	Oscillospirales	Oscillospiraceae	CAG-83	CAG-83 sp900548615
Representative_genome_3867	0.0054979093551494	0.0155868314580133	0.0001015194526417309	0.0048423873564367	0.0114226332379007	0.04710822456992802	NC > HC	Firmicutes_A	Clostridia	Oscillospirales	Ruminococcaceae	Ruminococcus	Ruminococcus sp900540005
Representative_genome_3645	0.0697801247562312	0.1145794260489027	0.00023586720654532583	0.0579660314968564	0.0882134590344048	0.029236071275650637	NC > HC	Firmicutes_A	Clostridia	Oscillospirales	Oscillospiraceae	CAG-83	CAG-83 sp003487665
Representative_genome_343	0.0050579535239172	0.0105354748561668	5.325100123231897e-05	0.0052694895937511	0.0183525890398083	0.00013749862501374988	NC > HC	Firmicutes_A	Clostridia	Oscillospirales	Ruminococcaceae	Ruminiclostridium_E	Ruminiclostridium_E siraeum
Representative_genome_369	0.0067656906974642	0.011528397735665	5.325100123231897e-05	0.0065513486965458	0.0138159545702828	0.00013749862501374988	NC > HC	Verrucomicrobiota	Verrucomicrobiae	Verrucomicrobiales	Akkermansiaceae	Akkermansia	Akkermansia muciniphila
Representative_genome_363	0.0099704982898016	0.0396559234977405	5.325100123231897e-05	0.0164475098380501	0.0483370056414537	0.00013749862501374988	NC > HC	Firmicutes_A	Clostridia	Lachnospirales	Lachnospiraceae	Eubacterium_I	Eubacterium_I ramulus
Representative_genome_3585	0.0865089466293208	0.1668190921198793	5.325100123231897e-05	0.1255490551854924	0.1579850745771391	0.029236071275650637	NC > HC	Firmicutes_A	Clostridia_A	Christensenellales	CAG-74	SFFH01	SFFH01 sp900542395
Representative_genome_37	0.0230939460790565	0.0709728128984497	5.325100123231897e-05	0.0373150209108572	0.0843285621927112	0.00013749862501374988	NC > HC	Firmicutes_A	Clostridia	Lachnospirales	Lachnospiraceae	Blautia_A	Blautia_A sp900066335
Representative_genome_233	0.09088221690984599	0.0620931106666119	5.325100123231897e-05	0.1011848482268322	0.0690340213238749	0.00013749862501374988	HC > NC	Bacteroidota	Bacteroidia	Bacteroidales	Tannerellaceae	Parabacteroides	Parabacteroides distasonis
Representative_genome_3646	0.0298652743603222	0.076208171739342	5.325100123231897e-05	0.0349246130329826	0.0821989648776221	0.00013749862501374988	NC > HC	Firmicutes_A	Clostridia	Oscillospirales	Oscillospiraceae	CAG-83	CAG-83 sp000435555
Representative_genome_309	0.2249343318811685	0.0923027862013535	5.325100123231897e-05	0.2203842988213193	0.0767775388081857	0.00013749862501374988	HC > NC	Proteobacteria	Gammaproteobacteria	Enterobacterales	Enterobacteriaceae	Escherichia	Escherichia coli_C
Representative_genome_3995	0.0019948706130245	0.0419634094677909	5.325100123231897e-05	0.0033488108751594	0.0124255626737651	0.00013749862501374988	NC > HC	Firmicutes_A	Clostridia	Oscillospirales	Acutalibacteraceae	Eubacterium_R	Eubacterium_R sp003526845
Representative_genome_4116	0.0033879940941561	0.0172589999436436	5.325100123231897e-05	0.0059245153008556	0.0147028552286014	0.00087999120008745	NC > HC	Proteobacteria	Alphaproteobacteria	RF32	CAG-239	51-20	51-20 sp001917175
Representative_genome_36	0.0480646730796462	0.0999910850362443	5.325100123231897e-05	0.0633380626032543	0.1050665838842816	0.00013749862501374988	NC > HC	Firmicutes_A	Clostridia	Lachnospirales	Lachnospiraceae	Blautia_A	Blautia_A massiliensis
Representative_genome_4078	0.0913671056636685	0.146857745541781	0.0006841310897233723	0.0795554611810879	0.1215408496116344	0.02604616810974721	NC > HC	Firmicutes_A	Clostridia_A	Christensenellales	CAG-74	Firm-11	Firm-11 sp900548145
Representative_genome_3963	0.0722493802524416	0.1146634201311356	5.325100123231897e-05	0.0810042047486874	0.1065072078962996	0.028374075233606383	NC > HC	Firmicutes_A	Clostridia	Oscillospirales	Oscillospiraceae	CAG-170	CAG-170 sp900545925
Representative_genome_3969	0.1141177294370945	0.2459488595279254	5.325100123231897e-05	0.1518019115371013	0.2444111821584227	0.00013749862501374988	NC > HC	Firmicutes_A	Clostridia	Oscillospirales	Oscillospiraceae	CAG-170	CAG-170 sp003516765
Representative_genome_4385	0.0667001700268049	0.1299632737604723	0.007568023493318613	0.0771607777947502	0.1508669011359602	0.018048799103845374	NC > HC	Firmicutes_A	Clostridia	Oscillospirales	Oscillospiraceae	Flavonifractor	Flavonifractor sp900549795
Representative_genome_3710	0.0144948222883389	0.0197261641580351	0.00019182128620702743	0.0155918156750163	0.0203231450058466	0.023747426077140813	NC > HC	Firmicutes_A	Clostridia_A	Christensenellales	CAG-74	UBA11524	UBA11524 sp000437595
Representative_genome_3968	0.1796705324242773	0.2584613602673255	5.325100123231897e-05	0.1871635828669282	0.2601710920550436	0.00013749862501374988	NC > HC	Firmicutes_A	Clostridia	Oscillospirales	Oscillospiraceae	CAG-170	CAG-170 sp900553545
Representative_genome_445	0.0161199922900725	0.0495230731531864	0.0028414065635126483	0.017054049080279	0.0385144569093919	0.010257728748013338	NC > HC	Firmicutes_A	Clostridia	Lachnospirales	Lachnospiraceae	Anaerobutyricum	Anaerobutyricum hallii
Representative_genome_398	0.0064854455660641	0.0117240673289845	5.325100123231897e-05	0.007242109487085999	0.0157808889884247	0.00013749862501374988	NC > HC	Bacteroidota	Bacteroidia	Bacteroidales	Barnesiellaceae	Barnesiella	Barnesiella intestinihominis
Representative_genome_3962	0.149932817011829	0.2293832663903993	5.325100123231897e-05	0.1671377887064802	0.2292714146165984	0.00013749862501374988	NC > HC	Firmicutes_A	Clostridia	Oscillospirales	Oscillospiraceae	CAG-170	CAG-170 sp002404795
Representative_genome_423	0.0048054253503422	0.0231631162703596	5.325100123231897e-05	0.0068995727374597	0.0177081837759367	0.006257080286339571	NC > HC	Firmicutes_A	Clostridia	Lachnospirales	Lachnospiraceae	Butyrivibrio_A	Butyrivibrio_A crossotus
Representative_genome_4252	0.2229551819336488	0.1417172572120017	5.325100123231897e-05	0.216630780323334	0.1024119713989208	0.0006827517931711553	HC > NC	Firmicutes_A	Clostridia	Oscillospirales	Oscillospiraceae	Dysosmobacter	Dysosmobacter sp900542115
Representative_genome_44	0.1250177974696338	0.1962363843911833	0.04761640326859132	0.1758940579860957	0.2182619964200222	0.04532601732806182	NC > HC	Firmicutes_A	Clostridia	Lachnospirales	Lachnospiraceae	Blautia_A	Blautia_A obeum_B
Representative_genome_4595	0.0034949562537640003	0.0160829683529347	5.325100123231897e-05	0.0040206642491121	0.0056682443272376	0.014974043807948674	NC > HC	Firmicutes_A	Clostridia	Oscillospirales	Acutalibacteraceae	Eubacterium_R	Eubacterium_R sp000433975
Representative_genome_457	0.0517768720395634	0.1581224600879837	5.325100123231897e-05	0.0379304057110984	0.11209025684318302	0.004339682630570507	NC > HC	Firmicutes_C	Negativicutes	Acidaminococcales	Acidaminococcaceae	Acidaminococcus	Acidaminococcus intestini
Representative_genome_418	0.0096303369840061	0.020446266657187	5.325100123231897e-05	0.0125488712560346	0.0252441613121635	0.00024905411323245257	NC > HC	Bacteroidota	Bacteroidia	Bacteroidales	Rikenellaceae	Alistipes	Alistipes finegoldii
Representative_genome_529	0.0067577519453842	0.0336368748443669	5.325100123231897e-05	0.0108248039538708	0.0288507279501609	0.013051554877709294	NC > HC	Firmicutes	Bacilli	Erysipelotrichales	Erysipelatoclostridiaceae	Faecalibacillus	Faecalibacillus faecis
Representative_genome_411	0.0070182842831186	0.0104481125672772	5.325100123231897e-05	0.008297375543817	0.0158094961113489	0.00013749862501374988	NC > HC	Bacteroidota	Bacteroidia	Bacteroidales	Rikenellaceae	Alistipes	Alistipes communis
Representative_genome_530	0.044172209364584006	0.0266440409472847	5.325100123231897e-05	0.0513817894114312	0.0393748562957403	0.01775858530074461	HC > NC	Firmicutes	Bacilli	Erysipelotrichales	Erysipelatoclostridiaceae	Faecalibacillus	Faecalibacillus intestinalis
Representative_genome_388	0.0412634952921683	0.0331007979979845	0.0002799972000277667	0.0386448505155772	0.0315871411197384	0.025388935299835918	HC > NC	Firmicutes_A	Clostridia	Lachnospirales	Lachnospiraceae	Acetatifactor	Acetatifactor sp900066565
Representative_genome_575	0.0315122386955139	0.0852080086770271	5.325100123231897e-05	0.0512659771530238	0.0872854796036689	0.00013749862501374988	NC > HC	Firmicutes_A	Clostridia	Lachnospirales	Lachnospiraceae	Coprococcus_A	Coprococcus_A catus
Representative_genome_551	0.0071308979830023	0.013857114968594	5.325100123231897e-05	0.0085076245221189	0.0122357154979671	0.038843886370296385	NC > HC	Firmicutes_A	Clostridia	Lachnospirales	Lachnospiraceae	Roseburia	Roseburia intestinalis
Representative_genome_525	0.0035909330004507	0.0066496466508604	5.325100123231897e-05	0.0051262584684779	0.0115911222079332	0.0019904562859128093	NC > HC	Bacteroidota	Bacteroidia	Bacteroidales	Bacteroidaceae	Paraprevotella	Paraprevotella clara
Representative_genome_534	0.0171401307541529	0.0385606633180912	5.325100123231897e-05	0.0191069770223702	0.042730640293164	0.015839841601583655	NC > HC	Proteobacteria	Gammaproteobacteria	Burkholderiales	Burkholderiaceae	Sutterella	Sutterella wadsworthensis
Representative_genome_479	0.0713090019037527	0.1184747541866629	5.325100123231897e-05	0.0757670904717905	0.1167255328595107	0.00013749862501374988	NC > HC	Firmicutes_A	Clostridia	Lachnospirales	Lachnospiraceae	Anaerostipes	Anaerostipes hadrus
Representative_genome_560	0.2738182121363021	0.1878524128084135	5.325100123231897e-05	0.2371325718842853	0.1666424443590798	0.009322406775931838	HC > NC	Firmicutes_A	Clostridia	Lachnospirales	Lachnospiraceae	Enterocloster	Enterocloster bolteae
Representative_genome_440	0.004289916049498	0.0067157871951581	5.325100123231897e-05	0.0036643022123608	0.0050556486929186	0.018149818501814668	NC > HC	Firmicutes_A	Clostridia	Oscillospirales	Acutalibacteraceae	Ruminococcus_E	Ruminococcus_E bromii_B
Representative_genome_419	0.0139636711951701	0.0223134320257565	5.325100123231897e-05	0.0145227411905554	0.0383635856621744	0.00013749862501374988	NC > HC	Bacteroidota	Bacteroidia	Bacteroidales	Rikenellaceae	Alistipes	Alistipes onderdonkii
Representative_genome_544	0.0262426426060964	0.10027008422771001	5.325100123231897e-05	0.0422802071740277	0.0887599010315348	0.00013749862501374988	NC > HC	Firmicutes_A	Clostridia	Oscillospirales	Ruminococcaceae	Faecalibacterium	Faecalibacterium prausnitzii_I
Representative_genome_614	0.0252533804245806	0.015780497601705	0.020030568925079838	0.0252006965223942	0.0128010071691845	0.03273983008201392	HC > NC	Bacteroidota	Bacteroidia	Bacteroidales	Bacteroidaceae	Bacteroides	Bacteroides nordii
Representative_genome_492	0.0104351907547937	0.0207581295563802	5.325100123231897e-05	0.016058571207065	0.0279468079374261	0.00013749862501374988	NC > HC	Firmicutes_A	Clostridia	Lachnospirales	Lachnospiraceae	Mediterraneibacter	Mediterraneibacter torques
Representative_genome_852	0.0074153389280437	0.0220628372511969	5.325100123231897e-05	0.0092229698594339	0.0140758110491466	0.003941627250393708	NC > HC	Firmicutes_A	Clostridia	Oscillospirales	Acutalibacteraceae	Eubacterium_R	Eubacterium_R sp000434995
Representative_genome_413	0.0370756326534223	0.0260394009691013	5.325100123231897e-05	0.0518505973327183	0.0278494684811383	0.00013749862501374988	HC > NC	Bacteroidota	Bacteroidia	Bacteroidales	Rikenellaceae	Alistipes	Alistipes putredinis
Representative_genome_494	0.1612319619128732	0.0457933621301142	5.325100123231897e-05	0.1234813375208486	0.0524351403344662	0.00013749862501374988	HC > NC	Firmicutes_C	Negativicutes	Acidaminococcales	Acidaminococcaceae	Phascolarctobacterium	Phascolarctobacterium faecium
Representative_genome_96	0.0117833614464247	0.0209949890400066	5.325100123231897e-05	0.0131470205978233	0.0187176320024562	0.02793592753727609	NC > HC	Bacteroidota	Bacteroidia	Bacteroidales	Rikenellaceae	Tidjanibacter	Tidjanibacter inops_A
Representative_genome_711	0.3030915060932378	0.3382911541778973	0.0010015284462537913	0.2404485051639871	0.36020715045661894	0.00013749862501374988	NC > HC	Firmicutes_A	Clostridia	Oscillospirales	Ruminococcaceae	Ruthenibacterium	Ruthenibacterium lactatiformans
Representative_genome_632	0.0249009282974921	0.0196082340193987	0.04124519905880067	0.0259043309926432	0.0133102290795724	0.009370276667603296	HC > NC	Firmicutes_A	Clostridia	Lachnospirales	Anaerotignaceae	Anaerotignum	Anaerotignum faecicola
Representative_genome_67	0.0264140457035885	0.0203847778407151	0.00023586720654532583	0.0262054402123413	0.0207170050888461	0.039749602503974746	HC > NC	Bacteroidota	Bacteroidia	Bacteroidales	Bacteroidaceae	Bacteroides	Bacteroides xylanisolvens
Representative_genome_549	0.0246071752083605	0.039347070921407004	5.325100123231897e-05	0.0313766207929304	0.0388230572621594	0.008292224770059576	NC > HC	Firmicutes_A	Clostridia	Lachnospirales	Lachnospiraceae	Roseburia	Roseburia sp900552665
Representative_genome_541	0.0305629673435321	0.0532719944759723	5.325100123231897e-05	0.0410140871959911	0.0510139429610923	0.003394251771767529	NC > HC	Firmicutes_A	Clostridia	Oscillospirales	Ruminococcaceae	Faecalibacterium	Faecalibacterium prausnitzii_C
Representative_genome_548	0.0096572896645214	0.0478883119212672	5.325100123231897e-05	0.0127265993373794	0.0515223041140562	0.00013749862501374988	NC > HC	Firmicutes_A	Clostridia	Lachnospirales	Lachnospiraceae	Agathobacter	Agathobacter rectalis
Representative_genome_542	0.0569745987132189	0.0823367470376195	5.325100123231897e-05	0.0790956871474409	0.09563861679439001	0.00024905411323245257	NC > HC	Firmicutes_A	Clostridia	Oscillospirales	Ruminococcaceae	Faecalibacterium	Faecalibacterium prausnitzii_D
Representative_genome_85	0.037422076843956	0.07753984022177	5.325100123231897e-05	0.0566218927463013	0.0707639249650021	0.02170362911755468	NC > HC	Bacteroidota	Bacteroidia	Bacteroidales	Marinifilaceae	Odoribacter	Odoribacter splanchnicus
Representative_genome_61	0.0932076886189605	0.0470013156801787	5.325100123231897e-05	0.0839272029834187	0.0480612101304105	0.00013749862501374988	HC > NC	Bacteroidota	Bacteroidia	Bacteroidales	Bacteroidaceae	Bacteroides	Bacteroides thetaiotaomicron
