## Supplementary Tables for "Exploring Population Differences in the Human Gut Microbiome: from Microbial Abundance to Single Nucleotide Polymorphisms": Supplementary Table 17.csv

Gene ID	Mean SNP-based alpha diversity in HC-subcluster 1 (Discovery)	Mean SNP-based alpha diversity in HC-subcluster 2 (Discovery)	P-value (Discovery)	Mean SNP-based alpha diversity in HC-subcluster 1 (Replication)	Mean SNP-based alpha diversity in HC-subcluster 2 (Replication)	P-value (Replication)	Gene name	KEGG module	KEGG module name	KEGG module primary category	KEGG module secondary category	Gene description
HFBPFBDC_00401	0.1470222077534617	0.2433915185646787	0.0030967123496351	0.1604234074644333	0.3117744728038846	0.0025221980098237	apeB	-	No assigned	No assigned	No assigned	Aminopeptidase I zinc metalloprotease (M18)
HFBPFBDC_00251	0.1342771376225183	0.2357934773376802	0.0085007304870212	0.1175577450056872	0.26002195498596	0.0028168794786153	pfkA	M00001	M00001: Glycolysis (Embden-Meyerhof pathway), glucose => pyruvate	Carbohydrate and lipid metabolism	Central carbohydrate metabolism	Catalyzes the phosphorylation of D-fructose 6-phosphate to fructose 1,6-bisphosphate by ATP, the first committing step of glycolysis
HFBPFBDC_00251	0.1342771376225183	0.2357934773376802	0.0085007304870212	0.1175577450056872	0.26002195498596	0.0028168794786153	pfkA	M00345	M00345: Formaldehyde assimilation, ribulose monophosphate pathway	Energy metabolism	Methane metabolism	Catalyzes the phosphorylation of D-fructose 6-phosphate to fructose 1,6-bisphosphate by ATP, the first committing step of glycolysis
HFBPFBDC_00690	0.1002680628073673	0.1428500898999655	0.0177907900710778	0.0957728824477692	0.1325999184799272	0.0102427676458972	metE	M00017	M00017: Methionine biosynthesis, apartate => homoserine => methionine	Nucleotide and amino acid metabolism	Cysteine and methionine metabolism	Catalyzes the transfer of a methyl group from 5- methyltetrahydrofolate to homocysteine resulting in methionine formation
HFBPFBDC_00222	0.0968219011541681	0.21762550882926301	7.880475146204709e-05	0.0684710512225991	0.2682660801916575	1.182870711813542e-05	-	-	No assigned	No assigned	No assigned	Sucrose-6F-phosphate phosphohydrolase
HFBPFBDC_00535	0.0379059580325755	0.0905706772641244	0.0001636350059141	0.0489512677812663	0.0785876945923996	0.0425258198038135	-	-	No assigned	No assigned	No assigned	MatE
HFBPFBDC_00608	0.2962200634614428	0.3872520671954378	0.0156386497677578	0.2696718963906463	0.4197965061033243	0.0033473979637462	dprA	-	No assigned	No assigned	No assigned	DNA recombination-mediator protein A
HFBPFBDC_00989	0.1563250884136616	0.2011253930364374	0.0184625192102013	0.1204520841787752	0.2175179643815033	0.0051496941518399	hmpP2	-	No assigned	No assigned	No assigned	phosphatase activity
HFBPFBDC_01011	0.1340604806860194	0.185218961445302	0.0150635448658632	0.1211008059953082	0.2260152457947031	0.001848244979018	-	-	No assigned	No assigned	No assigned	phosphatase activity
HFBPFBDC_01751	0.1405255930209862	0.2060144071840114	0.0331765830533565	0.1162928146631958	0.2178133047681919	0.0044610478247754	gmuE	M00001	M00001: Glycolysis (Embden-Meyerhof pathway), glucose => pyruvate	Carbohydrate and lipid metabolism	Central carbohydrate metabolism	ROK family
HFBPFBDC_01751	0.1405255930209862	0.2060144071840114	0.0331765830533565	0.1162928146631958	0.2178133047681919	0.0044610478247754	gmuE	M00549	M00549: Nucleotide sugar biosynthesis, glucose => UDP-glucose	Carbohydrate and lipid metabolism	Other carbohydrate metabolism	ROK family
HFBPFBDC_00220	0.1899684171028313	0.2517015102740125	0.0024076686797172	0.1840417234797451	0.2880379435102247	0.0121606184930829	htrA	M00728	M00728: Cationic antimicrobial peptide (CAMP) resistance, envelope protein folding and degrading factors DegP and DsbA	Environmental information processing	Drug resistance	smart pdz dhr glgf
HFBPFBDC_02302	0.1580569429444198	0.2857339541261307	3.461883803829089e-05	0.1654589480465685	0.3780446485166481	3.0054275823675068e-05	tyrA	M00025	M00025: Tyrosine biosynthesis, chorismate => tyrosine	Nucleotide and amino acid metabolism	Aromatic amino acid metabolism	Prephenate dehydrogenase
HFBPFBDC_02302	0.1580569429444198	0.2857339541261307	3.461883803829089e-05	0.1654589480465685	0.3780446485166481	3.0054275823675068e-05	tyrA	M00040	M00040: Tyrosine biosynthesis, prephanate => pretyrosine => tyrosine	Nucleotide and amino acid metabolism	Aromatic amino acid metabolism	Prephenate dehydrogenase
HFBPFBDC_02018	0.1163648084810646	0.1637189724797884	0.033727824530317994	0.1070835113593049	0.1972432037996014	0.0013610109873453	tkt	M00004	M00004: Pentose phosphate pathway (Pentose phosphate cycle)	Carbohydrate and lipid metabolism	Central carbohydrate metabolism	Catalyzes the transfer of a two-carbon ketol group from a ketose donor to an aldose acceptor, via a covalent intermediate with the cofactor thiamine pyrophosphate
HFBPFBDC_02018	0.1163648084810646	0.1637189724797884	0.033727824530317994	0.1070835113593049	0.1972432037996014	0.0013610109873453	tkt	M00007	M00007: Pentose phosphate pathway, non-oxidative phase, fructose 6P => ribose 5P	Carbohydrate and lipid metabolism	Central carbohydrate metabolism	Catalyzes the transfer of a two-carbon ketol group from a ketose donor to an aldose acceptor, via a covalent intermediate with the cofactor thiamine pyrophosphate
HFBPFBDC_02018	0.1163648084810646	0.1637189724797884	0.033727824530317994	0.1070835113593049	0.1972432037996014	0.0013610109873453	tkt	M00165	M00165: Reductive pentose phosphate cycle (Calvin cycle)	Energy metabolism	Carbon fixation	Catalyzes the transfer of a two-carbon ketol group from a ketose donor to an aldose acceptor, via a covalent intermediate with the cofactor thiamine pyrophosphate
HFBPFBDC_02018	0.1163648084810646	0.1637189724797884	0.033727824530317994	0.1070835113593049	0.1972432037996014	0.0013610109873453	tkt	M00167	M00167: Reductive pentose phosphate cycle, glyceraldehyde-3P => ribulose-5P	Energy metabolism	Carbon fixation	Catalyzes the transfer of a two-carbon ketol group from a ketose donor to an aldose acceptor, via a covalent intermediate with the cofactor thiamine pyrophosphate
HFBPFBDC_01006	0.0713022434798816	0.1533675450497464	1.2811028424809886e-07	0.0764397876581006	0.1686747439147906	3.4879992438334125e-05	metH	M00017	M00017: Methionine biosynthesis, apartate => homoserine => methionine	Nucleotide and amino acid metabolism	Cysteine and methionine metabolism	B12 binding domain
HFBPFBDC_01608	0.19410246079820398	0.2818407740933505	0.0011677734601462	0.1964854242103062	0.3311246264511178	0.0007974258959133	stp	-	No assigned	No assigned	No assigned	Serine/threonine phosphatases, family 2C, catalytic domain
HFBPFBDC_01379	0.1369070300717371	0.1964891752842944	0.0100124564779162	0.1343073579474857	0.2085900228268254	0.0133821349002688	proS	M00359	M00359: Aminoacyl-tRNA biosynthesis, eukaryotes	Aminoacyl-tRNA biosynthesis	Aminoacyl-tRNA biosynthesis	Prolyl-tRNA synthetase, C-terminal
HFBPFBDC_01379	0.1369070300717371	0.1964891752842944	0.0100124564779162	0.1343073579474857	0.2085900228268254	0.0133821349002688	proS	M00360	M00360: Aminoacyl-tRNA biosynthesis, prokaryotes	Aminoacyl-tRNA biosynthesis	Aminoacyl-tRNA biosynthesis	Prolyl-tRNA synthetase, C-terminal
HFBPFBDC_01353	0.2117147047634889	0.27772887305159805	0.012263583218904	0.1991231834823854	0.2937674706486715	0.0108240301928624	moxR	-	No assigned	No assigned	No assigned	ATPase associated with various cellular
HFBPFBDC_02405	0.2036955528369975	0.2699874381838565	0.0268455301177834	0.1831094437984118	0.262840118385212	0.0246350603895427	ylbM	-	No assigned	No assigned	No assigned	HIGH Nucleotidyl Transferase
HFBPFBDC_00578	0.2442318438641967	0.3398987919054808	0.0229523111576427	0.3126398788522174	0.4483276794680302	0.0109829602273999	-	M00242	M00242: Zinc transport system	Environmental information processing	Metallic cation, iron-siderophore and vitamin B12 transport system	ABC 3 transport family
HFBPFBDC_00578	0.2442318438641967	0.3398987919054808	0.0229523111576427	0.3126398788522174	0.4483276794680302	0.0109829602273999	-	M00792	M00792: Manganese/zinc transport system	Environmental information processing	Metallic cation, iron-siderophore and vitamin B12 transport system	ABC 3 transport family
HFBPFBDC_01008	0.127783711364821	0.2033060380420584	0.0003920511835954	0.1113898078785243	0.1980017262667823	0.0031846514017479	pepD	-	No assigned	No assigned	No assigned	Peptidase family M20/M25/M40
HFBPFBDC_01441	0.08140838262721099	0.1294197885725837	0.0099894271885429	0.0425703251728955	0.1345063400741993	0.0001625819760378	lysA	M00016	M00016: Lysine biosynthesis, succinyl-DAP pathway, aspartate => lysine	Nucleotide and amino acid metabolism	Lysine metabolism	Specifically catalyzes the decarboxylation of meso- diaminopimelate (meso-DAP) to L-lysine
HFBPFBDC_01441	0.08140838262721099	0.1294197885725837	0.0099894271885429	0.0425703251728955	0.1345063400741993	0.0001625819760378	lysA	M00133	M00133: Polyamine biosynthesis, arginine => agmatine => putrescine => spermidine	Nucleotide and amino acid metabolism	Polyamine biosynthesis	Specifically catalyzes the decarboxylation of meso- diaminopimelate (meso-DAP) to L-lysine
HFBPFBDC_01441	0.08140838262721099	0.1294197885725837	0.0099894271885429	0.0425703251728955	0.1345063400741993	0.0001625819760378	lysA	M00525	M00525: Lysine biosynthesis, acetyl-DAP pathway, aspartate => lysine	Nucleotide and amino acid metabolism	Lysine metabolism	Specifically catalyzes the decarboxylation of meso- diaminopimelate (meso-DAP) to L-lysine
HFBPFBDC_01441	0.08140838262721099	0.1294197885725837	0.0099894271885429	0.0425703251728955	0.1345063400741993	0.0001625819760378	lysA	M00526	M00526: Lysine biosynthesis, DAP dehydrogenase pathway, aspartate => lysine	Nucleotide and amino acid metabolism	Lysine metabolism	Specifically catalyzes the decarboxylation of meso- diaminopimelate (meso-DAP) to L-lysine
HFBPFBDC_01441	0.08140838262721099	0.1294197885725837	0.0099894271885429	0.0425703251728955	0.1345063400741993	0.0001625819760378	lysA	M00527	M00527: Lysine biosynthesis, DAP aminotransferase pathway, aspartate => lysine	Nucleotide and amino acid metabolism	Lysine metabolism	Specifically catalyzes the decarboxylation of meso- diaminopimelate (meso-DAP) to L-lysine
HFBPFBDC_02192	0.2449928378499807	0.3181537678727767	0.047662195314294005	0.1967343563890878	0.3266347922230275	0.0028308323412367	-	-	No assigned	No assigned	No assigned	-
HFBPFBDC_00965	0.2503637219933611	0.3591819289810696	0.016750663390314	0.1564363854005345	0.3645064446654081	0.0001425915854117	nagK	-	No assigned	No assigned	No assigned	ROK family
HFBPFBDC_00812	0.256402401437159	0.1784090984858387	0.0351365981029468	0.2923355082037029	0.2152573775962172	0.0400747871474131	recF	-	No assigned	No assigned	No assigned	it is required for DNA replication and normal SOS inducibility. RecF binds preferentially to single-stranded, linear DNA. It also seems to bind ATP
HFBPFBDC_01067	0.1920120888003655	0.2464886053863939	0.031304735820863	0.1868413950769368	0.2840557493742212	0.0152283512376959	-	-	No assigned	No assigned	No assigned	phosphatase activity
HFBPFBDC_00293	0.2160663143187468	0.3062743395773855	0.0016126685106145	0.1739064483926178	0.3369279027755276	7.158338694027603e-05	-	-	No assigned	No assigned	No assigned	methyltransferase activity
HFBPFBDC_01032	0.2376479255511513	0.3121341457930566	0.0289366136534099	0.1845278616829506	0.32912983258571504	0.0021944554913836	-	-	No assigned	No assigned	No assigned	hydrolase activity, acting on ester bonds
HFBPFBDC_00216	0.1639301346050031	0.255867339551555	0.0025689986094762	0.1520806102902658	0.31181265095058197	0.0005973245718459	-	-	No assigned	No assigned	No assigned	Putative stage IV sporulation protein YqfD
HFBPFBDC_01266	0.1184297885053865	0.1700997857195199	0.0298517519071016	0.111136034725529	0.1670022695200373	0.0046987818695933	malQ	-	No assigned	No assigned	No assigned	4-alpha-glucanotransferase
HFBPFBDC_00319	0.166034093412719	0.2756888364691349	0.0003186790989337	0.195056343141757	0.3396147925688605	0.0067429790666478	degV	-	No assigned	No assigned	No assigned	lipid binding
HFBPFBDC_01176	0.0424586829028436	0.0899544553805173	0.0005543103488955	0.0625158756740469	0.1005591563046881	0.0197750844392539	rnr	M00391	M00391: Exosome, eukaryotes	Genetic information processing	RNA processing	3'-5' exoribonuclease that releases 5'-nucleoside monophosphates and is involved in maturation of structured RNAs
HFBPFBDC_00289	0.1721869306316406	0.2344140211015159	0.0103706469228628	0.1930403870664459	0.2456446864386054	0.0489287364204407	nadE	M00115	M00115: NAD biosynthesis, aspartate => NAD	Nucleotide and amino acid metabolism	Cofactor and vitamin biosynthesis	Catalyzes the ATP-dependent amidation of deamido-NAD to form NAD. Uses
HFBPFBDC_02341	0.1780893926482162	0.283067953097279	0.0003535827478776	0.1281056664271225	0.3006710121866591	0.0001811557660447	-	-	No assigned	No assigned	No assigned	acid phosphatase activity
HFBPFBDC_01535	0.1017109167285324	0.1432947519762554	0.0236399011433922	0.0620723692614405	0.140514690044627	0.0004985609597336	ileS	M00359	M00359: Aminoacyl-tRNA biosynthesis, eukaryotes	Aminoacyl-tRNA biosynthesis	Aminoacyl-tRNA biosynthesis	amino acids such as valine, to avoid such errors it has two additional distinct tRNA(Ile)-dependent editing activities. One activity is designated as 'pretransfer' editing and involves the hydrolysis of activated Val-AMP. The other activity is designated 'posttransfer' editing and involves deacylation of mischarged Val-tRNA(Ile)
HFBPFBDC_01535	0.1017109167285324	0.1432947519762554	0.0236399011433922	0.0620723692614405	0.140514690044627	0.0004985609597336	ileS	M00360	M00360: Aminoacyl-tRNA biosynthesis, prokaryotes	Aminoacyl-tRNA biosynthesis	Aminoacyl-tRNA biosynthesis	amino acids such as valine, to avoid such errors it has two additional distinct tRNA(Ile)-dependent editing activities. One activity is designated as 'pretransfer' editing and involves the hydrolysis of activated Val-AMP. The other activity is designated 'posttransfer' editing and involves deacylation of mischarged Val-tRNA(Ile)
HFBPFBDC_02181	0.1075767020867366	0.0803411315322135	0.0251082497582011	0.0921999551173998	0.1372782794312054	0.0237930231594895	-	-	No assigned	No assigned	No assigned	Putative diguanylate phosphodiesterase
HFBPFBDC_01579	0.1684129622959829	0.2383306625820921	0.0027674393722393	0.1220224384849607	0.2849620763024013	5.0090094255181984e-05	gltP	-	No assigned	No assigned	No assigned	Sodium:dicarboxylate symporter family
HFBPFBDC_01012	0.0978636816609954	0.16449765143363598	0.002805976263368	0.0948816052055768	0.1754239404030021	0.0091518665942091	murE	-	No assigned	No assigned	No assigned	acid to the nucleotide precursor UDP-N-acetylmuramoyl-L-alanyl-D-glutamate (UMAG) in the biosynthesis of bacterial cell-wall peptidoglycan
